# Spatiotemporal transcriptomic analysis during cold ischemic injury to the murine kidney reveals compartment-specific changes

**DOI:** 10.1101/2025.05.25.654911

**Authors:** Srujan Singh, Shishir Kumar Patel, Ryo Matsuura, Dee Velazquez, Zhaoli Sun, Sanjeev Noel, Hamid Rabb, Jean Fan

**Author notes:** Correspondence should be addressed to: Hamid Rabb, Jean Fan.

## Abstract

**Background:** Kidney transplantation is the preferred treatment strategy for end-stage kidney disease. Deceased donor kidneys usually undergo cold storage until kidney transplantation, leading to cold ischemia injury that may contribute to poor graft outcomes. However, the molecular characterization of potential mechanisms of cold ischemia injury remains incomplete.

**Results:** To bridge this knowledge gap, we leveraged the 10x Visium spatial transcriptomic technology to perform full transcriptome profiling of murine kidneys subject to varying durations of cold ischemia typical in a deceased donor kidney transplant setting. We developed a computational workflow to identify and compare spatiotemporal transcriptomic changes that accompany the injury pathophysiology in a tissue compartment-specific manner. We identified proportional enrichment of oxidative phosphorylation (OXPHOS) genes with increasing duration of cold ischemia injury within the oxygen-lean inner medulla region, suggestive of atypical metabolic presentation. This was distinct in cold ischemia injury tissue compared to warm ischemia-reperfusion kidney injury tissue. Spatiotemporal trends were validated by qPCR and immunofluorescence in a larger cohort of mice. We provide an interactive online browser at https://jef.works/CellCarto-ColdIschemia/ to facilitate exploration of our results by the broader scientific and clinical community.

**Conclusions:** Altogether, our spatiotemporal transcriptomic analysis identified coordinated molecular changes within metabolic pathways such as OXPHOS deep within the cold ischemic kidney, highlighting the need for increased attention to the inner medulla and potential opportunities for new insights beyond those available from superficial biopsy-focused tissue examinations.
