## Supplemental Table 1 for "Spatiotemporal transcriptomic analysis during cold ischemic injury to the murine kidney reveals compartment-specific changes"

### Sheet: Inner_Medulla
Gene	Slope	R2
Kap	-1372.18	0.529304
Egf	-377.647	0.0927677
Hbb-bs	-293.883	0.129893
Gpx3	-268.178	0.32071
Cldn10	-141.901	0.110292
Mt1	-133.403	0.0675107
Selenop	-130.535	0.2112
Acsm2	-128.26	0.273903
Mal	-112.78	0.100952
Aldob	-108.446	0.0653796
Acy3	-106.972	0.222719
Keg1	-102.855	0.313585
Slc27a2	-95.2956	0.150578
Tmsb4x	-95.2415	0.0480629
Cryab	-85.1476	0.0541871
Gnas	-81.1402	0.102454
Adgrg1	-80.4944	0.155287
Mt2	-80.3663	0.164044
Lpl	-79.4824	0.0857748
Fxyd4	-76.7683	0.131632
Akr1c21	-70.5197	0.272458
Sdc4	-66.1657	0.0296632
Cdh16	-64.7564	0.0520788
Slc14a2	-64.6799	0.0431707
Hsd11b2	-63.162	0.0736662
Ypel3	-62.4071	0.146163
Gabarapl1	-62.3644	0.0339946
Tmem86a	-61.2858	0.0849939
Cfh	-59.9755	0.0669192
Mep1a	-59.9749	0.0413064
Ugt3a2	-59.0741	0.186079
Aldh6a1	-57.693	0.145475
Cd81	-54.3797	0.0493997
Cldn8	-53.5841	0.110711
Cck	-52.7613	0.118304
Spink1	-52.7407	0.128473
Fbp1	-52.6312	0.290393
H1f0	-50.1552	0.0492523
Rab1a	-47.7632	0.132317
Acsm3	-47.6369	0.137349
Lamp1	-46.7242	0.0742431
Mpv17l	-46.5549	0.173305
Miox	-45.7729	0.216959
Txnip	-45.6579	0.0261527
Pam	-45.4756	0.108856
Slc34a1	-43.5987	0.0758462
Dusp1	-43.2703	0.0812797
Pck1	-43.1383	0.0919829
Ghr	-42.5673	0.179154
Cyp4b1	-42.5608	0.140341
Sult1d1	-42.2144	0.0794375
Uqcrc2	-42.0875	0.089901
Srrm2	-41.7242	0.0844658
Stard10	-40.9137	0.0814329
Laptm4a	-39.8075	0.0588517
Col1a2	-39.5071	0.0884256
Atp5k	-37.4327	0.0505414
Tspan3	-37.1688	0.089815
Amacr	-36.5559	0.111199
Ggt1	-35.1125	0.0668725
Mfn1	-34.7871	0.106067
Pdzk1	-34.6122	0.114477
Defb1	-34.5278	0.0342273
Nfat5	-33.8677	0.0788615
Mcl1	-33.6289	0.083867
Igfbp2	-33.3792	0.130295
Mat2a	-33.2619	0.10838
Aqp6	-32.1318	0.144257
Tspan8	-31.8131	0.049389
Ahnak	-31.6323	0.0489885
Etnk1	-31.3365	0.0339486
Psca	-31.1476	0.13777
Hoxd8	-30.3472	0.0643418
Pim3	-30.2047	0.0368034
Aldh2	-29.7059	0.0573204
Cgnl1	-29.6685	0.0326853
Atp6ap2	-29.6622	0.094593
Atp11a	-29.0641	0.0446766
Cyp2e1	-29.0299	0.151792
Hbb-bt	-28.8608	0.101767
Hnrnpk	-28.8345	0.0678096
Spon1	-28.7905	0.0661596
Cd36	-28.5018	0.117609
Cndp2	-28.4812	0.073325
Fcgrt	-28.0836	0.0743196
Plet1	-28.0606	0.0438132
Txn2	-27.2508	0.0412556
Epas1	-27.0508	0.0264577
Eif4b	-26.9725	0.0325488
Slc17a3	-26.7397	0.0889793
Rab3ip	-26.7383	0.0295092
Nbl1	-26.6269	0.0971222
Zmpste24	-26.4865	0.0544832
Eif4a2	-26.442	0.0414576
Itgb5	-26.3945	0.0476442
Anxa4	-26.1833	0.0318214
Pkp4	-26.0904	0.0492851
Bcap31	-26.0374	0.0561932
Itm2c	-25.871	0.0714028
Slc7a13	-25.8024	0.143148
Tnc	-25.489	0.103744
Bcl2l1	-25.4762	0.0837559
Sh3bgrl3	-25.3915	0.0478136
Nfic	-25.3729	0.0608762
Lamb1	-25.3727	0.050353
Slc3a1	-25.2707	0.0817773
Mccc1	-24.989	0.0682072
Lmbrd1	-24.7482	0.0397731
Tmbim4	-24.74	0.0487813
Gclm	-24.7043	0.100443
Asph	-24.6006	0.0727707
Prss23	-23.6534	0.0518525
Adh5	-23.581	0.0562264
Cav2	-23.5375	0.0796227
Selenow	-23.4326	0.0527047
Csad	-23.2943	0.0325234
Akr1c14	-23.0763	0.0728615
Hexb	-23.0122	0.0809551
Cpm	-22.991	0.0790986
Rbm39	-22.9078	0.0404158
Gp2	-22.8554	0.0926446
Pgrmc1	-22.539	0.0412749
Canx	-22.5038	0.0276855
Smpdl3a	-22.3699	0.0388001
Qk	-22.212	0.0351383
Dbp	-21.9841	0.0321835
Atp6v1g3	-21.857	0.0528647
Ehhadh	-21.7648	0.0820531
Usp9x	-21.3963	0.0654769
Cyp2j5	-21.3549	0.0923707
Guca2b	-21.3173	0.0517254
Ptbp3	-21.2677	0.0426064
Cpd	-21.2633	0.0465343
Akr7a5	-21.2175	0.0435129
Galnt11	-21.1209	0.055894
Itpr1	-20.7629	0.0660517
Gatm	-20.757	0.112379
Crot	-20.7403	0.0467617
Ndrg1	-20.6972	0.0518944
Clcnka	-20.6557	0.0319936
Lman2	-20.6512	0.0543162
Arhgdib	-20.5625	0.0482662
Ces1f	-20.5264	0.0641648
Pabpc1	-20.4773	0.0300514
Col4a3	-20.4507	0.0546104
Nrep	-20.2387	0.060298
Snx29	-19.9906	0.0442985
Scnn1a	-19.8891	0.0378245
Car3	-19.883	0.0275294
Wls	-19.8438	0.0320093
Arhgap24	-19.8317	0.0344137
Ephx1	-19.6161	0.0372415
Ptprf	-19.609	0.0280355
Fmo1	-19.5657	0.0862462
Shroom3	-19.4945	0.0354074
Slc22a12	-19.4865	0.0399876
S100g	-19.1924	0.0639241
Rnf103	-19.0296	0.0550587
Glis3	-18.9117	0.0294555
Tmem127	-18.89	0.0379582
Slc22a2	-18.8793	0.111882
Kcnj15	-18.7811	0.117381
Bmpr1b	-18.5748	0.120965
Tmigd1	-18.5298	0.0961825
Hbp1	-18.4447	0.0471498
Acox1	-18.4358	0.0485632
Emcn	-18.2561	0.0305026
Fah	-18.2151	0.0463559
Rere	-18.1779	0.028232
Pum2	-18.177	0.0417014
Ulk1	-17.8705	0.0446633
Ctsa	-17.7978	0.0263375
Errfi1	-17.7735	0.0597513
Pth1r	-17.7729	0.0968792
Inmt	-17.7383	0.0757985
Agps	-17.7314	0.0641222
Ugt2b38	-17.6495	0.114231
4931406C07Rik	-17.5904	0.0868644
Zfp467	-17.5695	0.0303161
Nt5c2	-17.4917	0.0530297
Tmem229a	-17.3361	0.0635269
Phb2	-17.3004	0.029399
Aebp2	-17.1997	0.0361977
Cdo1	-17.1936	0.0383743
Slc27a1	-17.1851	0.0301173
Sord	-17.1836	0.0316378
Gcdh	-17.0429	0.0655542
Atp6v0d1	-16.8604	0.0435173
Papss2	-16.5625	0.0415705
Slc22a6	-16.4609	0.0922356
Agtrap	-16.3889	0.039249
Ephx2	-16.3776	0.054056
Pank1	-16.2998	0.0313942
Dmxl1	-16.2735	0.0422394
Slc17a1	-16.1527	0.0917734
Pcyox1	-16.0371	0.0369912
AU021092	-16.007	0.0694595
Osbpl9	-15.9722	0.029697
Grhl2	-15.9696	0.0368309
Smim5	-15.8848	0.0459862
Egfl6	-15.8279	0.0293081
Cyp7b1	-15.7503	0.0370137
Mep1b	-15.6701	0.0872045
Ctnnb1	-15.5903	0.0276968
Aacs	-15.5504	0.0912378
Usp19	-15.4999	0.0470983
Spop	-15.4235	0.0400384
Rasgef1b	-15.3627	0.0273443
Pitrm1	-15.2425	0.0505189
Zfp664	-15.2365	0.036437
Eif4ebp2	-15.2297	0.0275426
Calml4	-15.2043	0.0668056
Slc5a8	-15.1487	0.0779519
Parp12	-15.1342	0.04389
Palld	-15.0383	0.0575838
Sema5a	-15.0081	0.0310926
Pmepa1	-14.9718	0.0453012
Pcmtd2	-14.9553	0.0388546
Slc43a2	-14.9143	0.0431561
Hadh	-14.9072	0.0468386
Tcf4	-14.8322	0.0348218
Sgk1	-14.8006	0.0504979
Dap3	-14.6074	0.0264433
Yap1	-14.5167	0.0403794
Serpina1f	-14.5	0.0571119
Btg2	-14.476	0.0270793
Mertk	-14.4634	0.0455082
Skil	-14.4585	0.0293875
Bcar3	-14.3535	0.0432424
Rnf13	-14.3107	0.0317296
Hgd	-14.2878	0.0899298
Tbc1d4	-14.1896	0.0333635
Zranb2	-14.1737	0.0318175
March8	-14.1153	0.0409619
Crebrf	-14.0477	0.046925
Zfp871	-14.0457	0.0480363
Emp1	-13.9736	0.0398007
Thoc7	-13.9625	0.0444144
Myh10	-13.952	0.0309973
Sardh	-13.9438	0.0406225
Dnase1	-13.9415	0.0789825
Tasor	-13.9399	0.0562601
Pter	-13.8888	0.0698523
Akap9	-13.7862	0.0434348
Eif3l	-13.7703	0.0384043
Sec16a	-13.6277	0.0355868
Efcab14	-13.4262	0.0343995
Secisbp2l	-13.3726	0.0453329
Aldh1a3	-13.3569	0.118402
Hnf4a	-13.3561	0.0768478
Vps13b	-13.3367	0.050247
Arid1b	-13.2612	0.0364083
Nat8	-13.2201	0.0702991
Yme1l1	-13.2169	0.0260228
Surf4	-13.1832	0.0344096
Ssr1	-13.0719	0.0652732
Wbp11	-12.9365	0.0280563
Micu1	-12.9269	0.0288291
Anapc16	-12.805	0.0298348
Aadat	-12.7806	0.0478228
Agap1	-12.7626	0.0349066
Ubqln2	-12.6308	0.0351483
Zkscan3	-12.6236	0.0329318
H3f3a	-12.5656	0.0382082
Atp6v1c2	-12.3811	0.0379121
Pdzd8	-12.363	0.0448581
Eci3	-12.2404	0.0360098
Thap12	-12.2275	0.0269649
Ryk	-12.2091	0.0322216
Fam3a	-12.0157	0.0345926
Fam117b	-11.9371	0.0272047
Clcnkb	-11.9314	0.0332037
Atf7ip	-11.8824	0.0279998
Ppp1r9a	-11.8608	0.0397117
Cirbp	-11.8312	0.0277156
Sf3b3	-11.7688	0.0361997
Cast	-11.7642	0.026461
Pah	-11.7338	0.0418747
Prodh	-11.7216	0.0333027
Zfp622	-11.681	0.0341594
Arhgef40	-11.6754	0.0430275
Ddah1	-11.5568	0.076329
Reck	-11.5339	0.0616712
Me1	-11.5278	0.125534
Gas2	-11.4403	0.0650177
Ptp4a2	-11.439	0.0268394
Tbx2	-11.3708	0.02931
Tsc22d3	-11.2705	0.0269118
Nup153	-11.2316	0.0308471
Aqp4	-11.1958	0.0382434
Pik3ca	-11.1935	0.0351767
Hectd4	-11.1895	0.0419406
Tmem267	-11.1876	0.0493898
Slc35a3	-11.162	0.0365508
Nr3c2	-11.0991	0.0310143
Pde7a	-11.0899	0.0344576
Gm2a	-11.0875	0.0266901
Fam102a	-11.0433	0.0421787
Lrrc8d	-11.0273	0.0298829
Dmrt2	-11.0138	0.06092
Pipox	-10.9733	0.0438025
Cebpa	-10.9107	0.0449818
Cubn	-10.8887	0.118869
Ctdsp2	-10.8572	0.0288479
Pecr	-10.8537	0.0355955
Sgpl1	-10.83	0.0335518
Zdhhc1	-10.6962	0.0288844
Apeh	-10.6831	0.0274351
Tspan1	-10.6091	0.0307741
Kansl1	-10.5541	0.0354691
Hykk	-10.5388	0.060105
2310022B05Rik	-10.4908	0.0312844
Cbs	-10.4887	0.0439408
Slc35b2	-10.4804	0.0348853
Man1a2	-10.4706	0.0513047
Cyp2a4	-10.3683	0.0425811
Pbld1	-10.3348	0.0431585
Slc23a1	-10.3296	0.0296396
Mapkapk3	-10.3095	0.0267118
Ppp1r7	-10.2799	0.0426651
Gpd1	-10.2644	0.0289449
Per3	-10.2388	0.0355534
Ralb	-10.219	0.0317865
Aldh8a1	-10.2145	0.0605426
Serpinf2	-10.2058	0.0486446
Abcg2	-10.1345	0.0367554
Glyat	-10.1112	0.0456428
Samd1	-10.0662	0.0290517
Cnep1r1	-10.0591	0.0263028
Gapvd1	-9.98772	0.0332639
Erg28	-9.97441	0.0263309
Supt20	-9.96797	0.0442868
Dock9	-9.90204	0.0266831
G0s2	-9.87958	0.0281465
Tbcel	-9.79479	0.0306161
Nrd1	-9.78852	0.0262264
Pdgfa	-9.56976	0.0290568
Tbck	-9.53163	0.0356723
Irs2	-9.51663	0.0264697
Adamtsl1	-9.43165	0.0286536
Prpf39	-9.32038	0.0278266
Taok1	-9.31047	0.028268
Myo9a	-9.30091	0.0460161
Muc1	-9.21833	0.0424211
Adhfe1	-9.18445	0.0265714
Inpp5b	-9.12385	0.0282297
Cmbl	-9.11395	0.0469752
Baz2b	-9.11182	0.0300319
Mib2	-9.08018	0.0326896
Dgat2	-9.0333	0.0562746
Ssu72	-9.0212	0.0265476
Ces2c	-8.97064	0.0620632
Gipc2	-8.96939	0.0300896
Tspan15	-8.96448	0.0363323
Cryl1	-8.9435	0.0281185
Atp9a	-8.94346	0.0270115
Kdelr1	-8.91915	0.0279303
Specc1l	-8.9113	0.0286297
Thnsl2	-8.89219	0.0549219
Negr1	-8.86041	0.0400265
Rspry1	-8.75128	0.0360672
Osbpl3	-8.66144	0.0274262
Lrp2	-8.42652	0.0414951
Fam160a2	-8.28751	0.0465607
Fcgbp	-8.24812	0.0735383
Evpl	-8.24476	0.0281269
P2rx4	-8.22268	0.0282315
Mettl7b	-8.1905	0.0677381
Elmo2	-8.12352	0.0301103
Foxp1	-7.99513	0.028816
Cryzl2	-7.92105	0.0411522
Dao	-7.86561	0.0334139
Slc22a1	-7.85647	0.0372273
Rgs11	-7.81513	0.0336468
Cacnb2	-7.74629	0.0499122
Sugct	-7.74487	0.047143
Tbc1d16	-7.64086	0.0478516
Pigg	-7.62799	0.0309826
Tkfc	-7.61938	0.0305362
Tmem150c	-7.58407	0.0508867
Mex3c	-7.55993	0.0293882
Hacd4	-7.54147	0.0271588
Slc4a9	-7.48769	0.0578693
Smu1	-7.46444	0.0327244
Zc3h6	-7.42804	0.0314572
Ttr	-7.39112	0.0299222
Cyp2j11	-7.38618	0.0401849
Prrg1	-7.37282	0.0291422
Ildr2	-7.34261	0.0818248
Aass	-7.30314	0.0319987
Jam2	-7.29427	0.0318161
Hps5	-7.175	0.0398152
Mmp11	-7.16824	0.0278539
Ern1	-7.07069	0.0295041
Slc6a20b	-7.05656	0.0539395
Pxmp2	-7.05397	0.0279681
Susd2	-6.99924	0.044785
Zxdc	-6.99253	0.0273283
Atg5	-6.9874	0.0279513
Acad12	-6.97776	0.0277173
Cybc1	-6.92149	0.0399505
Ints7	-6.79945	0.0282398
Gnaq	-6.79817	0.0312538
Ak4	-6.78679	0.0453274
Pik3ip1	-6.73786	0.0276571
Snx15	-6.7304	0.0304114
Rarb	-6.72424	0.0311569
Ptpdc1	-6.71456	0.0268463
Bcl2l11	-6.68826	0.0384845
Znhit6	-6.62394	0.0281956
Jak2	-6.51598	0.0265337
Pias3	-6.48215	0.0306055
Mmp23	-6.44624	0.0271747
Slc22a19	-6.39384	0.0379158
Zcchc4	-6.34814	0.0361615
Tmem117	-6.32533	0.0270357
Hebp1	-6.29747	0.031022
Nhlrc4	-6.26015	0.0502431
Acsm1	-6.07308	0.0520293
Kmo	-6.0505	0.0757747
Amn	-6.0474	0.0505869
Htr4	-5.97059	0.0454793
Haao	-5.94916	0.0439961
Sorcs3	-5.86224	0.0394069
Txndc16	-5.85446	0.0452532
Adtrp	-5.84641	0.0402759
Tprkb	-5.6234	0.0334367
Slc13a3	-5.62231	0.0355487
Cln3	-5.59347	0.0270975
Sh3d21	-5.58426	0.0409218
G6pc	-5.51126	0.0325165
Atp10b	-5.51077	0.0354569
A930017K11Rik	-5.4837	0.0364413
Atg4c	-5.45918	0.0310619
Scube1	-5.44725	0.0292998
Rasal1	-5.39714	0.056061
Bend7	-5.31242	0.0286451
C1qtnf3	-5.27765	0.0322709
Ccdc80	-5.23798	0.0272599
Slc16a4	-5.11292	0.0620049
Slc18a1	-5.09571	0.046404
Dmgdh	-5.07489	0.0408075
B3gat2	-5.0654	0.0350376
Nrip3	-5.04454	0.0631394
Epha7	-5.03427	0.0327147
Treh	-5.03008	0.043125
St6galnac2	-4.98363	0.0299791
Gtf2e2	-4.92439	0.0269196
Paqr9	-4.88416	0.0344709
Slc8a1	-4.82991	0.0285288
Slc22a18	-4.80314	0.0278454
Fam110b	-4.79664	0.033576
Slco1a6	-4.73346	0.0480212
Spata7	-4.58353	0.0312679
Cda	-4.57853	0.0337358
F13b	-4.54169	0.0565028
Tmtc2	-4.48518	0.0269212
Krt23	-4.41837	0.0275932
Acot1	-4.31693	0.028714
Rdh16	-4.27318	0.0270276
Degs2	-4.1623	0.032345
Vwa2	-4.10572	0.0285295
Tmem238l	-4.09194	0.064978
Cidea	-4.08064	0.0437203
Abcc2	-4.03085	0.0384044
Tmem167b	-3.98332	0.0344993
Hsd3b3	-3.96934	0.0565956
Akr1d1	-3.84055	0.0520188
Tldc2	-3.80917	0.0495436
Slf2	-3.79472	0.0302649
Adipoq	-3.62367	0.0305036
Acot4	-3.6134	0.0336147
Slc4a5	-3.5967	0.0319195
Aadac	-3.4221	0.0284648
Ces1d	-3.38503	0.0420283
Clec3b	-3.32053	0.0339154
Sel1l3	-3.27145	0.0387995
Cidec	-3.19047	0.0359385
Nr2e3	-2.70282	0.0427263
Cpne4	-2.58668	0.0273101
Ugt2b37	-2.55351	0.0305231
Pcdh7	-2.52436	0.0312231
Igsf11	-2.51556	0.0265728
Ap1s3	-2.48435	0.027204
Retn	-2.39217	0.0306324
Gdf6	-2.3418	0.0365605
Adra1a	-2.06784	0.0349654
Ros1	-1.94813	0.0292336
Hapln3	-1.71728	0.0303665
Rbp4	-1.68417	0.0268625
Lrrc6	-1.62364	0.0273939
4931423N10Rik	-1.37974	0.0321136
Tlr12	-1.35111	0.0271884
Lrcol1	-1.13972	0.026023

### Sheet: Outer_Medulla
Gene	Slope	R2
Kap	-5535.43	0.357403
Gpx3	-627.327	0.208767
Keg1	-429.015	0.267419
Acsm2	-399.54	0.359993
Selenop	-283.115	0.213375
Acy3	-266.741	0.0731381
Hbb-bs	-265.878	0.0867341
Fbp1	-236.149	0.40737
Mpv17l	-231.907	0.203697
Akr1c21	-208.402	0.18137
Ghr	-201.697	0.227674
Acsm3	-200.718	0.112203
Gpx1	-184.111	0.106079
Akr1a1	-139.446	0.138694
Cldn10	-135.051	0.145194
Cyp4b1	-131.527	0.195861
Stard10	-125.53	0.268221
Slc34a1	-123.802	0.0811769
Ugt3a2	-111.904	0.0526514
Hist1h2bc	-109.166	0.364669
Lamp1	-104.233	0.253133
Oxct1	-101.755	0.113998
Aldh6a1	-99.6025	0.20133
Spink1	-99.4716	0.0674867
Gclm	-98.1823	0.257814
Slc25a39	-97.4322	0.182437
Pdzk1	-93.4314	0.0438575
Miox	-86.933	0.104033
Cndp2	-84.8067	0.123555
Sult1d1	-84.1824	0.124991
Amacr	-80.967	0.125918
Atp5g3	-79.5403	0.0713057
Akr1c14	-76.5752	0.0699708
Gatad1	-70.8427	0.208957
Rab1a	-68.1216	0.250346
Cyb5a	-67.3765	0.0274957
Tmigd1	-66.2611	0.0633893
Tmbim4	-66.2465	0.0993474
Atp5k	-65.6072	0.242192
Tmbim6	-64.6395	0.0372217
Tmem176a	-62.7696	0.0326175
Fmo1	-61.9438	0.176835
Cbs	-61.8851	0.243324
Uqcrfs1	-61.8233	0.0957841
Bag1	-60.6505	0.0933508
Cyp2e1	-60.3385	0.183585
Uqcrc2	-60.0054	0.187489
Decr1	-59.7738	0.241469
Cdh16	-58.7362	0.0469245
Kcnj15	-58.3522	0.138293
Mlec	-57.8797	0.132519
Cox6c	-57.43	0.102296
Glyat	-56.8654	0.162445
Agps	-56.6273	0.261594
Slc5a8	-56.4853	0.113182
Ddah1	-56.4369	0.30236
Hnf4a	-55.2732	0.113112
Aacs	-53.8372	0.0998573
Sord	-53.8272	0.0895322
Slc22a2	-53.2781	0.0608209
Slc22a6	-52.9217	0.209589
Gcdh	-52.5532	0.18873
Ehhadh	-52.0809	0.0274514
Me1	-51.642	0.242782
Acox1	-51.6105	0.0764369
Mep1b	-49.5093	0.0394687
Cyp2j5	-49.0661	0.0405715
Galnt11	-48.6197	0.0518101
Serpina1f	-47.854	0.0291818
Gnas	-47.6316	0.0548549
Lap3	-47.0261	0.0432543
Tmem229a	-46.3997	0.141825
Lypla1	-45.767	0.0525941
Pabpc1	-45.167	0.179383
Tspan3	-44.8326	0.12077
Inmt	-44.469	0.110084
Sdc4	-43.8769	0.0304591
Grina	-43.4291	0.072635
Csde1	-43.3284	0.123285
Hadh	-41.5353	0.22449
Slc14a2	-40.4638	0.100757
Tmem86a	-40.2371	0.0830536
Txn2	-39.8627	0.114363
Iah1	-39.1683	0.085641
Sephs2	-38.0631	0.151011
Slc17a1	-37.9975	0.0370788
Ndrg1	-37.7536	0.0920691
Hexb	-37.4881	0.102807
Txn1	-37.4495	0.0305728
Aass	-36.9704	0.141554
Pank1	-36.8616	0.0407121
Papss2	-36.7936	0.16621
Vwa8	-36.4388	0.0859164
Cltc	-36.4375	0.107129
Ugt2b38	-36.3464	0.133619
Capns1	-36.3178	0.0679313
Errfi1	-36.2591	0.118556
Nat8	-35.853	0.176896
Gatm	-35.645	0.073773
Gabarapl1	-35.482	0.0318836
Dnase1	-35.3278	0.0888454
Nus1	-35.1687	0.0643567
4833439L19Rik	-33.8647	0.10661
Pth1r	-33.5707	0.0696391
Dnaja1	-33.4387	0.120603
Adh5	-33.1999	0.127519
Fcgrt	-32.9482	0.102855
Aldh8a1	-32.5629	0.0485925
Id3	-32.3132	0.0615826
Adh1	-32.3048	0.0329644
Gnb2	-32.2445	0.0460136
Rab3ip	-32.2397	0.0437614
Myo5a	-31.908	0.0638307
Bdh2	-31.607	0.0416566
Cldn2	-31.3058	0.0627722
Cubn	-31.2915	0.0999842
Usp9x	-30.7722	0.174035
Aco1	-30.5226	0.0492765
Ndufs2	-29.702	0.0286674
Dusp1	-29.2884	0.0945987
Pah	-29.0201	0.114734
Abcg2	-28.6545	0.105555
Cryzl2	-28.2418	0.0498315
Adgrg1	-28.2227	0.0308236
Znrf2	-28.1781	0.11775
9530068E07Rik	-28.1185	0.0534513
Mfn1	-28.0869	0.123556
Selenot	-27.8191	0.0630233
Pam	-27.5627	0.0864393
Laptm4a	-27.4969	0.0409099
S100g	-27.2216	0.0828488
Slc47a1	-27.1073	0.037444
Adhfe1	-26.998	0.130829
Ndufa10	-26.9728	0.0321046
Ndfip1	-26.957	0.0417299
Phb2	-26.7206	0.0869011
H1f0	-26.62	0.0334607
Gde1	-26.3019	0.09748
Tmem59	-25.7937	0.0841617
Tm9sf3	-25.7892	0.0712046
Mia2	-25.7678	0.0736101
Hbb-bt	-25.686	0.0904335
Fh1	-25.5951	0.0587365
Tm7sf3	-25.5512	0.11008
Thoc7	-25.519	0.143245
Acsm1	-25.4962	0.046245
Stard7	-25.4086	0.0670788
Smdt1	-25.3779	0.0687991
Dgat2	-25.2621	0.113807
Rbbp4	-25.1781	0.103428
Psmc6	-24.9807	0.102467
Cpt1a	-24.8975	0.0432597
Bcap31	-24.8165	0.0589728
Mfsd4b1	-24.6393	0.0663077
Ndst1	-24.5462	0.0569919
Etfa	-24.4602	0.0328204
Thnsl2	-24.4004	0.0750045
Trap1	-24.3105	0.0326579
Lmbrd1	-24.1594	0.0702764
Ndufs1	-24.1476	0.0777299
Adipor1	-24.1302	0.0629836
Itfg1	-24.0034	0.06572
Dab2	-23.9919	0.0714536
Hykk	-23.9131	0.0379619
Mccc1	-23.8981	0.051566
Tcp1	-23.8971	0.0530156
Cnpy2	-23.814	0.0917825
Ccng1	-23.7978	0.0438382
Smpdl3a	-23.7955	0.0440892
Slc39a8	-23.7245	0.112233
Cryl1	-23.5772	0.0934104
Arhgef12	-23.4372	0.046041
Gsr	-23.3955	0.0578907
Gstm5	-23.2406	0.0562463
Angpt2	-22.7902	0.0721876
Col4a3	-22.6373	0.10315
Cck	-22.3443	0.103108
Pkp4	-22.2958	0.0580285
Dnajc12	-22.2247	0.0271695
Aldh1l1	-22.1848	0.0275447
Cmtm6	-22.1248	0.0662259
Mfsd1	-22.0929	0.07934
Hnrnpk	-21.9849	0.0772972
Rnf11	-21.9837	0.0504914
Cisd1	-21.9715	0.0399337
Slc22a18	-21.8021	0.0594846
Grpel1	-21.6937	0.0628688
Atp6ap2	-21.6262	0.0838755
Sgpp1	-21.4595	0.111077
Slc13a3	-21.4481	0.134039
Slc35a3	-21.4007	0.0829731
Cmbl	-21.2197	0.0740678
Itpr1	-21.203	0.0704552
Pdk3	-21.1701	0.0925721
Uhmk1	-20.8868	0.0868766
BC004004	-20.803	0.036085
Gnb1	-20.7181	0.036339
Copa	-20.6768	0.0317525
Acot1	-20.5818	0.0509294
Hao2	-20.5814	0.0641046
Apeh	-20.5555	0.0416241
Hadhb	-20.4278	0.0648023
Zmpste24	-20.414	0.0402608
Cops9	-20.3375	0.0457529
Pmpcb	-20.32	0.0260621
Irs2	-20.2042	0.0886361
B4galt5	-20.1495	0.0622488
Kmo	-20.0285	0.0945155
Bckdha	-20.0081	0.0277601
Spop	-19.8852	0.089584
Plet1	-19.4163	0.052437
Cpd	-19.3829	0.0774616
Tns3	-19.1851	0.0291738
Ctnnb1	-19.0173	0.0664948
Pnpla8	-18.985	0.130078
Rtn3	-18.9802	0.0345337
Snx7	-18.8096	0.110408
Dmgdh	-18.7939	0.0525322
Ahnak	-18.7092	0.0288371
Fxyd4	-18.7049	0.0322907
Eif4a2	-18.6922	0.0318241
4931406C07Rik	-18.5469	0.0314905
Itgb5	-18.5323	0.0395322
Yme1l1	-18.4251	0.0865885
Ces2c	-18.4058	0.0431805
Igfbp4	-18.3755	0.0531377
Sucla2	-18.2362	0.0650444
Tax1bp1	-18.1752	0.0326488
Ndufa6	-18.1106	0.0358834
Dazap2	-18.0244	0.0293221
Ppa2	-18.0114	0.0395765
Pten	-17.7952	0.0279313
Ccni	-17.6577	0.0538073
Abcc2	-17.6371	0.0971641
Fmo2	-17.6152	0.0434479
Kcnk5	-17.5909	0.0941255
Mtor	-17.5897	0.0281186
Lmbrd2	-17.5288	0.0699635
Hnf1b	-17.3484	0.0541325
Cda	-17.3154	0.0401056
Osbpl8	-17.2967	0.0430643
Bcl2l1	-17.288	0.0694374
Mfap3l	-17.2854	0.0449027
Mcl1	-17.2474	0.0329162
Gipc2	-17.1955	0.0422648
Msrb1	-17.156	0.0433767
Ddx3x	-17.0498	0.0357692
Mtfr1	-17.0357	0.0741061
Mmut	-16.9882	0.0449494
March8	-16.9792	0.05709
Clcnka	-16.9419	0.0515129
Tm9sf1	-16.8989	0.062303
Papss1	-16.8677	0.0339877
C1galt1	-16.828	0.0624578
Mgat4b	-16.7347	0.0416318
Lrrk2	-16.5886	0.0572841
Psca	-16.5828	0.0654097
Cyb5r3	-16.5245	0.0428299
Asph	-16.4489	0.0585225
Ptgr2	-16.342	0.0449268
Mcur1	-16.3252	0.033633
Ugp2	-16.3171	0.0741168
Glmp	-16.3055	0.0577459
Pdia4	-16.2951	0.0541686
Ei24	-16.2802	0.04449
Pum2	-16.2557	0.0529193
Tspan8	-15.9214	0.0261426
Tmem267	-15.8948	0.0913238
Adgra3	-15.8811	0.0750352
Dhrs1	-15.8293	0.0417464
Samd8	-15.8131	0.11324
Rnf13	-15.5222	0.0602897
Sugct	-15.49	0.0557742
Osbpl9	-15.4632	0.0289581
Usp7	-15.2626	0.0863271
Atp6v0d1	-15.2328	0.0474989
Spon1	-15.2245	0.0522189
Tmem127	-15.2188	0.0465556
Atp6v1b2	-15.215	0.0494986
Atp6v0b	-15.1048	0.0296757
Tmco1	-14.8942	0.0356852
Slc18a1	-14.8033	0.0668163
Wbp11	-14.7845	0.0529798
Acot12	-14.7352	0.0467544
Sf3b1	-14.7261	0.0416635
Dmxl1	-14.6975	0.0513303
Dbt	-14.6925	0.0313614
Tusc3	-14.6665	0.0478049
Slc25a11	-14.6382	0.0428783
Mtrex	-14.6003	0.0419038
Tmem223	-14.5585	0.0385522
Agap1	-14.4815	0.054746
Ubr3	-14.4663	0.0302075
Ptprf	-14.4168	0.0318829
Chuk	-14.3977	0.0275707
Mpp6	-14.3238	0.0344092
Nit2	-14.1708	0.0505913
Hsd3b3	-14.039	0.109788
Gna13	-13.9613	0.0407161
Lrba	-13.9249	0.0279451
Thap12	-13.8262	0.0728167
Chd3	-13.8243	0.0476526
Med14	-13.8207	0.035397
Igfbp2	-13.7945	0.0568279
Mtmr6	-13.6821	0.061614
Agpat1	-13.6774	0.0335389
Rdh16	-13.6714	0.0467593
Tmem183a	-13.6162	0.111585
Iars2	-13.5904	0.0454631
Bscl2	-13.5269	0.0440732
Pitrm1	-13.4966	0.0647775
Clcn3	-13.3856	0.0424592
Rnf103	-13.3642	0.0342951
Gnai3	-13.3532	0.08842
Rheb	-13.2262	0.0286129
Junb	-13.2059	0.0417519
Fbxl5	-13.1827	0.0520538
Slc16a4	-13.1287	0.0421444
Osbpl1a	-13.1126	0.0274812
Vapa	-13.0432	0.026274
Dlg1	-12.9978	0.0367777
Tmem135	-12.9627	0.0262955
Surf4	-12.9458	0.0339126
Tor1aip1	-12.8951	0.0386602
Slmap	-12.8771	0.0376553
Naa50	-12.8711	0.0330242
Pdxdc1	-12.8483	0.0372601
Poldip2	-12.783	0.0394272
Hipk3	-12.7469	0.0509375
Hspa1b	-12.6872	0.0321499
Ptpra	-12.6553	0.0344084
Sppl2a	-12.5383	0.0536412
Usp34	-12.5085	0.030827
Hspe1	-12.4209	0.0332794
Prodh	-12.4097	0.0333457
Kif1b	-12.407	0.0293252
Mgat2	-12.401	0.041528
Hbp1	-12.3883	0.0391415
Ebp	-12.2417	0.0333603
Tomm70a	-12.2336	0.0360898
Churc1	-12.1993	0.0551101
Glyr1	-12.1824	0.0444125
Ccny	-12.1713	0.0346737
Gdf15	-12.1565	0.0363934
Oard1	-12.1502	0.0301276
Slc38a10	-12.0674	0.0300084
Akr1d1	-11.9449	0.0576571
Fbxw11	-11.9029	0.0326947
Aqp4	-11.8962	0.0415805
Tpcn1	-11.8913	0.0637823
Spg21	-11.8554	0.0550767
Arpc1a	-11.828	0.0302177
Mgam	-11.7301	0.103432
Ssu72	-11.7031	0.0271186
Eif3l	-11.6932	0.0295486
Nuak2	-11.6919	0.0272331
Ascc1	-11.6556	0.0451725
Atp13a3	-11.6487	0.0322896
Trp53bp2	-11.5883	0.0270087
Pi4ka	-11.5687	0.0316357
Fam210a	-11.5583	0.0385952
Kl	-11.341	0.086166
Nbl1	-11.3	0.0551531
Ivd	-11.2429	0.0344195
Med13	-11.23	0.0316947
F13b	-11.2287	0.0820928
Reep6	-11.2223	0.098804
Lpcat3	-11.221	0.0321473
Aspa	-11.2062	0.051498
Timm22	-11.2	0.0660196
Ecsit	-11.1423	0.0490289
Gnai1	-11.1199	0.0329748
Coq8a	-11.1151	0.0384438
Cdc123	-11.0831	0.0429275
Pm20d1	-10.9939	0.0355605
Gna12	-10.9164	0.0404269
Inpp5b	-10.8981	0.0402327
Klhdc2	-10.8419	0.0568114
Adss	-10.8395	0.0395636
Nr2f2	-10.7987	0.0296934
Ssr1	-10.7012	0.0517885
Eif3a	-10.6785	0.0471441
Emc6	-10.6751	0.0495887
Fam102a	-10.6431	0.0572588
Ptp4a2	-10.5933	0.0430982
Arid1b	-10.5915	0.0375944
Prdx3	-10.5311	0.0536325
Fbxo22	-10.5261	0.0360323
Npepps	-10.5117	0.0369439
Dek	-10.4971	0.0286585
Aqp6	-10.4625	0.0671864
Ttr	-10.4093	0.0271379
Tasor	-10.4086	0.0429469
Cox16	-10.3764	0.0271551
Atg5	-10.3639	0.0761669
Slc22a8	-10.3339	0.113328
Fam234a	-10.2758	0.0356481
A1cf	-10.259	0.0351326
Zfp664	-10.2558	0.0336324
Rasl11b	-10.2296	0.0476192
Slc12a3	-10.2074	0.0660652
Lrrc8d	-10.1385	0.0272139
B4galt1	-10.08	0.0472765
Slco1a1	-10.0392	0.0616963
Slc35b2	-9.97638	0.0436349
Apob	-9.96075	0.0346382
Mfsd2a	-9.92972	0.0349237
Coa5	-9.88793	0.0374903
Rasgef1b	-9.83959	0.0456238
Tomm22	-9.74343	0.0412145
Tbcel	-9.74216	0.0424547
Efr3a	-9.73198	0.054679
Nek7	-9.70689	0.0367602
Idh1	-9.64355	0.0410758
Mtmr10	-9.5115	0.042393
Uggt1	-9.50468	0.0405638
Ralgapb	-9.49662	0.0360284
B230118H07Rik	-9.4317	0.0301758
Bsdc1	-9.42012	0.0321822
Tmem252	-9.3993	0.0358588
Opa1	-9.36957	0.0346569
Scyl1	-9.36476	0.0265401
1810037I17Rik	-9.33709	0.0267645
Pik3ca	-9.30604	0.0374514
Secisbp2l	-9.24441	0.0264257
Pdpk1	-9.21374	0.0280125
Ythdf3	-9.21325	0.0305855
Mmadhc	-9.20991	0.0300499
Tmem243	-9.19382	0.0403361
Abcb6	-9.17279	0.0406357
Calb1	-9.08439	0.0389143
Cpox	-9.05906	0.0455695
Ryk	-8.8671	0.031964
Psmd1	-8.85984	0.0347167
Bst1	-8.81428	0.0408362
Gmfb	-8.68319	0.0328286
Hps5	-8.61276	0.0380617
Htt	-8.58504	0.0695944
Myh14	-8.57589	0.0314477
Atl3	-8.54817	0.0316067
Man1a2	-8.51317	0.0572833
Rtn4ip1	-8.49028	0.0354958
Pno1	-8.48257	0.0333156
Trappc2l	-8.45666	0.0364864
Ubxn8	-8.44208	0.0338075
Dhx9	-8.41891	0.0284819
Klhl5	-8.41788	0.0381766
Slco1a6	-8.40379	0.0908888
Mlx	-8.39976	0.0506976
Pigg	-8.38928	0.0415714
Rspry1	-8.37012	0.0463359
Ccdc91	-8.35366	0.0311729
Cnep1r1	-8.30327	0.0361919
Tbc1d19	-8.24413	0.0410398
Lrpprc	-8.23521	0.0294445
Pcmtd2	-8.23355	0.0261824
Tnc	-8.21309	0.0688274
Tmem70	-8.16712	0.0272751
Ildr2	-8.14354	0.110818
Insig2	-8.07387	0.0271503
H3f3a	-8.03227	0.0274044
Snx27	-7.99348	0.027453
Taok1	-7.96832	0.0344025
Agtpbp1	-7.90873	0.0277781
Rora	-7.88988	0.0295663
Scel	-7.86917	0.026727
G6pc	-7.85215	0.0660022
Ctps	-7.78092	0.0265417
Dnpep	-7.77182	0.0290602
Gfm2	-7.76979	0.0287599
Cmah	-7.70388	0.0292916
Slc22a5	-7.68055	0.0486464
Slain2	-7.63964	0.0271461
Psmd5	-7.63552	0.031549
Mtx2	-7.63551	0.0271323
Pip4p2	-7.63457	0.0349513
Cgrrf1	-7.6297	0.0434409
Usp38	-7.53917	0.0349384
Palld	-7.48913	0.0329399
Wdr11	-7.4491	0.0330966
Aqr	-7.33557	0.0295311
Tbck	-7.32333	0.052298
Fads1	-7.32185	0.0328552
Fam114a2	-7.27371	0.0290152
Sbf2	-7.2005	0.0264541
Fam160a2	-7.10834	0.051272
Slc7a7	-7.01478	0.0377969
Arl6	-6.98064	0.037834
Nrep	-6.96979	0.0267878
Fam151a	-6.93286	0.0733237
Nox4	-6.92173	0.0754105
Slc49a4	-6.84503	0.0270575
Fitm2	-6.76896	0.0296716
Enpep	-6.75982	0.0320557
Zfyve9	-6.70734	0.0282611
Pex13	-6.67398	0.0285639
Clba1	-6.67135	0.0341982
Sh3tc2	-6.60366	0.0363617
Crls1	-6.56838	0.0263382
Dis3l	-6.50093	0.0307506
Mrs2	-6.45942	0.0310038
Ppp3cc	-6.4348	0.0637556
Hira	-6.26732	0.0497596
Ngly1	-6.22589	0.0302274
Ezh1	-6.13159	0.027797
Lrrc41	-6.12924	0.049125
4930523C07Rik	-5.99889	0.0347645
Rbm45	-5.94351	0.0339417
Slc35c2	-5.92889	0.0298275
Zxdc	-5.91835	0.0372729
Tmem125	-5.85423	0.0333755
Asb9	-5.83654	0.0332354
Lrrc19	-5.79185	0.0370383
Med8	-5.71777	0.0275882
Bmpr1b	-5.65426	0.0580024
Tprkb	-5.56315	0.0335466
Igip	-5.50854	0.0310207
Smu1	-5.48331	0.030726
Gpaa1	-5.43148	0.0270118
Ripk4	-5.41674	0.0716609
Ubac2	-5.29199	0.0338619
Prmt5	-5.203	0.0342433
Myo9a	-5.16719	0.0303658
Hspa1a	-4.82055	0.0322974
Trmt10c	-4.81398	0.0279582
Lyrm2	-4.72843	0.03393
Sp4	-4.57428	0.0272736
Galnt3	-4.2761	0.0265068
Slc30a4	-4.24315	0.0266448
Folh1	-4.23184	0.0409584
Enpp6	-4.17071	0.0723823
Degs2	-4.05007	0.0286324
Porcn	-4.00185	0.0528688
Slc26a1	-3.98092	0.0319509
Ugt2b37	-3.95423	0.0698187
Corin	-3.94207	0.0527418
Ccdc157	-3.84652	0.0272788
Itgb4	-3.82228	0.0275868
Habp2	-3.57396	0.0275597
Pcdhgb6	-3.51411	0.0313435
Map3k21	-3.44612	0.030023
Adgrg3	-3.32572	0.0381008
Ces1e	-3.30252	0.0317375
Gys2	-3.10602	0.0413586
Wnt11	-2.93187	0.02657
Arhgap28	-2.80426	0.0307006
Cyp24a1	-2.71574	0.0372939
Nhlrc4	-2.44501	0.0273875
Tmem238l	-2.24729	0.0485169
Uchl1	-2.11425	0.0342875
Scube2	-1.98541	0.0423629
Hhat	-1.90364	0.0283364
Rfc4	-1.85414	0.0274943
Nrip3	-1.82596	0.0349982
Gucy2g	-1.72494	0.0269691
Htr4	-1.5836	0.0302307
Lrrc26	-1.41319	0.0308871
Mamdc2	-1.22662	0.0443684
Duoxa2	-1.20354	0.0363923
Pax1	-0.996361	0.0307355
Tekt5	-0.860878	0.027094
7530416G11Rik	-0.652313	0.0270653

### Sheet: Cortex
Gene	Slope	R2
Kap	-5348.26	0.330656
Acsm2	-676.182	0.338144
Keg1	-507.948	0.41333
Acy3	-391.646	0.128775
Fbp1	-336.94	0.403383
Slc27a2	-272.457	0.0594989
Selenop	-263.175	0.0899603
Cyp2e1	-260.95	0.156847
Cyp4b1	-241.814	0.0325165
Akr1c21	-224.417	0.180522
Spink1	-214.454	0.307177
Acsm3	-171.54	0.156462
Pdzk1	-151.269	0.229464
Slc22a6	-148.184	0.057262
Cndp2	-139.685	0.0472465
Atp5g3	-135.344	0.23327
Ghr	-133.085	0.193978
Aldh6a1	-132.783	0.150936
Pck1	-132.693	0.0407443
Ugt2b38	-131.493	0.18183
Ugt3a2	-123.952	0.101617
Mpv17l	-109.121	0.110876
Oxct1	-108.439	0.177836
Cd36	-106.864	0.115955
Cyp2j5	-98.7672	0.213328
Glyat	-97.0882	0.131079
Uqcrfs1	-96.7378	0.225129
Stard10	-95.1993	0.205217
Cldn10	-94.2788	0.316232
Atp11a	-93.7479	0.056824
Lamp1	-93.5333	0.231596
Sult1d1	-86.1598	0.118626
Errfi1	-82.8303	0.205885
Acox1	-79.3617	0.134555
Chpt1	-77.4292	0.0484301
Amacr	-77.2212	0.0700613
Mlec	-76.0319	0.13848
Slc7a13	-74.9005	0.072112
Ehhadh	-74.2612	0.0818065
Fmo1	-73.869	0.111025
Gclm	-73.1484	0.261839
Mdh1	-70.3392	0.0297169
Rab1a	-70.3325	0.325805
Atp5k	-68.1978	0.34745
Hist1h2bc	-67.0884	0.127187
Cox6c	-66.5947	0.197432
Hnf4a	-65.7073	0.171109
Tmbim6	-65.7061	0.0525932
Atp5d	-65.5181	0.0785723
Aacs	-64.8774	0.229843
Ddah1	-64.7464	0.363428
Tmem176a	-64.2633	0.0408514
Uqcrc2	-62.7377	0.317358
Agps	-61.5195	0.250411
Sord	-61.1647	0.0918381
Tmbim4	-59.4164	0.0939573
Slc25a39	-57.2665	0.115366
Gcdh	-57.0526	0.263898
Slc17a1	-56.8368	0.0963707
Hadh	-55.7576	0.294253
Akr1c14	-53.9955	0.065921
Tmigd1	-53.8901	0.0371926
Kcnj15	-53.362	0.0509753
Gas2	-52.1729	0.0936846
Nat8	-51.9756	0.0790787
Txn1	-51.5603	0.0944626
4833439L19Rik	-51.3071	0.175381
Me1	-50.418	0.282307
4931406C07Rik	-50.2806	0.109822
Grina	-47.3034	0.0856439
Lap3	-47.217	0.0978051
Hspa9	-46.6772	0.0740367
Tkfc	-46.2294	0.126491
Slc47a1	-45.6465	0.102712
Sdhb	-45.6157	0.0556407
Txn2	-44.285	0.178727
Aass	-43.9599	0.124287
Tsc22d1	-43.5777	0.147863
Slc22a2	-43.1555	0.0607414
Decr1	-42.9348	0.136323
Gatad1	-42.8483	0.160117
Ces2c	-42.6036	0.0583291
Slco1a6	-41.1349	0.139541
Ndufa6	-40.6621	0.198531
Dgat2	-39.8177	0.136328
Cbs	-39.5426	0.219277
Lypla1	-39.1514	0.0788358
Adh1	-38.3929	0.033545
Thnsl2	-37.7006	0.147511
Pter	-37.6571	0.0769053
Cryl1	-37.4025	0.0985364
Bag1	-37.1702	0.103024
Adh5	-37.1037	0.207844
Glud1	-36.7651	0.094032
Mep1b	-36.6061	0.0318241
Cldn2	-36.0527	0.0857637
Sephs2	-35.9219	0.122503
Mettl7b	-35.7012	0.108138
Ndufs1	-35.4303	0.166011
Cryzl2	-34.8232	0.13386
Ndufa10	-34.6095	0.0879032
Papss2	-34.5432	0.144464
Pabpc1	-34.538	0.138568
Cdh16	-34.4633	0.0487343
Aldh8a1	-33.8735	0.0813793
Fcgrt	-33.7438	0.129831
Gsr	-33.006	0.0942301
Abcg2	-32.8779	0.0808124
Tspan3	-32.3293	0.132284
Mfsd4b1	-32.1978	0.133678
Cyp2j13	-31.9664	0.109454
Slco1a1	-31.8469	0.0687337
Sdhc	-31.5718	0.0263076
Cltc	-30.7213	0.0919344
Ndfip1	-30.4259	0.0564466
Capns1	-30.1124	0.0659097
Slc5a8	-30.0506	0.0490202
Ndufs2	-29.8223	0.0497128
Hexb	-29.3517	0.071705
Csde1	-28.7017	0.0851785
Rab3ip	-28.593	0.0666641
Hgd	-28.5529	0.0341589
Dld	-28.5124	0.0807496
Iah1	-27.9012	0.0556721
Ndufv3	-27.647	0.0533921
Ephx2	-27.6236	0.0340227
Hspd1	-27.6152	0.036761
Acsm1	-27.4964	0.0655271
Prxl2a	-27.1106	0.0584753
Tmem229a	-27.0408	0.0479936
Hykk	-26.5819	0.0473602
Ndufa1	-26.3928	0.0415292
Aldh1l1	-25.9769	0.0416278
Slc22a18	-25.9442	0.082837
Mat2a	-25.8466	0.0514151
Fh1	-25.7425	0.0761066
Hadhb	-25.5281	0.10014
Sucla2	-25.2164	0.127569
Phb2	-25.176	0.109677
Pank1	-24.991	0.0344196
Vwa8	-24.6918	0.0587279
Trap1	-24.6809	0.0532508
BC004004	-24.6055	0.0724607
Mccc1	-24.36	0.090958
Selenot	-23.9684	0.061058
Cubn	-23.4524	0.0605564
Kl	-23.3152	0.0522869
Agpat3	-23.2324	0.031036
Atp5j	-23.1105	0.0266317
Adhfe1	-23.1076	0.0997612
Rnf11	-23.0553	0.0764817
Ccng1	-22.7476	0.0637243
Aco1	-22.7436	0.0372073
Galnt1	-22.7407	0.0763001
Gde1	-22.6562	0.0960007
Thoc7	-22.6167	0.117413
Canx	-22.5211	0.036608
Bdh2	-22.4814	0.0340917
Cyb5r3	-22.4229	0.070853
Cpt1a	-22.1085	0.0347331
Hnrnpk	-21.9868	0.120323
Kcnk5	-21.8942	0.166704
Haao	-21.8192	0.0772717
Dnaja1	-21.4632	0.0720829
Ivns1abp	-21.1789	0.0835123
Cmtm6	-21.1604	0.0857255
Glrx5	-20.6149	0.0592779
Hint1	-20.4371	0.0576181
Slc35a3	-20.3679	0.0982999
Calr	-20.3568	0.0416295
Nuak2	-20.3462	0.0739374
Mfn1	-20.2523	0.114364
Hnf1b	-20.1827	0.125169
Tm9sf3	-20.0746	0.0694782
Usp9x	-20.0735	0.0882884
Grpel1	-19.9918	0.0732347
Znrf2	-19.9531	0.0939164
Mtor	-19.9073	0.0394024
Eif4a2	-19.7882	0.0762567
Rtn3	-19.7609	0.056497
Psmb4	-19.756	0.0406421
Slc6a20b	-19.7007	0.0442304
Bcap31	-19.4787	0.0545646
Dusp1	-19.4118	0.0878581
Hsd3b3	-19.3357	0.125606
Ndufb1-ps	-19.1612	0.0418898
Osbpl9	-19.0187	0.0473788
Mcur1	-18.9809	0.0651343
Bhmt2	-18.9265	0.0416795
Acaa1b	-18.8823	0.0308812
Chd3	-18.8467	0.040227
Gstp1	-18.7631	0.0564071
9530068E07Rik	-18.4494	0.0473507
Pnpla8	-18.0367	0.135591
Myo5a	-17.9828	0.0515523
Rdh16	-17.9442	0.0607293
Nit2	-17.8747	0.0929367
Copa	-17.8524	0.0512606
Wls	-17.6725	0.0430446
Tmem252	-17.6675	0.0330692
Dmgdh	-17.6609	0.0614272
Ndufa9	-17.6339	0.0435848
Apeh	-17.5126	0.0426939
Psmc6	-17.4523	0.0677497
Mia2	-17.3523	0.0364443
Tm7sf3	-17.3261	0.0677058
Pkp4	-17.2605	0.0556829
Tmem59	-17.0074	0.0441341
Phyh	-16.821	0.0477551
Agtrap	-16.821	0.0676394
Tcp1	-16.692	0.0429576
C1qtnf3	-16.6881	0.052355
Laptm4a	-16.657	0.0278875
Atp6ap2	-16.4984	0.0545394
B4galt5	-16.3994	0.0288214
Kmo	-16.2957	0.0486457
Tax1bp1	-16.1963	0.0360951
Abcd3	-16.1874	0.0262996
Sugct	-16.0407	0.0716691
Ndufa5	-15.928	0.0427718
Papss1	-15.9236	0.041909
Samm50	-15.9014	0.0424103
Zbtb20	-15.8089	0.0307451
Atp5f1	-15.6948	0.0389399
Itfg1	-15.6917	0.0519848
Slc25a11	-15.6335	0.0684333
Ugt8a	-15.6198	0.0987999
Atp6v0d1	-15.6043	0.0548098
Yme1l1	-15.5689	0.0947892
Aspa	-15.5648	0.0590617
Itpr1	-15.5587	0.05479
Tmem267	-15.4906	0.133026
Rbbp4	-15.1439	0.0641259
Ppa2	-15.0155	0.0294706
Pi4ka	-14.9868	0.0341681
Uhmk1	-14.9652	0.0585268
Snx7	-14.9371	0.0924527
Neu1	-14.932	0.0507107
Agap1	-14.8749	0.0824488
Dlst	-14.8386	0.030253
Got1	-14.8171	0.0492165
Cgnl1	-14.788	0.0394872
Pdk3	-14.7018	0.092304
Lonp2	-14.5944	0.036497
Sgpp1	-14.5601	0.0363003
Gipc2	-14.5431	0.0298677
Ugp2	-14.5303	0.0532123
Atp6v0b	-14.5225	0.0342069
Tex264	-14.4608	0.038341
Ctnnb1	-14.3073	0.0731493
Col4a3	-14.2964	0.0396133
Stard7	-14.2564	0.0262602
Zmpste24	-14.1811	0.0354484
Ptgr2	-14.1645	0.0360901
Pepd	-14.1522	0.0278617
Atp13a3	-14.151	0.0535233
Acot1	-13.9025	0.0545022
Dhrs1	-13.7949	0.0320637
Ivd	-13.6805	0.0666147
March8	-13.5634	0.0605518
Gnai1	-13.4871	0.0830963
Bscl2	-13.4311	0.0515951
Osbpl8	-13.3725	0.0486475
Fmo5	-13.2927	0.0841421
Pum2	-13.2342	0.0596351
Cpox	-13.1428	0.064909
Gnai3	-13.1399	0.127626
Hebp1	-13.1121	0.0339995
Spop	-13.0973	0.0816894
Lmbrd1	-13.0298	0.042927
Mtrex	-13.0168	0.0747131
Acbd5	-12.9239	0.0714129
Vmp1	-12.8612	0.047457
Irs2	-12.8235	0.0619367
Psma1	-12.803	0.0527912
Abhd14b	-12.7994	0.026148
Mfap3l	-12.7512	0.046251
Gna12	-12.7459	0.0360788
Ly6a	-12.6563	0.0904903
Slc22a5	-12.6227	0.0752661
Txnrd1	-12.6205	0.0640206
Mtfr1	-12.5373	0.0349289
C1galt1	-12.5163	0.0748839
Gprc5c	-12.4629	0.0331623
Hectd1	-12.4377	0.0415295
Amn	-12.0192	0.0336137
Ildr2	-12.0072	0.0441155
Glmp	-11.9688	0.0361678
Dlat	-11.8531	0.0282148
Psma6	-11.8092	0.0299788
Prdx3	-11.7797	0.0723853
Cdc123	-11.7344	0.0634473
Tm9sf1	-11.6667	0.0433681
Tmco1	-11.6535	0.0274778
Dbt	-11.6316	0.0304969
Treh	-11.6288	0.0368806
Secisbp2l	-11.6029	0.0651946
Gadd45g	-11.5742	0.0439671
Mfn2	-11.5725	0.0499023
Tpcn1	-11.5237	0.0523127
Rnf13	-11.4091	0.0389737
Slc16a4	-11.3444	0.0513915
Surf4	-11.2596	0.0404234
B3gat2	-11.2318	0.0341118
Fam102a	-11.2276	0.082401
Cct5	-11.1526	0.028171
Mgat4b	-11.1113	0.0263625
Acly	-11.0793	0.028896
Gna13	-11.0638	0.0554619
Slc39a8	-11.0469	0.0865337
Bola3	-10.8941	0.0922415
Usp7	-10.8869	0.0838851
Dnajc13	-10.8651	0.0519471
A1cf	-10.8516	0.0348274
Glyr1	-10.7555	0.0488328
Opa1	-10.6876	0.0527642
Eif3a	-10.6708	0.071474
Rheb	-10.6599	0.0367945
Timm9	-10.6183	0.0412522
Ascc1	-10.6119	0.0330644
Lrrk2	-10.6063	0.0451056
Pcyox1	-10.4366	0.0344156
Tomm70a	-10.4305	0.0351681
Coa3	-10.3902	0.040782
Fam210a	-10.3766	0.026116
Hspe1	-10.3369	0.0421121
Samd8	-10.3264	0.0474478
Cox16	-10.3259	0.0331666
Usp34	-10.2965	0.0368541
Nqo1	-10.2812	0.0291779
Dmxl1	-10.2696	0.0371959
Poldip2	-10.2695	0.0368503
Ebp	-10.2474	0.0346228
Vapa	-10.2462	0.0285291
Paip1	-10.2428	0.0352323
Tmem135	-10.2419	0.0277639
Jak1	-10.1902	0.0508703
Ube2k	-10.1795	0.0539127
Abcc2	-10.1619	0.0464257
Pdcd6	-10.0969	0.0367776
Mgst1	-10.0283	0.0284607
Pex2	-9.97844	0.0572991
H3f3a	-9.86673	0.0601099
Pdxdc1	-9.83072	0.0402536
Hprt	-9.8002	0.0495078
Myo5b	-9.75931	0.0276653
Arpc1a	-9.75758	0.0327425
Ssr1	-9.7004	0.0593477
Pdia4	-9.66524	0.0297048
Tst	-9.59814	0.0270382
Fbxo22	-9.5901	0.0423217
Mpp6	-9.5592	0.0305032
Gspt1	-9.51849	0.0431017
Cebpa	-9.49901	0.0347881
Adss	-9.49647	0.0409782
Sik1	-9.46913	0.0301951
Vps28	-9.3667	0.0340535
Pitrm1	-9.28223	0.0491363
Coa5	-9.26054	0.0547023
Tgm1	-9.23135	0.0384265
Mgam	-9.17341	0.0882195
Cish	-9.15716	0.0305321
Gmfb	-9.03628	0.0381447
Exoc6	-8.88216	0.0460688
Dhx9	-8.83632	0.0432692
Naa50	-8.82865	0.0265326
Tor1aip1	-8.71694	0.0293547
Tmf1	-8.7023	0.064463
Fbxw11	-8.63889	0.0305234
Sra1	-8.63759	0.0273672
Ecsit	-8.62125	0.0348737
Rfk	-8.61388	0.0303441
Med14	-8.61383	0.0303243
Klhdc2	-8.60153	0.0502189
Slc16a13	-8.55652	0.0348676
Tomm22	-8.53843	0.058384
Lmtk2	-8.46269	0.0416179
Fkbp5	-8.45341	0.0267541
Tprkb	-8.32018	0.0433787
Tmem37	-8.27323	0.0441341
Vps35	-8.26566	0.0265473
Acaca	-8.24325	0.0375629
Lrrc19	-8.23806	0.0452364
Atg5	-8.23341	0.0668709
Acad8	-8.23104	0.0357481
Slc35b2	-8.22159	0.035309
B230118H07Rik	-8.17864	0.0362429
Ythdf3	-8.17395	0.0371818
Nt5c3	-8.12742	0.0317167
Sirt3	-8.06645	0.0263671
Ces1d	-8.06471	0.0311897
Tmem150a	-8.05135	0.0319041
Ccdc91	-7.9676	0.0279939
Tmem183a	-7.94963	0.0534904
Cmip	-7.85104	0.0472263
Tstd1	-7.84687	0.0683516
Bsdc1	-7.82001	0.0324597
Rnf126	-7.7613	0.0392218
Pum1	-7.64917	0.0450068
Adgra3	-7.58352	0.0377005
Efr3a	-7.51749	0.0468598
Gfm2	-7.33069	0.0505225
Pik3ca	-7.29221	0.0311216
Akr1d1	-7.27425	0.0414088
Aldh5a1	-7.25463	0.0359634
Jkamp	-7.21021	0.0359598
St6galnac2	-7.16865	0.0319533
Mrs2	-7.16084	0.0544246
Cmah	-7.16023	0.0463669
Faf1	-7.14464	0.0301473
Arl5a	-6.95665	0.0298585
Rtn4ip1	-6.91294	0.0331511
Nit1	-6.88668	0.0357453
Acad10	-6.73068	0.050501
Dleu7	-6.63877	0.0265996
Acyp1	-6.63003	0.0526842
Fitm2	-6.62071	0.043388
Abce1	-6.6076	0.0503876
Ptp4a2	-6.60085	0.0342794
Fus	-6.56643	0.0576074
Dera	-6.5052	0.0387375
Emc4	-6.4729	0.027073
Rnf6	-6.45301	0.0265793
Reep6	-6.44054	0.0541221
Psmd5	-6.43182	0.0384479
Timm22	-6.41255	0.0295224
Ptprd	-6.25538	0.0338518
Htt	-6.24367	0.035353
Elk4	-6.13449	0.0261749
Mlx	-5.95797	0.0434804
Tmem243	-5.91376	0.0293103
Ufsp2	-5.84311	0.0305378
Pex13	-5.8282	0.0319302
Cnep1r1	-5.72972	0.0280827
Hps5	-5.72568	0.0274254
Il34	-5.65561	0.029168
Atp9a	-5.61531	0.035434
Echdc1	-5.61445	0.0291333
Dhrs7b	-5.59562	0.0285342
Rspry1	-5.53067	0.0293691
Fam126b	-5.47035	0.0325108
Slc22a22	-5.45895	0.0264803
Nbeal2	-5.36331	0.0333789
Ppp4r1	-5.12523	0.0368089
Umps	-5.10532	0.0416954
Las1l	-5.07829	0.0334499
Zfyve9	-4.98002	0.0274282
Gdf15	-4.97819	0.0356206
Arhgap42	-4.97069	0.0280986
Mfsd2a	-4.96414	0.0456597
Cutal	-4.94817	0.02797
Plgrkt	-4.94506	0.0329936
Gpr180	-4.80715	0.0261771
Commd2	-4.75334	0.0282385
Iyd	-4.74481	0.0321497
Man1a2	-4.70507	0.0322596
Sh3tc2	-4.64297	0.0316734
Notum	-4.58736	0.0342642
Gys2	-4.57248	0.0310291
Nubpl	-4.53218	0.0260838
Suz12	-4.38935	0.033272
Lyrm4	-4.36967	0.0273088
Pdk4	-4.36325	0.0357993
Ubac2	-4.36274	0.0290665
Pex1	-4.32036	0.0280005
Tmem143	-4.29009	0.0263804
Cdadc1	-4.22817	0.0305674
A4galt	-4.20755	0.0359262
Prmt5	-4.18457	0.0294493
Hira	-4.17251	0.0319322
Fam160a2	-4.12541	0.0311846
Pik3cb	-4.12148	0.0308581
Exosc9	-4.1061	0.0345317
Slc18b1	-4.08003	0.0365525
Igip	-4.03775	0.0310769
Abraxas2	-4.00153	0.0286754
Fchsd2	-3.9247	0.0302875
Znhit6	-3.85878	0.0385101
Nudt14	-3.41302	0.0370071
Plrg1	-3.34618	0.0263374
Prorp	-3.31155	0.0352824
Dpys	-3.02619	0.0347812
Lrrc40	-2.99812	0.027257
Stmn1	-2.93123	0.0337608
Slc14a2	-1.82316	0.052142
Ghsr	-0.723853	0.0354605
Olfr726	-0.538373	0.0314199
Dnah6	-0.528219	0.029
Sgo2a	-0.475606	0.0337618
March10	-0.475274	0.0276037
Tdrd1	-0.447608	0.0304043
Olfr1254	-0.401463	0.0261064
