## Supplemental Table 2 for "Spatiotemporal transcriptomic analysis during cold ischemic injury to the murine kidney reveals compartment-specific changes"

### Sheet: Inner_Medulla
Gene	Slope	R2
Atp1b1	1305.84	0.439783
Atp1a1	1032.49	0.188888
Spp1	797.438	0.274541
Fxyd2	625.286	0.102399
Igfbp5	503.306	0.123208
Nccrp1	406.374	0.335088
Cox6a1	380.609	0.371154
Fth1	362.248	0.17252
Atp5b	346.129	0.299033
Atp5a1	260.192	0.237278
Igfbp7	219.014	0.10161
Actb	200.561	0.212477
Pkm	190.478	0.327779
Ppp1r1a	183.785	0.151271
Ckb	163.057	0.274603
Fst	156.302	0.210605
Ptger3	143.088	0.14581
Cox8a	134.956	0.123542
Aqp1	130.89	0.0553704
Mdh2	126.402	0.227923
Ptms	123.584	0.0983404
Cyfip2	122.874	0.132832
Slc25a5	111.015	0.0887166
Fabp3	109.237	0.222111
Sostdc1	103.478	0.182821
Ranbp3l	103.209	0.163609
Prdx5	98.3023	0.0696569
Mgp	95.8462	0.12102
Uqcr11	94.6831	0.191533
Tle5	93.5023	0.0549963
Tns1	90.9205	0.0424857
Slc12a1	90.8246	0.0270181
Uqcrc1	88.0265	0.119467
Plau	84.1742	0.0562815
Atp5mpl	83.5035	0.124204
Atp5e	83.3098	0.0492318
Bpnt1	83.169	0.116545
Ccnd1	82.8797	0.097711
Plpp3	79.8545	0.196901
Gpi1	77.4508	0.113216
Aldoa	76.8939	0.0362893
Cox7a2	75.4407	0.0890704
B2m	75.0306	0.036876
Tpt1	74.8063	0.0280918
Cfl1	74.2066	0.150156
Pfn1	73.418	0.109213
Cyc1	73.1824	0.0959198
Sdha	72.8191	0.0801796
Ctsb	71.1237	0.0889051
Rsrp1	70.5335	0.0989428
Ndufb8	70.519	0.108177
Slc2a1	70.2223	0.141634
Timp3	70.0179	0.0514069
Atp5l	69.9737	0.0931414
S100a1	69.4298	0.0800082
Got2	69.208	0.110331
Irx1	68.6269	0.0839908
Calm1	68.5894	0.0905782
Slc5a3	67.5075	0.0649514
Pabpn1	67.4779	0.0999729
Pcolce	67.4196	0.0937985
Ctsd	66.9375	0.113554
Chchd10	64.792	0.137099
Cdkl1	64.3833	0.0839735
Ndufv1	63.3916	0.0782577
Nudt4	62.4482	0.0537877
Wnk4	61.8908	0.115606
Uqcrh	61.027	0.0482322
Myl12a	60.8284	0.0842065
Vdac2	59.6948	0.098987
Cox7b	59.4043	0.0807037
Ndufs7	57.5241	0.0809474
Cd24a	57.4022	0.0405886
Igkc	57.1854	0.0303416
Atp5c1	56.3718	0.105141
Nfe2l1	55.5775	0.0650279
H2-D1	55.0513	0.0956763
Ogdh	54.6425	0.0608031
Ppargc1a	54.3418	0.12232
Plscr2	53.972	0.13307
Ndufs6	53.7029	0.101261
Ndufb9	51.6091	0.0761225
Immt	51.2018	0.0665303
Kcnj1	51.1319	0.0332114
Eef2	51.1116	0.0420616
Sod2	50.8826	0.0701101
Ndufb10	50.3414	0.0440399
Hnrnpab	49.766	0.0888998
Ywhaz	49.7518	0.053426
Ptbp1	49.3321	0.118406
Tacstd2	49.324	0.119252
Hist1h1c	48.9873	0.0290702
Skp1a	48.8789	0.05961
Car2	48.8481	0.0440825
Cd82	48.6354	0.0441446
Ndufa13	48.4761	0.0796935
Edf1	48.3844	0.118269
Hes1	48.263	0.114263
Ezr	46.7665	0.0452909
Ndufv2	46.684	0.0726569
Abca13	46.669	0.0642831
Btg1	46.6401	0.0554857
Vcp	45.6719	0.0830779
Esd	45.4318	0.0779063
Serf2	44.1975	0.0679162
Dcaf11	43.3205	0.0824562
Cystm1	43.1635	0.0517132
Atp5o	43.0618	0.0880689
Anxa2	42.6081	0.0742231
Car4	42.5414	0.0944375
Serbp1	41.6939	0.0654282
Ndufb6	39.4952	0.0420521
Gatd3a	39.447	0.0639268
Scin	38.7258	0.0560918
Pgam1	38.1183	0.0400083
Isyna1	38.0023	0.0890665
Micos13	37.7545	0.0478761
Tmem72	37.6199	0.0275415
Myo1c	36.977	0.0621162
Prkar1a	36.9656	0.0300826
Lypd2	36.7307	0.0527284
Wwc1	36.2569	0.0517457
Mavs	36.1822	0.0733413
Idh3b	36.0316	0.0488311
Kazn	35.838	0.0694457
Hnrnpa0	35.3251	0.0441269
Arhgdia	34.4905	0.031383
Ndufs4	34.0754	0.042091
Slc45a3	33.7864	0.0860772
Hnrnpa2b1	33.2832	0.0370742
Ndufc2	32.9343	0.0392967
Sdhd	32.9134	0.0340898
Ndufa2	32.8778	0.0308627
Grcc10	32.5429	0.0490902
Acadl	32.5321	0.0266822
Hs6st1	31.7405	0.0399138
Hist1h1e	31.5983	0.0569968
Kcnj16	31.3659	0.0529015
Atpif1	31.2564	0.0486502
Eif4g2	30.9492	0.0324445
Ank3	30.8632	0.035504
Cyb5b	30.4243	0.0482289
Car15	30.1066	0.109361
Calm2	29.9208	0.0348692
Dvl3	29.9134	0.078785
Lgals3	29.8305	0.0601077
Ghitm	29.8076	0.0288939
Slc9a3r2	29.6778	0.0412405
Baiap2l2	29.5268	0.0447124
Atp6v1d	29.2735	0.04344
Cldn19	29.2165	0.0274226
Ndufa8	28.3299	0.0372935
Ndufb5	28.2684	0.0265523
Acsl1	28.1654	0.06122
Pcbp1	28.0379	0.0353502
Fabp4	27.8586	0.0384103
Rab5c	27.8127	0.0367878
Tagln2	27.7329	0.0411717
Cadm4	27.6839	0.0734818
Tpd52	27.6565	0.0579165
Tfrc	27.5696	0.0754257
Smoc2	27.5635	0.085848
Pbxip1	27.3587	0.0643939
Pla1a	27.2785	0.0427517
Ndufab1	27.0427	0.0653777
Cobll1	26.9964	0.0399812
Cdc42se1	26.9933	0.0473338
Sat1	26.6352	0.0551485
Acadvl	26.486	0.0449924
Rassf8	26.2835	0.0470167
Msi2	26.0967	0.0699715
Arpc2	25.6489	0.054497
Sumo3	25.578	0.0708834
Picalm	24.8587	0.0399137
Rbms1	24.4615	0.0441794
Chp1	24.2854	0.0680359
C77080	24.2743	0.0398532
Esrra	24.2476	0.0429821
Ubxn1	24.1996	0.0346568
Pbx1	23.9669	0.031747
Acat1	23.857	0.0275364
Pacsin2	23.8234	0.0514212
Timm23	23.6627	0.0516601
Fzd4	23.5586	0.0404144
Cflar	22.9634	0.0348439
Rnasek	22.9131	0.0425133
Slc4a11	22.6624	0.0429323
Dmtn	22.5226	0.0337278
Pdhb	22.4585	0.0266154
Serp1	22.4413	0.0355409
Hsp90aa1	22.2325	0.0322932
Psenen	22.2134	0.0500135
Nudt3	22.1086	0.0526411
Lsm4	22.051	0.044078
Tomm6	21.0764	0.0301287
Pdlim5	20.8999	0.0431165
Pgk1	20.8636	0.0360474
Syngr1	20.8156	0.0640651
Aldh4a1	20.7843	0.0419056
Prps2	20.7083	0.0390753
Eif1	20.2899	0.0291032
Arhgef18	20.2708	0.0402087
Sidt2	20.2389	0.0501236
Pgls	20.1859	0.0568876
Cxcl14	20.0338	0.0461885
2310061I04Rik	19.6846	0.0314983
Slc25a19	19.2069	0.0477549
Sparc	19.165	0.0268277
Rab11a	18.9339	0.0282031
Actr3	18.8289	0.0372991
Thap4	18.7323	0.0308092
Car14	18.7162	0.0641756
Atp5g1	18.6996	0.0466404
Nr2f6	18.6645	0.0299474
Golga7	18.6418	0.0507003
Ptpn18	18.6224	0.0431549
Gcgr	18.577	0.02794
Mettl26	18.3156	0.0270008
Plekha6	18.2706	0.0274055
Tuba1a	18.2657	0.0422107
Anapc5	18.1773	0.0282008
Otub1	18.0796	0.0335019
Timm8b	17.9028	0.0366756
Slc25a51	17.8986	0.0328809
Pcyt2	17.8542	0.0271809
Mif	17.6802	0.0270006
Sept2	17.6436	0.0260018
Pfkl	17.5435	0.0267025
Mindy2	17.2532	0.0370438
Wdr26	17.1614	0.0282982
Ppp2ca	16.7608	0.0261288
Ndufa7	16.7545	0.0339
Psmd2	16.6998	0.034859
Atg4d	16.5619	0.0492063
B3gnt2	16.3172	0.0320595
C7	16.159	0.068105
Auh	15.9082	0.0282329
Bod1	15.8124	0.0354181
Miga2	15.8119	0.0367503
Ndufs3	15.7743	0.0367584
Defb42	15.6638	0.0631363
Wdr83os	15.5143	0.0447772
H2afv	15.3548	0.0318503
Jag1	15.3355	0.0285565
Dvl1	15.2644	0.0350423
Txlna	15.2178	0.048128
Bax	15.0152	0.0428111
Emb	14.8819	0.0422608
Ik	14.8414	0.026349
Psme4	14.7763	0.0303625
Rpp21	14.7091	0.0275215
Gys1	14.6466	0.0412737
Alas1	14.5986	0.0376856
Ppp1r14b	14.4387	0.0390839
Ccpg1	14.4302	0.0266142
Arpc1b	14.1974	0.0270035
Ccnd3	14.1864	0.028194
Pkig	14.1549	0.0267802
Ptpmt1	14.1157	0.0300604
Sec61b	14.0682	0.0262447
Gm13889	14.0294	0.0493931
Hpcal1	13.8715	0.0310125
Mapre1	13.6512	0.0272253
Ren1	13.5138	0.0482689
Eif2ak3	13.3532	0.0260724
Stat1	13.3045	0.0375501
Znhit1	13.292	0.0298523
Stap2	13.2007	0.0398855
Med25	13.0923	0.026813
Tubb2a	13.0877	0.0273964
Pcnx	13.077	0.0359773
Shisa5	13.0096	0.0329719
Gfm1	12.9881	0.0281538
Cobl	12.804	0.0282706
Tubb4b	12.7294	0.0297549
Ciao2b	12.6589	0.0344868
Fn1	12.5828	0.0298066
Tsg101	12.4216	0.029647
Banf1	12.3616	0.0268976
Pfdn4	12.2805	0.0332311
Ccdc50	11.9776	0.0281132
Chmp6	11.9351	0.0298736
H2-Q6	11.9283	0.0399967
Thoc2	11.9163	0.0276594
Sik3	11.5257	0.0289537
Map3k11	11.4417	0.0298791
Psmb10	11.2661	0.0322088
Chtop	11.2589	0.0277107
Ide	11.1862	0.032421
Fam117a	11.1682	0.0268068
B4galnt1	11.1667	0.0276975
Agt	11.1193	0.0314862
Cnih4	11.075	0.0276995
Snapin	11.057	0.0280704
Smarcd3	10.3873	0.0304082
Hoxc9	10.1533	0.0301378
Ip6k1	10.0324	0.0275808
Abhd6	9.98264	0.0306707
Ankrd1	9.88334	0.0283851
Rab24	9.8689	0.0262509
Wdr5	9.86725	0.0260472
Rph3a	9.84865	0.0297503
Dmac2	9.71277	0.0268298
Bcr	8.86253	0.0262455
Tuba8	5.87755	0.0291706

### Sheet: Outer_Medulla
Gene	Slope	R2
Umod	2222.12	0.171632
Atp1b1	798.823	0.342418
Igfbp7	640.969	0.450188
Psap	446.377	0.330543
Ptms	427.771	0.456975
Fth1	374.024	0.0344946
Cox6a1	333.388	0.426955
Spp1	275.694	0.0987914
Atp1a1	273.056	0.0414995
Ttc36	245.041	0.115914
Lpl	179.667	0.0980831
Nceh1	164.653	0.17621
Irx1	161.677	0.243241
Sod3	160.213	0.120193
Pdzk1ip1	156.009	0.171702
Ldhd	153.652	0.065714
Actb	150.589	0.184296
Rida	140.886	0.0646028
Entpd5	128.287	0.131913
Ubc	120.111	0.065428
Nudt19	118.566	0.0357416
Dbi	116.59	0.0536934
Pabpn1	114.128	0.22443
B2m	106.046	0.0882557
Fgf1	105.259	0.155722
Hist1h1c	104.209	0.183141
Gpm6a	101.964	0.104625
Cox8a	100.327	0.10101
Tns1	99.2122	0.0811378
Atpif1	97.2077	0.215538
Cd74	93.5124	0.0419737
Snhg11	92.8686	0.20759
Ccdc107	91.4008	0.140848
Gramd1b	91.3423	0.0974395
Acadl	90.0173	0.123116
Mdh2	89.8232	0.220715
Aqp1	85.9015	0.0266022
Rnf24	84.649	0.134931
Lrpap1	83.5112	0.0577354
C130074G19Rik	83.1156	0.153961
Folr1	82.5604	0.0828944
Cfl1	82.1779	0.214274
Ppp1r1a	81.9795	0.0419219
Slc5a10	79.8617	0.108483
Hsd17b11	76.8417	0.103431
Pkm	76.7793	0.113274
Atp5a1	75.339	0.0377637
Uqcr11	75.1299	0.176023
Rsrp1	74.3793	0.152174
Atp5e	73.0012	0.0668721
Car15	72.2388	0.169398
Aldh4a1	72.1007	0.165672
Nt5e	70.2344	0.141685
Klk1	70.0601	0.0872569
Serpina1d	69.8594	0.0607348
Plau	69.8298	0.0526369
Cystm1	69.3839	0.119174
Cideb	68.4866	0.0842476
Eci3	67.6805	0.0600982
Ckb	66.3862	0.088921
Calm1	66.3369	0.136762
Gk	66.2271	0.0455058
Uqcrc1	66.0582	0.0806718
Pfn1	65.6167	0.120064
Hnrnpab	64.0113	0.15855
Serf2	63.6161	0.163593
Slc25a5	61.6003	0.0341912
Gpi1	61.4372	0.106189
Cd164	60.3566	0.107359
Ctsd	59.0829	0.123709
Edf1	58.8629	0.193202
Chchd10	58.7105	0.145805
Gstm1	57.0955	0.0344889
Mgp	56.8872	0.0307895
Cyba	55.829	0.0378311
Ndufs7	55.3905	0.110005
Cyb5b	54.831	0.139145
Slc22a13	52.2402	0.0503568
H2-D1	51.3347	0.085816
Gss	51.2573	0.0443276
Calml4	51.243	0.0410881
Acat1	51.0363	0.0641235
Ndufa13	51.0044	0.102014
Sostdc1	50.5519	0.0841815
Gstt2	50.1492	0.0802462
Cyfip2	50.1323	0.0442782
Fam107a	49.63	0.0595756
Abhd2	49.1638	0.0480693
Slc6a18	49.1015	0.0558094
Mettl26	49.0227	0.0547171
Bcat1	47.2203	0.0369368
Aqp2	47.2136	0.026835
S100a1	47.1357	0.0557517
Por	46.8313	0.0521151
Oaz1	46.5223	0.0818141
Acss2	45.2057	0.0468815
Ldc1	44.9903	0.0898904
Ezr	44.6706	0.065636
Scp2	44.0406	0.0397404
Bpnt1	43.7393	0.0658081
Ndufb6	43.0423	0.0672621
Snrnp70	42.8523	0.121748
Gm2a	42.8414	0.0496586
Park7	42.3056	0.0768419
Cox7b	42.1777	0.0790874
H2-Aa	41.6646	0.0521304
Ptbp1	41.6364	0.135494
Cyc1	41.5822	0.0509717
Eef2	41.1185	0.0336829
Lsm4	40.9134	0.108206
Hspa5	40.8103	0.0429665
Trps1	40.6159	0.113853
Rab5c	40.0946	0.0640807
Ccnd1	39.8741	0.0362116
Nedd8	39.7408	0.0873828
Tef	39.6413	0.0578901
Pou3f3	39.3591	0.0567509
Serbp1	39.3352	0.0893518
Acads	38.5861	0.0539022
Glb1l2	38.3301	0.0630103
Slc9a3r1	37.9326	0.0457988
Suds3	37.8114	0.0901668
Chdh	37.4415	0.0496175
Srsf6	37.0648	0.0877984
Ctsb	36.6878	0.0273124
Proc	36.6242	0.0742781
Pcolce	36.6086	0.0580793
Pgam1	36.5909	0.0561456
Plpp3	36.1907	0.0773436
Hnrnpa2b1	36.1652	0.0647215
Ndufb9	35.9645	0.0607636
Ube2d3	35.8366	0.0611962
Ndufs8	35.7701	0.0429403
Nedd4l	35.5643	0.106271
Arhgdia	35.5112	0.0455362
Fabp3	34.7414	0.0666564
Hint2	34.4753	0.0546601
Pcbp1	34.1211	0.0514345
Mettl7a1	33.8064	0.0359113
Cltb	33.2885	0.0890977
Hdgf	33.2101	0.0515977
Wnk4	32.9779	0.0838954
Atp5mpl	32.7606	0.0423893
Nudt4	32.7571	0.0268888
Nfe2l1	32.6051	0.0461505
Dcaf11	32.5865	0.0801076
Clta	32.4176	0.0501944
Ndufb7	32.3025	0.029931
Oaz2	32.1651	0.106486
Scamp2	32.1058	0.0728002
Ndufa8	31.6273	0.0638944
Picalm	31.3057	0.0615856
Hook2	31.2606	0.115872
Slc6a15	31.0549	0.110225
Ndufs4	30.9678	0.0529425
Got2	30.89	0.0414652
Plpbp	30.6599	0.0785727
Igf1r	30.4923	0.0600672
Serp1	30.4291	0.0533451
Mcrip2	30.2293	0.0612989
Myo15b	29.9202	0.0511615
Laptm4b	29.2819	0.0690116
Slc30a1	29.2357	0.0500721
Timm8b	29.1118	0.084702
Sod2	29.0195	0.0266091
Cisd3	28.7156	0.104744
Map7	28.6889	0.0959756
Kif12	28.6301	0.0905066
March6	28.5816	0.0531421
Prkar1a	28.3533	0.0364102
Hagh	27.9154	0.0430457
Srsf11	27.7805	0.0586285
Tgoln1	27.7075	0.0490375
Lasp1	27.5607	0.0785168
Myo1c	27.2786	0.047524
Ogdh	27.1807	0.0299687
Psmb3	27.1138	0.0740883
Clint1	27.0207	0.0547232
Gatd3a	26.9909	0.0407063
Agt	26.6759	0.0396131
Ren1	26.6094	0.0850863
Hsd17b10	26.3809	0.0605853
Atp6v0c	26.1412	0.0296997
H2afz	26.0552	0.0567291
Itgav	25.5143	0.052678
Pnn	25.4284	0.0762925
Swi5	25.4043	0.0534529
Rpn1	25.0368	0.0400242
Fabp4	24.9936	0.051295
Trim7	24.9602	0.0407328
Ak2	24.9135	0.0407197
Anapc13	24.9015	0.0555973
Wfdc2	24.8803	0.0537558
Echdc2	24.8398	0.0453222
Prrc2a	24.7278	0.05793
Cited2	24.6654	0.0829434
Ntn1	24.6343	0.0570819
Mapk1	24.6307	0.0554516
Hist1h1e	24.2314	0.0458587
Cxcl14	24.1332	0.0439224
Acyp2	24.0581	0.0542759
Mfsd4b5	24.0037	0.041985
Sparc	23.9391	0.0436352
Shmt2	23.9386	0.0502414
Sap30	23.8626	0.049171
Gpc4	23.7845	0.0327938
Ppib	23.4732	0.036941
Hes1	23.4327	0.0651964
Tpd52	23.4063	0.0463846
Lgals3	23.2513	0.0643028
Ppa1	23.2044	0.0795836
Tagln2	23.1597	0.0360104
Arrdc3	23.1415	0.0736363
Pdlim5	23.1312	0.0815149
Xylb	23.0162	0.0264065
Chchd3	22.8406	0.0390909
Etv6	22.65	0.0583916
Derl1	22.6461	0.0598017
Pgls	22.6375	0.070334
Slc6a13	22.4814	0.0486657
Tm2d2	22.3974	0.079628
Rnf187	22.334	0.027837
Scrn2	22.2882	0.0553901
Romo1	22.249	0.0390112
Col4a2	21.9898	0.0492832
Pnkd	21.8951	0.0307104
Eif2s2	21.3431	0.0586954
Cdc42se1	21.3371	0.0516243
Rogdi	21.334	0.0535318
Tkt	21.2462	0.0346419
Psmd2	21.034	0.0497784
Glyctk	20.9351	0.0462449
Vill	20.8637	0.0580492
Ctdsp1	20.7742	0.0281613
Cflar	20.7722	0.0411766
Cpeb4	20.7199	0.0346952
Tmem25	20.6411	0.0460449
Nr2f6	20.533	0.0421891
0610012G03Rik	20.5092	0.0607044
Psenen	20.4727	0.0614685
Lonp1	20.4148	0.0622834
Slc2a1	20.3187	0.0289164
Nudc	20.3156	0.0399202
Shisa5	20.2721	0.074706
Nr1d1	20.2306	0.0495054
Casr	20.0726	0.0341724
Gcgr	19.989	0.0448449
Cenpb	19.9795	0.0283085
Wdr26	19.9394	0.0386748
Acot13	19.9316	0.0472537
Bend5	19.8541	0.0567646
Nudt8	19.8183	0.0652624
Cox17	19.4173	0.0293156
Ccdc124	19.2586	0.0544003
Emc10	19.2147	0.0540847
Arglu1	19.116	0.0504223
Timm23	19.0433	0.0497651
Larp1b	18.963	0.0435283
Cys1	18.7796	0.0508557
Baiap2l2	18.709	0.0293734
Lgals1	18.6234	0.0364841
Slc25a19	18.6069	0.0696675
H2-Ab1	18.4806	0.0295869
Ppargc1a	18.3228	0.0331743
Auh	18.313	0.0475108
Pkig	18.2906	0.0522994
Cct3	18.1691	0.0361587
Gjb2	18.0305	0.036776
Dcun1d2	18.0025	0.0860659
B3gnt2	17.8635	0.052309
Fzd4	17.8137	0.0387322
Smim1	17.7729	0.0314817
Chst11	17.7217	0.0629096
Snrpd3	17.7162	0.0360621
H2afv	17.6069	0.0608098
Mlxipl	17.5628	0.0495773
Serpinh1	17.5465	0.0364457
Col4a1	17.5303	0.0314822
Ptpmt1	17.4591	0.0568484
Hpcal1	17.3295	0.0592148
Syvn1	17.1556	0.054592
Mtln	17.0619	0.0444639
1700016C15Rik	16.9529	0.0569053
Tmem30a	16.8747	0.0371458
Atp5o	16.6723	0.0295668
Rab18	16.6648	0.0345382
Sept2	16.6434	0.0387785
Pet100	16.6294	0.0454958
Pcyt2	16.5802	0.0325754
Crebzf	16.4998	0.0381389
Osgin1	16.4054	0.034769
Hnf1a	16.3927	0.0412131
Slc9a3r2	16.3914	0.0295535
Vasp	16.1462	0.0291708
Ncoa5	16.112	0.0479767
Pbx1	16.061	0.0261958
Tent4b	15.9492	0.0373338
Tmc4	15.7542	0.0366572
Ppig	15.7393	0.0465513
Eif4g3	15.6545	0.0265299
Galk1	15.6495	0.0441879
Psmb5	15.5986	0.0260139
Nufip2	15.5926	0.0471125
Cpeb2	15.588	0.0489879
Frzb	15.5651	0.041529
Sidt2	15.5611	0.0390425
Trim8	15.5579	0.0444314
Selenok	15.5106	0.0384016
Sf1	15.5004	0.0301251
Cspp1	15.4304	0.0457544
Cdk5rap3	15.4015	0.0478019
Mark3	15.3659	0.0285175
Rpp21	15.3506	0.0434804
Ubald2	15.2947	0.0494082
Txlna	15.2601	0.0667713
Ankrd13c	15.1575	0.0281541
Kazn	15.0888	0.0310926
Flrt1	15.0663	0.0332868
Nudt3	15.0235	0.0422368
C77080	15.0111	0.0272893
Dvl3	14.8827	0.0360279
Pex14	14.7443	0.0439298
Otub1	14.7126	0.0306473
Spcs3	14.6957	0.0523606
Rad23b	14.6919	0.0346661
Csnk1g2	14.6846	0.0280972
Polr2f	14.6509	0.035827
Chmp6	14.6158	0.0585104
Akap8l	14.6023	0.0506757
Znhit1	14.5629	0.0414293
Rab5b	14.5396	0.0322715
Sh3bp5	14.4796	0.0337377
Morf4l1	14.4583	0.0380994
Lemd2	14.4279	0.053134
Usf2	14.4245	0.0382313
Pdap1	14.4064	0.0263971
Plxnd1	14.3357	0.0299961
Birc6	14.3356	0.0302488
Sumo3	14.2793	0.03856
Etfrf1	14.2738	0.0500634
Ccnl2	14.2039	0.034494
Prpf38b	14.1997	0.0354176
Mavs	14.1858	0.0290724
Pnrc1	14.1372	0.0350232
Chp1	14.1045	0.0364113
Coro1c	14.1026	0.0421229
Calm3	14.0574	0.0392472
1810030O07Rik	13.9885	0.0442113
Slc9a8	13.9544	0.0406366
Midn	13.941	0.031864
Hexim1	13.9377	0.034486
Polr2e	13.9292	0.0297044
Mindy2	13.8915	0.0352974
Banf1	13.8134	0.0388553
Gsap	13.7452	0.0517647
Igsf5	13.7343	0.0299113
Tmem106a	13.5775	0.0344273
Clpp	13.4381	0.0273127
Coa6	13.4256	0.0268687
Ppp2ca	13.4234	0.0268741
Tacc2	13.4164	0.0287764
Golga7	13.3854	0.0402923
Cant1	13.3284	0.0413421
Eif2ak3	13.3269	0.0397998
Nop53	13.3089	0.0417115
Nid1	13.2956	0.0403883
Erc2	13.2487	0.0372078
Strn3	13.1901	0.0292419
Syngr1	13.1834	0.0577301
Wdr83os	13.0285	0.0392913
Thoc2	13.0067	0.0515812
Crk	13.0042	0.0303235
Bod1	12.9652	0.0366967
Ankrd33b	12.9569	0.0398147
Ncln	12.8898	0.0284096
Sirt7	12.8634	0.0368604
Pkd2	12.8314	0.0269845
Nabp1	12.7523	0.0367684
Tysnd1	12.7319	0.0370322
Zfp207	12.6774	0.0351376
Dlec1	12.6015	0.0465058
Scap	12.5953	0.0284628
Pex19	12.5615	0.0311822
Gdf11	12.5039	0.0414994
Zfp830	12.2617	0.0376406
Tm9sf4	12.1933	0.0281995
Pex6	12.1554	0.0332452
Syngr2	12.0653	0.0264476
Nabp2	12.033	0.0359037
Ppp1r16a	11.9931	0.0284168
Arpc1b	11.9803	0.0346986
Rbmx	11.9274	0.0322184
Ggnbp1	11.8222	0.0354024
Pfdn6	11.7439	0.0288939
Fam173a	11.7398	0.0268434
Bckdk	11.7078	0.0315515
Scamp3	11.5771	0.0370832
Trappc5	11.5722	0.0295008
Uqcc3	11.553	0.0274761
Ccnl1	11.5491	0.0315597
Slc6a8	11.5267	0.027094
Ptpn18	11.495	0.0326294
Rab27a	11.4905	0.0379313
Rnaseh2c	11.4724	0.0326782
Bax	11.3323	0.0273118
Fam98c	11.307	0.0356169
BC031181	11.222	0.0265784
Tsnax	11.1693	0.0457075
Mocos	11.1685	0.0462076
Scn4b	11.1651	0.0357013
Ttll10	11.1104	0.0345352
Ccdc50	11.0654	0.0321942
Fam193b	11.0368	0.0339249
Letm1	10.9658	0.0260237
Sbk1	10.9546	0.0310147
Nqo2	10.9524	0.0374525
Lactb	10.9447	0.0294286
Mapre2	10.7164	0.034015
Tyw3	10.7141	0.0480611
Emb	10.6862	0.0330819
Slc39a14	10.6161	0.042556
Pacs2	10.5797	0.0311285
Pcgf2	10.5235	0.0328644
Slc22a17	10.5158	0.0300657
Pcnx	10.3235	0.032535
C1qc	10.3001	0.0368843
Arhgef1	10.277	0.0273983
Srek1	10.2698	0.0266539
Miga2	10.2468	0.031044
Uckl1	10.0614	0.0274501
Atg4d	10.0083	0.0331403
Pecam1	9.93499	0.0274656
Tprn	9.84016	0.0283674
Wdfy1	9.78949	0.0305152
Ip6k1	9.78757	0.0311631
Ciao2b	9.765	0.0300665
Chac2	9.71057	0.026946
Rnf123	9.64344	0.0269496
Gys1	9.63697	0.0326711
Aen	9.50281	0.0291077
Mocs1	9.47694	0.0284214
Tuba1a	9.40391	0.0268604
Arhgef19	9.35932	0.0359449
Paxbp1	9.30005	0.0408603
Sik3	9.21302	0.0288323
Wbp1	9.05342	0.026594
Pop1	9.02821	0.0381464
Chtop	8.76827	0.0277131
Stk35	8.62854	0.0262132
Tagap1	8.54385	0.0308534
Btaf1	8.42343	0.0288187
Cldn16	8.37229	0.0345891
Pnpla6	8.34918	0.0389977
Crocc	8.34264	0.0269167
Ppp4r3b	8.18807	0.0272359
Pdlim7	7.78872	0.0287676
Josd2	7.732	0.033602
Cdk5	7.61066	0.0262499
Efnb1	7.5548	0.0269459
2410002F23Rik	7.52318	0.0284406
Cavin1	7.50227	0.0299465
Rhbdl1	7.35637	0.0339448
Esm1	7.321	0.0271742
Srpk2	7.24925	0.0308952
Ldlr	6.91523	0.0260987
Parp16	6.86834	0.0281094
Rpap3	6.76449	0.0273448
Ccm2l	6.3141	0.0280976
4933411K16Rik	5.26907	0.0264786
Gbp9	4.99996	0.0273772
Atp4a	4.96806	0.0330821

### Sheet: Cortex
Gene	Slope	R2
Fth1	729.058	0.154848
Slc34a1	588.203	0.0829018
Igfbp7	531.995	0.395767
Atp1b1	356.501	0.195225
Cox6a1	294.349	0.446604
Ptms	254.688	0.287689
Atp1a1	211.723	0.0619331
Psap	167.378	0.12716
Pdzk1ip1	162.735	0.108532
Tns1	162.086	0.315235
Actb	155.681	0.205683
Mgp	138.091	0.0315634
Timp3	136.261	0.085327
Igfbp5	134.478	0.224289
Sod3	132.283	0.155036
Spp1	129.538	0.0447953
Tpt1	101.258	0.058974
Pabpn1	99.8588	0.229822
Itm2b	97.8383	0.0846682
B2m	93.7136	0.0757048
Slc4a4	89.0908	0.0691268
Slc5a2	88.128	0.0313841
Tmsb4x	86.5133	0.0464191
Rsrp1	85.1321	0.260917
Ctsb	76.8306	0.122345
C130074G19Rik	74.262	0.171078
App	71.7654	0.0590333
Mdh2	70.9577	0.222464
Cd74	70.0933	0.0426269
Cfl1	69.9383	0.213735
Atpif1	69.1508	0.165728
Ctsd	63.6843	0.158013
Hist1h1c	62.5771	0.116063
Atp5a1	56.5087	0.0289475
Car15	56.2597	0.0981584
Cystm1	55.366	0.0895344
Pfn1	54.093	0.103141
Esd	51.6568	0.0847703
Arl6ip1	51.4593	0.051163
Cox8a	51.3997	0.0496312
H2-D1	51.3798	0.122519
Dcxr	51.2475	0.0862997
Uqcrc1	51.1739	0.0779839
Aldh4a1	51.082	0.13377
Gpi1	50.7307	0.110357
Slc5a10	50.121	0.0605396
Park7	48.9817	0.0946449
Atp5e	48.7747	0.0374607
Rab5c	47.4308	0.105943
Uqcr11	46.8436	0.105266
Cideb	46.8141	0.0626229
Folr1	46.0592	0.0303037
Slc25a5	43.4563	0.0267905
Hnrnpab	43.2621	0.148016
Serf2	42.9531	0.118309
Skp1a	42.6556	0.0604637
Chchd10	41.6794	0.1156
Ccdc107	41.4833	0.0592352
Edf1	41.2768	0.153717
Alpl	41.2456	0.0895159
S100a1	40.2155	0.0406432
Lamp2	40.0754	0.04592
Mettl26	38.9018	0.0718264
Gk	38.5567	0.0263702
Calm1	38.2725	0.0984545
Ppp1r1a	37.749	0.0336465
Ube2d3	37.557	0.0905194
Dcaf11	37.524	0.176241
Sdha	37.3039	0.0354372
Tnfaip8	36.7082	0.0369948
Ndufa13	36.5815	0.0739245
Oaz1	36.4628	0.0644777
Cd164	36.0739	0.0684795
Pkm	35.9925	0.0936898
Plpp3	35.2805	0.125174
Cyb5b	35.2318	0.0825552
Fuca1	34.6093	0.0827891
Slc25a10	34.515	0.0305572
Bpnt1	34.2411	0.0443144
Gabarapl1	34.1182	0.0376857
Got2	33.9311	0.0701016
Picalm	33.5891	0.0915352
Atp5mpl	33.3581	0.0515239
Serbp1	33.2968	0.101597
Mif	33.0917	0.0598687
Tagln2	32.9833	0.0741403
Ndufs7	32.9415	0.0688632
Gstt2	32.9276	0.0544147
Ezr	32.7321	0.0397694
H2-Aa	32.6801	0.062264
Ndufc2	32.5238	0.0539572
Vcp	32.4392	0.0552551
Ccnd1	32.4108	0.0645047
Shmt2	32.3468	0.09794
Clint1	31.8862	0.106844
Hspa5	31.7352	0.0416381
Dpep1	31.6549	0.0495707
Grcc10	31.405	0.0758188
Oaz2	31.3183	0.125222
Map7	31.0499	0.118237
Nudt4	30.6413	0.0535633
Srsf6	29.9453	0.0781287
Tef	29.6393	0.0647601
Ptbp1	29.5587	0.122819
Aqp2	29.5537	0.0570951
Ppt2	29.521	0.0477723
Eef2	29.0366	0.031013
Idh3b	28.6651	0.0610203
Tkt	28.5358	0.0480014
Hist1h1e	27.9935	0.108381
Pink1	27.855	0.0599084
Htra1	27.8487	0.0820267
Srsf11	27.7814	0.0828016
Slc9a3r1	27.7283	0.0385174
Chdh	27.6346	0.0439274
Nedd8	27.4109	0.0634682
Hnrnpa0	26.8865	0.0597915
Cltb	26.8171	0.0678934
Synpo	26.6629	0.0347403
Snrnp70	26.4951	0.0844159
March6	26.4153	0.0507171
Kcnj16	26.192	0.03483
Ywhaz	25.8069	0.0289231
BC005537	25.5323	0.0537298
Ak2	25.2131	0.062221
Cdc42se1	25.1874	0.0782413
Serinc3	25.1046	0.03608
Asl	25.0898	0.0297038
Serp1	25.0519	0.0530792
Kif12	24.7503	0.0767016
Prkar1a	24.4073	0.0405394
Leng8	24.2437	0.0833999
Pgam1	24.0667	0.0344883
Hnrnpa2b1	24.034	0.0480345
Msra	23.9718	0.0271493
Plvap	23.3955	0.0264846
Nr1d1	23.2268	0.0776061
Pipox	23.0795	0.0287232
Selenbp1	22.9395	0.034105
Glb1l2	22.6275	0.0462859
Tmem64	22.5755	0.0596261
Cflar	22.3421	0.0793835
Swi5	22.2977	0.0562614
Plpbp	22.0458	0.05779
Cisd3	22.0244	0.0886755
Brd2	21.8681	0.056612
Ndufb9	21.8245	0.0366514
Myl12a	21.7197	0.0447831
Plscr2	21.7055	0.0322167
Tpd52	21.472	0.0618584
Wnk4	21.4615	0.0676343
Suds3	21.4107	0.0620522
Auh	21.2746	0.0768369
Clta	21.2038	0.0368943
Cdkl1	21.1036	0.0527069
Klf15	21.0214	0.0570079
Ndufs4	21.0199	0.0360519
H2-Ab1	20.9905	0.0460617
Eng	20.778	0.0708763
Arhgef28	20.6868	0.0794492
Pdlim5	20.5462	0.0986675
Cenpb	20.5456	0.0392801
Aif1l	20.5164	0.0282418
Timm8b	20.4892	0.0756156
Ndufb8	20.4637	0.0291822
Phyhd1	20.395	0.0777725
Psmb3	20.31	0.0620168
Pbld1	20.3077	0.0277531
Wdr26	20.2603	0.0768876
Pdk2	20.2003	0.0318439
Rpn1	20.1283	0.0382859
Bri3	19.7797	0.0367747
Ddrgk1	19.6478	0.039698
Clec2h	19.6158	0.0357584
Mcrip2	19.467	0.0303994
Ppib	19.4499	0.032852
Sf1	19.3994	0.0736218
Cd24a	19.3281	0.0385487
Psmd2	19.2806	0.065909
Hook2	19.2548	0.073556
Nedd4l	19.135	0.0612353
Timm23	18.8987	0.0628185
Ski	18.8922	0.0424295
Nfe2l1	18.8759	0.0382029
Tob1	18.7656	0.0280183
Papola	18.7005	0.053069
Fabp3	18.6986	0.0405622
Myo1c	18.5563	0.0470744
Vps29	18.4609	0.0471074
Sap30	18.4513	0.0427563
Rabac1	18.4128	0.0398126
Atox1	18.3081	0.0311097
Vdac2	18.2168	0.0281399
Anapc13	18.1913	0.0543145
Proc	18.1321	0.0314978
Crebzf	18.1013	0.0736004
Sostdc1	17.9579	0.0478267
Slc25a19	17.8594	0.0921081
Pgls	17.7741	0.0762776
Mapk1	17.7192	0.0534101
H2afv	17.6916	0.0811278
H2-Q6	17.6217	0.0467467
Snhg11	17.4564	0.0330098
Ndufs6	17.4282	0.0280152
Dvl3	17.1781	0.0842072
Cux1	17.1122	0.0310176
Sfpq	17.0456	0.0395454
Slc6a8	17.0106	0.0367181
Snx8	16.9829	0.0529324
Gjb2	16.9247	0.0400469
Csnk1g2	16.9026	0.0623405
Rab18	16.9016	0.0437921
Zmiz1	16.8542	0.0530661
Anp32a	16.7901	0.0264835
Sptlc2	16.7779	0.0450724
Nudc	16.7168	0.041366
Rsrc2	16.6823	0.0706746
Ubald2	16.6784	0.06848
Pnn	16.6462	0.0543698
Igf1r	16.6027	0.035356
Hs6st1	16.5688	0.053775
Ilk	16.5348	0.0466211
Chp1	16.5142	0.0532436
Vapb	16.5028	0.0343476
Acat2	16.2764	0.0406142
Ddb1	16.1332	0.0295191
Arglu1	16.0631	0.0617997
Pbx1	16.0419	0.0517821
Nr1h2	16.0302	0.0417161
Cpeb4	15.9829	0.0307832
Fgfr1	15.894	0.0500469
Lasp1	15.858	0.0459693
Anapc5	15.826	0.0463295
Rnasek	15.5978	0.0375487
Ywhaq	15.4855	0.0415732
Rbms1	15.4572	0.0673687
Eif2s2	15.3882	0.0492107
Ppargc1a	15.3532	0.0696517
Lsm4	15.2796	0.0296193
Psme4	15.2552	0.0325655
Abca13	15.236	0.0262769
Ckb	15.197	0.0433868
Trim8	15.1954	0.0617284
Lgals8	14.9745	0.0501854
Smim1	14.9296	0.0398306
Pnp	14.8844	0.0325914
Cyfip2	14.8512	0.0298011
Ntn1	14.8462	0.0291234
Ppp2ca	14.8404	0.037115
Slc25a51	14.8116	0.0355397
Tm2d2	14.8046	0.0556715
Znhit1	14.6596	0.0623017
Acad11	14.5965	0.031666
Irf2bp2	14.55	0.0351344
Npm1	14.4755	0.0404137
Bnc2	14.435	0.0419249
Lonp1	14.4193	0.0493661
Slc9a3r2	14.414	0.0299414
Sept2	14.3611	0.0450994
H2afz	14.3518	0.0333267
Atp5o	14.3488	0.0355403
Baiap2l2	14.2598	0.0338984
Mapkapk2	14.2557	0.0297753
Btg1	14.0899	0.0330323
Ccdc124	14.0426	0.0533305
Supt4a	13.9986	0.0506765
Sidt2	13.9642	0.0463446
Arpc2	13.9521	0.0277246
Txlna	13.9465	0.0930965
Nr2f6	13.9095	0.0377543
Cxcl16	13.8699	0.0561599
Nid1	13.817	0.0638689
Hexim1	13.7951	0.0408688
Pacsin2	13.6686	0.0519755
Eif1	13.6659	0.0377343
Ppig	13.5624	0.0725089
Tanc2	13.5389	0.0326477
Dap	13.4448	0.0542319
Derl1	13.3651	0.0305713
Tmem106a	13.3513	0.0264901
Eif4g3	13.3353	0.0310619
Atn1	13.3135	0.0477423
Arvcf	13.3045	0.0629517
Nudt8	13.1892	0.049234
Tnfrsf1a	13.1646	0.0296688
Akt2	13.1551	0.051628
Phf12	13.0808	0.0542082
Ccpg1	12.9964	0.0513552
D630023F18Rik	12.9747	0.0454939
Lemd2	12.9445	0.0722408
Scnn1b	12.8903	0.0313817
Coro1c	12.8784	0.0613224
Stx16	12.8599	0.0467483
Mcfd2	12.8541	0.0358765
Rpp21	12.852	0.0524016
Ip6k1	12.83	0.0830775
Bod1	12.8159	0.0470974
Hpcal1	12.718	0.0400228
Pard6b	12.6233	0.0369919
Ubxn1	12.6148	0.0262323
Dmtn	12.6097	0.0311373
Shisa5	12.5698	0.0500259
0610012G03Rik	12.5598	0.044762
Selenom	12.5347	0.0433214
Wbp2	12.4684	0.0313776
Mindy2	12.407	0.0418927
Col4a2	12.4025	0.0280913
Slc9a8	12.2262	0.0418622
Arpc1b	12.2165	0.0421821
Rab24	12.1799	0.0481236
Prrc2a	12.1669	0.0275345
Arrdc3	12.1556	0.053199
Pnrc1	12.1042	0.0415222
Bclaf1	12.0905	0.0316272
Psmd4	12.0796	0.0277578
Mapk3	11.9944	0.0480221
Strn3	11.9825	0.0455777
Sumo3	11.9781	0.0482613
Cpeb2	11.9448	0.0631215
Pxn	11.9358	0.0631141
Btbd2	11.8827	0.0577284
Ncln	11.8796	0.0330656
Nufip2	11.8739	0.0573601
Arhgef7	11.8525	0.0350052
Itga1	11.8392	0.029288
Vasp	11.7399	0.0387783
Psenen	11.7336	0.0333706
Rab5b	11.7251	0.0437478
Rogdi	11.6379	0.0279251
Igsf5	11.6321	0.0370868
Vamp2	11.6226	0.0386031
Mtfr1l	11.5853	0.0337278
Selenok	11.5666	0.0312047
Mavs	11.5471	0.0427138
Ppa1	11.4639	0.0336662
Rbmx	11.4621	0.0512763
Otub1	11.4319	0.0289264
Clpp	11.4065	0.0284334
Foxn3	11.3964	0.054584
Lamtor4	11.3821	0.0341993
Tysnd1	11.3742	0.0338877
Hoxa9	11.306	0.0535374
Pbxip1	11.2928	0.0423242
Pkig	11.2867	0.0352711
Tgfbr2	11.2655	0.0354051
Ptpn13	11.2236	0.0564155
Cant1	11.2124	0.0439858
Tacstd2	11.1635	0.0422157
Plin3	11.156	0.0452214
Wdr83os	11.1399	0.0399064
Arhgef10l	11.109	0.0334511
Etv6	11.0186	0.0312506
Msi2	10.9913	0.0408552
Hoxb6	10.9869	0.0489176
Supt6	10.9821	0.0448149
Snrk	10.8937	0.0358874
Sf3b5	10.8892	0.0314069
Fam107b	10.8144	0.0299223
Ptpmt1	10.8049	0.0413214
H2-Q7	10.7743	0.0397568
Myo10	10.764	0.0383171
Epb41l5	10.7427	0.0314895
Tm9sf4	10.6779	0.0350538
Rad23b	10.6712	0.0261309
Crim1	10.6342	0.0260021
Srp14	10.6197	0.0303641
Ybx3	10.477	0.0271521
Ago2	10.4756	0.0394499
Gcgr	10.3462	0.0298986
Hes1	10.343	0.0363583
Cys1	10.3409	0.0411462
Cyth2	10.3407	0.050041
H2-Ke6	10.3184	0.0317766
Myadm	10.3175	0.039018
Iffo1	10.2649	0.0507421
Slc2a1	10.26	0.0396033
Cadm4	10.2279	0.0470247
Tmpo	10.2221	0.0453916
Tacc2	10.2195	0.0269328
Akt1s1	10.1953	0.0324501
Cspp1	10.1645	0.0383346
Plxnd1	10.1521	0.0286095
Ncor2	10.0744	0.0285674
Bckdk	10.0648	0.0293695
Zswim8	10.0141	0.0418605
Ciao2b	9.91256	0.0448362
Dclk3	9.8706	0.0394495
Pawr	9.84472	0.0260101
Mgrn1	9.77712	0.0297934
Dach1	9.76928	0.0266432
Slc12a6	9.74065	0.0275568
Smarca4	9.73994	0.0399683
Sbds	9.71355	0.0268562
Golga7	9.66409	0.0371296
Ap1s1	9.48537	0.0323777
Akap8l	9.39557	0.0400942
Traf4	9.39528	0.0279774
Mapk8ip1	9.38481	0.0468052
Sirt7	9.38075	0.0320711
Ccnl1	9.3271	0.0397108
Trir	9.32186	0.0267481
Dlec1	9.31929	0.0417582
Psmd13	9.28055	0.0273301
Ncoa5	9.27447	0.0314116
Espn	9.26079	0.0347119
Nop53	9.23909	0.0342192
Sfswap	9.20572	0.0386943
Atg4d	9.18177	0.0487843
Tuba1a	9.17153	0.0371533
Pdlim7	9.14947	0.0267076
Evc	9.05874	0.0287405
Cited2	9.05365	0.0313287
Nek9	9.04396	0.0274844
Nmt1	9.03959	0.0353407
Nectin1	9.02714	0.0307861
Btaf1	8.99539	0.0366362
Banf1	8.93225	0.0323599
Pnisr	8.91402	0.0281608
Elof1	8.87665	0.0279319
Letm1	8.84661	0.0319363
Ndufs3	8.82178	0.0293451
Mapre2	8.77785	0.0279993
Asap1	8.71052	0.0537171
Crocc	8.66842	0.0302791
Csk	8.65672	0.0286515
Atp6v1b1	8.60731	0.0332738
Arhgef18	8.60232	0.0310507
Slc35d1	8.56602	0.026635
Srek1	8.51513	0.0311929
Ggnbp1	8.47503	0.0365332
Ttc7	8.46577	0.0381959
2210016L21Rik	8.40569	0.0318446
Fam98b	8.40175	0.0270459
Fam193b	8.38019	0.0379937
Pacs2	8.36174	0.0355459
Snx18	8.32362	0.0260293
Trappc12	8.3139	0.034896
Ppp1r37	8.30325	0.026939
Syvn1	8.28424	0.0275083
Dctn5	8.28422	0.0307713
Ppp4r2	8.27642	0.0268259
Ttll10	8.27214	0.0428086
Arhgef1	8.22586	0.0296815
Zbtb11	8.20901	0.0393107
Lrrc8a	8.18057	0.0292084
Grpel2	8.17987	0.0374884
Creb3	8.15189	0.0262511
Bax	8.13144	0.0270958
Zfp830	8.09475	0.0297772
Chmp6	8.07402	0.0286555
Aff1	7.99773	0.026379
Itga3	7.99082	0.0324387
Ppp4r3b	7.94542	0.036849
Atp4a	7.93533	0.0413802
Cdk18	7.91915	0.0270824
Irf1	7.90901	0.0412265
Miga2	7.89599	0.0367532
Pex6	7.87991	0.0272377
Fam98c	7.87564	0.0431931
Anp32e	7.84096	0.0272338
Cdk5	7.81202	0.0505288
Trio	7.78398	0.0330248
Sik3	7.77209	0.027242
Ptpn18	7.75238	0.0437382
Pcnx	7.74256	0.0421726
Hoxd4	7.73331	0.047217
Pxk	7.71004	0.0266306
Tbk1	7.68193	0.0327502
Myo19	7.67236	0.0307158
Adamts5	7.63842	0.0309042
Aen	7.62042	0.0424073
Chtop	7.60898	0.034122
Uckl1	7.59294	0.0341059
Pcgf2	7.56771	0.0337084
2610528J11Rik	7.56135	0.0290058
Smad3	7.53594	0.0332111
Anks1	7.4905	0.0355973
Scrn3	7.44743	0.0268077
Taok3	7.42812	0.0410112
Taf12	7.41593	0.0281144
Tgfb1	7.31514	0.0286872
Vps4b	7.28548	0.027843
Hdac5	7.25235	0.0345721
Gab1	7.23424	0.0328439
Tsnax	7.15961	0.0380318
Frs2	6.94842	0.0312931
Elk3	6.93951	0.0338279
Pqlc1	6.93049	0.028328
Josd2	6.90214	0.0306857
Ice1	6.86034	0.0307141
Per2	6.85678	0.0285729
Epb41l2	6.79624	0.0282437
2410002F23Rik	6.77496	0.0327568
Naa60	6.76924	0.0266123
Stx17	6.68954	0.0294243
Hist2h2ac	6.65712	0.0271398
Tagap1	6.64016	0.0312552
Sc5d	6.63741	0.0320369
Lyn	6.6177	0.0286007
Eif2ak3	6.54131	0.0288947
Sgsm2	6.44612	0.0317705
Myo1d	6.35005	0.0260881
Lsm7	6.23349	0.030716
Rab4b	6.20809	0.0271416
Paxbp1	6.1811	0.031651
Dgcr2	6.16724	0.0385766
Trak1	6.14423	0.027468
Hps1	6.04756	0.0296186
Marcksl1	5.89135	0.0261184
Wdr5	5.88995	0.0272273
Mtf1	5.82631	0.0319588
Stk38	5.7973	0.0267858
Arpc5	5.79022	0.0331394
Farp1	5.76928	0.0300056
Clec14a	5.53159	0.0318646
Setd1a	5.50969	0.0265512
Ncbp3	5.43502	0.0398427
Arf2	5.22411	0.0303382
Parp16	5.21095	0.0289524
Nsmaf	5.19119	0.0336839
Ubn2	5.03784	0.0326208
Lrrc45	5.03597	0.0266374
Pop1	5.0318	0.0309415
Ctif	4.97855	0.0329261
Ptcd1	4.97372	0.0270139
Plekhg5	4.95442	0.0296299
Syngr1	4.87218	0.0265348
Secisbp2	4.33295	0.0260251
4933411K16Rik	4.2325	0.0265322
Snx32	4.07101	0.0322415
Hoxc4	3.68054	0.0299081
