## Supplemental Table 3 for "Spatiotemporal transcriptomic analysis during cold ischemic injury to the murine kidney reveals compartment-specific changes"

### Sheet: Up
Fth1
Igfbp7
Atp1b1
Cox6a1
Ptms
Atp1a1
Tns1
Actb
Mgp
Spp1
Pabpn1
B2m
Rsrp1
Ctsb
Mdh2
Cfl1
Atpif1
Ctsd
Hist1h1c
Atp5a1
Car15
Cystm1
Pfn1
Cox8a
H2-D1
Uqcrc1
Aldh4a1
Gpi1
Atp5e
Rab5c
Uqcr11
Slc25a5
Hnrnpab
Serf2
Chchd10
Edf1
S100a1
Mettl26
Calm1
Ppp1r1a
Dcaf11
Ndufa13
Pkm
Plpp3
Cyb5b
Bpnt1
Got2
Picalm
Atp5mpl
Serbp1
Tagln2
Ndufs7
Ezr
Ccnd1
Nudt4
Ptbp1
Eef2
Hist1h1e
Cdc42se1
Serp1
Prkar1a
Pgam1
Hnrnpa2b1
Cflar
Ndufb9
Tpd52
Wnk4
Auh
Ndufs4
Pdlim5
Timm8b
Wdr26
Psmd2
Timm23
Nfe2l1
Fabp3
Myo1c
Sostdc1
Slc25a19
Pgls
H2afv
Dvl3
Chp1
Pbx1
Ppargc1a
Lsm4
Ckb
Cyfip2
Ppp2ca
Znhit1
Slc9a3r2
Sept2
Atp5o
Baiap2l2
Sidt2
Txlna
Nr2f6
Rpp21
Ip6k1
Bod1
Hpcal1
Shisa5
Mindy2
Arpc1b
Sumo3
Psenen
Mavs
Otub1
Pkig
Wdr83os
Ptpmt1
Gcgr
Hes1
Slc2a1
Ciao2b
Golga7
Atg4d
Tuba1a
Banf1
Bax
Chmp6
Miga2
Sik3
Ptpn18
Pcnx
Chtop
Eif2ak3
Syngr1

### Sheet: Down
Kap
Acsm2
Keg1
Acy3
Fbp1
Selenop
Cyp2e1
Cyp4b1
Akr1c21
Spink1
Acsm3
Pdzk1
Slc22a6
Cndp2
Ghr
Aldh6a1
Ugt2b38
Ugt3a2
Mpv17l
Cyp2j5
Glyat
Stard10
Cldn10
Lamp1
Sult1d1
Errfi1
Acox1
Amacr
Ehhadh
Fmo1
Gclm
Rab1a
Atp5k
Hnf4a
Aacs
Ddah1
Uqcrc2
Agps
Sord
Tmbim4
Gcdh
Slc17a1
Hadh
Akr1c14
Tmigd1
Kcnj15
Nat8
Me1
4931406C07Rik
Txn2
Aass
Slc22a2
Ces2c
Slco1a6
Dgat2
Cbs
Thnsl2
Cryl1
Adh5
Mep1b
Cryzl2
Papss2
Pabpc1
Cdh16
Aldh8a1
Fcgrt
Abcg2
Tspan3
Slc5a8
Hexb
Rab3ip
Acsm1
Tmem229a
Hykk
Slc22a18
Phb2
Pank1
Mccc1
Cubn
Adhfe1
Thoc7
Hnrnpk
Slc35a3
Mfn1
Usp9x
Eif4a2
Bcap31
Dusp1
Hsd3b3
Osbpl9
Rdh16
Dmgdh
Apeh
Pkp4
Laptm4a
Atp6ap2
Kmo
Sugct
Atp6v0d1
Yme1l1
Itpr1
Tmem267
Agap1
Gipc2
Ctnnb1
Col4a3
Zmpste24
Acot1
March8
Pum2
Spop
Lmbrd1
Irs2
Ildr2
Secisbp2l
Rnf13
Slc16a4
Surf4
Fam102a
Dmxl1
Abcc2
H3f3a
Ssr1
Pitrm1
Tprkb
Atg5
Slc35b2
Pik3ca
Akr1d1
Ptp4a2
Cnep1r1
Hps5
Rspry1
Man1a2
Fam160a2
Slc14a2
