## Supplemental Table 4 for "Spatiotemporal transcriptomic analysis during cold ischemic injury to the murine kidney reveals compartment-specific changes"

### Sheet: Inner_Medulla
Fxyd2
Nccrp1
Atp5b
Fst
Ptger3
Ranbp3l
Prdx5
Tle5
Slc12a1
Aldoa
Cox7a2
Atp5l
Slc5a3
Ndufv1
Uqcrh
Igkc
Atp5c1
Immt
Kcnj1
Ndufb10
Car2
Cd82
Ndufv2
Anxa2
Car4
Scin
Isyna1
Micos13
Tmem72
Lypd2
Wwc1
Slc45a3
Sdhd
Ndufa2
Eif4g2
Ank3
Calm2
Ghitm
Atp6v1d
Cldn19
Ndufb5
Acsl1
Tfrc
Smoc2
Pla1a
Ndufab1
Cobll1
Sat1
Acadvl
Rassf8
Esrra
Slc4a11
Pdhb
Hsp90aa1
Tomm6
Pgk1
Prps2
2310061I04Rik
Rab11a
Actr3
Thap4
Car14
Atp5g1
Plekha6
Pfkl
Ndufa7
C7
Defb42
Jag1
Dvl1
Ik
Alas1
Ppp1r14b
Ccnd3
Sec61b
Gm13889
Mapre1
Stat1
Stap2
Med25
Tubb2a
Gfm1
Cobl
Tubb4b
Fn1
Tsg101
Pfdn4
Map3k11
Psmb10
Ide
Fam117a
B4galnt1
Cnih4
Snapin
Smarcd3
Hoxc9
Abhd6
Ankrd1
Rph3a
Dmac2
Bcr
Tuba8

### Sheet: Outer_Medulla
Umod
Ttc36
Lpl
Nceh1
Ldhd
Rida
Entpd5
Ubc
Nudt19
Dbi
Fgf1
Gpm6a
Gramd1b
Rnf24
Lrpap1
Hsd17b11
Nt5e
Klk1
Serpina1d
Eci3
Gstm1
Cyba
Slc22a13
Gss
Calml4
Fam107a
Abhd2
Slc6a18
Bcat1
Por
Acss2
Ldc1
Scp2
Gm2a
Trps1
Pou3f3
Acads
Ndufs8
Hint2
Mettl7a1
Hdgf
Ndufb7
Scamp2
Slc6a15
Myo15b
Laptm4b
Slc30a1
Hagh
Tgoln1
Hsd17b10
Atp6v0c
Itgav
Trim7
Wfdc2
Echdc2
Acyp2
Mfsd4b5
Gpc4
Xylb
Chchd3
Slc6a13
Rnf187
Scrn2
Romo1
Pnkd
Glyctk
Vill
Ctdsp1
Tmem25
Casr
Acot13
Bend5
Cox17
Emc10
Larp1b
Lgals1
Cct3
Dcun1d2
Chst11
Snrpd3
Mlxipl
Serpinh1
Col4a1
Mtln
1700016C15Rik
Tmem30a
Pet100
Osgin1
Hnf1a
Tent4b
Tmc4
Galk1
Psmb5
Frzb
Cdk5rap3
Mark3
Ankrd13c
Flrt1
Pex14
Spcs3
Polr2f
Sh3bp5
Morf4l1
Usf2
Pdap1
Birc6
Etfrf1
Ccnl2
Prpf38b
Calm3
1810030O07Rik
Midn
Polr2e
Gsap
Coa6
Erc2
Crk
Ankrd33b
Pkd2
Nabp1
Zfp207
Scap
Pex19
Gdf11
Syngr2
Nabp2
Ppp1r16a
Pfdn6
Fam173a
Scamp3
Trappc5
Uqcc3
Rab27a
Rnaseh2c
BC031181
Mocos
Scn4b
Sbk1
Nqo2
Lactb
Tyw3
Slc39a14
Slc22a17
C1qc
Pecam1
Tprn
Wdfy1
Chac2
Rnf123
Mocs1
Arhgef19
Wbp1
Stk35
Cldn16
Pnpla6
Efnb1
Cavin1
Rhbdl1
Esm1
Srpk2
Ldlr
Rpap3
Ccm2l
Gbp9

### Sheet: Cortex
Slc34a1
Itm2b
Slc4a4
Slc5a2
Tmsb4x
App
Arl6ip1
Dcxr
Alpl
Lamp2
Tnfaip8
Fuca1
Slc25a10
Gabarapl1
Dpep1
Ppt2
Pink1
Htra1
Synpo
BC005537
Serinc3
Asl
Leng8
Msra
Plvap
Pipox
Selenbp1
Tmem64
Brd2
Klf15
Eng
Arhgef28
Aif1l
Phyhd1
Pbld1
Pdk2
Bri3
Ddrgk1
Clec2h
Ski
Tob1
Papola
Vps29
Rabac1
Atox1
Cux1
Sfpq
Snx8
Zmiz1
Anp32a
Sptlc2
Rsrc2
Ilk
Vapb
Acat2
Ddb1
Nr1h2
Fgfr1
Ywhaq
Lgals8
Pnp
Acad11
Irf2bp2
Npm1
Bnc2
Mapkapk2
Supt4a
Cxcl16
Tanc2
Dap
Atn1
Arvcf
Tnfrsf1a
Akt2
Phf12
D630023F18Rik
Scnn1b
Stx16
Mcfd2
Pard6b
Selenom
Wbp2
Bclaf1
Psmd4
Mapk3
Pxn
Btbd2
Arhgef7
Itga1
Vamp2
Mtfr1l
Foxn3
Lamtor4
Hoxa9
Tgfbr2
Ptpn13
Plin3
Arhgef10l
Hoxb6
Supt6
Snrk
Sf3b5
Fam107b
H2-Q7
Myo10
Epb41l5
Crim1
Srp14
Ybx3
Ago2
Cyth2
H2-Ke6
Myadm
Iffo1
Tmpo
Akt1s1
Ncor2
Zswim8
Dclk3
Pawr
Mgrn1
Dach1
Slc12a6
Smarca4
Sbds
Ap1s1
Traf4
Mapk8ip1
Trir
Psmd13
Espn
Sfswap
Evc
Nek9
Nmt1
Nectin1
Pnisr
Elof1
Asap1
Csk
Atp6v1b1
Slc35d1
Ttc7
2210016L21Rik
Fam98b
Snx18
Trappc12
Ppp1r37
Dctn5
Ppp4r2
Zbtb11
Lrrc8a
Grpel2
Creb3
Aff1
Itga3
Cdk18
Irf1
Anp32e
Trio
Hoxd4
Pxk
Tbk1
Myo19
Adamts5
2610528J11Rik
Smad3
Anks1
Scrn3
Taok3
Taf12
Tgfb1
Vps4b
Hdac5
Gab1
Frs2
Elk3
Pqlc1
Ice1
Per2
Epb41l2
Naa60
Stx17
Hist2h2ac
Sc5d
Lyn
Sgsm2
Myo1d
Lsm7
Rab4b
Dgcr2
Trak1
Hps1
Marcksl1
Mtf1
Stk38
Arpc5
Farp1
Clec14a
Setd1a
Ncbp3
Arf2
Nsmaf
Ubn2
Lrrc45
Ctif
Ptcd1
Plekhg5
Secisbp2
Snx32
Hoxc4
