## Supplemental Table 5 for "Spatiotemporal transcriptomic analysis during cold ischemic injury to the murine kidney reveals compartment-specific changes"

### Sheet: Inner_Medulla
Egf
Mt1
Mal
Aldob
Tmsb4x
Cryab
Mt2
Lpl
Hsd11b2
Ypel3
Cfh
Mep1a
Cd81
Cldn8
Txnip
Srrm2
Col1a2
Ggt1
Defb1
Nfat5
Etnk1
Hoxd8
Pim3
Aldh2
Epas1
Eif4b
Slc17a3
Anxa4
Itm2c
Sh3bgrl3
Nfic
Lamb1
Slc3a1
Prss23
Cav2
Selenow
Csad
Cpm
Rbm39
Gp2
Pgrmc1
Qk
Dbp
Atp6v1g3
Guca2b
Ptbp3
Akr7a5
Crot
Lman2
Arhgdib
Ces1f
Snx29
Scnn1a
Car3
Arhgap24
Ephx1
Shroom3
Slc22a12
Glis3
Emcn
Fah
Rere
Ulk1
Ctsa
Zfp467
Nt5c2
Aebp2
Cdo1
Slc27a1
AU021092
Grhl2
Smim5
Egfl6
Cyp7b1
Usp19
Eif4ebp2
Calml4
Parp12
Sema5a
Pmepa1
Slc43a2
Tcf4
Sgk1
Dap3
Yap1
Btg2
Mertk
Skil
Bcar3
Tbc1d4
Zranb2
Crebrf
Zfp871
Emp1
Myh10
Sardh
Akap9
Sec16a
Efcab14
Aldh1a3
Vps13b
Micu1
Anapc16
Aadat
Ubqln2
Zkscan3
Atp6v1c2
Pdzd8
Eci3
Fam3a
Fam117b
Clcnkb
Atf7ip
Ppp1r9a
Cirbp
Sf3b3
Cast
Zfp622
Arhgef40
Reck
Tbx2
Tsc22d3
Nup153
Hectd4
Nr3c2
Pde7a
Gm2a
Dmrt2
Pipox
Ctdsp2
Pecr
Sgpl1
Zdhhc1
Tspan1
Kansl1
2310022B05Rik
Cyp2a4
Pbld1
Slc23a1
Mapkapk3
Ppp1r7
Gpd1
Per3
Ralb
Serpinf2
Samd1
Gapvd1
Erg28
Supt20
Dock9
G0s2
Nrd1
Pdgfa
Adamtsl1
Prpf39
Muc1
Baz2b
Mib2
Tspan15
Kdelr1
Specc1l
Negr1
Osbpl3
Lrp2
Fcgbp
Evpl
P2rx4
Elmo2
Foxp1
Dao
Slc22a1
Rgs11
Cacnb2
Tbc1d16
Tmem150c
Mex3c
Hacd4
Slc4a9
Zc3h6
Cyp2j11
Prrg1
Jam2
Mmp11
Ern1
Pxmp2
Susd2
Acad12
Cybc1
Ints7
Gnaq
Ak4
Pik3ip1
Snx15
Rarb
Ptpdc1
Bcl2l11
Jak2
Pias3
Mmp23
Slc22a19
Zcchc4
Tmem117
Sorcs3
Txndc16
Adtrp
Cln3
Sh3d21
Atp10b
A930017K11Rik
Atg4c
Scube1
Rasal1
Bend7
Ccdc80
Epha7
Gtf2e2
Paqr9
Slc8a1
Fam110b
Spata7
Tmtc2
Krt23
Vwa2
Cidea
Tmem167b
Tldc2
Slf2
Adipoq
Acot4
Slc4a5
Aadac
Clec3b
Sel1l3
Cidec
Nr2e3
Cpne4
Pcdh7
Igsf11
Ap1s3
Retn
Gdf6
Adra1a
Ros1
Hapln3
Rbp4
Lrrc6
4931423N10Rik
Tlr12
Lrcol1

### Sheet: Outer_Medulla
Gpx1
Akr1a1
Cyb5a
Nus1
Id3
Gnb2
Smdt1
Ndst1
Etfa
Adipor1
Dab2
Cnpy2
Arhgef12
Gstm5
Angpt2
Dnajc12
Mfsd1
Cisd1
Gnb1
Hao2
Cops9
Pmpcb
Bckdha
Tns3
Igfbp4
Dazap2
Pten
Ccni
Fmo2
Lmbrd2
Msrb1
Ddx3x
Mmut
Ei24
Atp6v1b2
Acot12
Sf3b1
Tusc3
Tmem223
Ubr3
Chuk
Lrba
Mtmr6
Agpat1
Iars2
Clcn3
Junb
Fbxl5
Osbpl1a
Dlg1
Slmap
Hipk3
Hspa1b
Ptpra
Sppl2a
Kif1b
Mgat2
Churc1
Ccny
Oard1
Slc38a10
Spg21
Trp53bp2
Med13
Lpcat3
Coq8a
Pm20d1
Nr2f2
Emc6
Npepps
Dek
Slc22a8
Fam234a
Rasl11b
Slc12a3
B4galt1
Apob
Nek7
Idh1
Mtmr10
Uggt1
Ralgapb
Scyl1
1810037I17Rik
Pdpk1
Mmadhc
Abcb6
Calb1
Psmd1
Bst1
Myh14
Atl3
Pno1
Trappc2l
Ubxn8
Klhl5
Tbc1d19
Lrpprc
Tmem70
Insig2
Snx27
Agtpbp1
Rora
Scel
Ctps
Dnpep
Slain2
Mtx2
Pip4p2
Cgrrf1
Usp38
Wdr11
Aqr
Fads1
Fam114a2
Sbf2
Slc7a7
Arl6
Fam151a
Nox4
Slc49a4
Enpep
Clba1
Crls1
Dis3l
Ppp3cc
Ngly1
Ezh1
Lrrc41
4930523C07Rik
Rbm45
Slc35c2
Tmem125
Asb9
Med8
Gpaa1
Ripk4
Hspa1a
Trmt10c
Lyrm2
Sp4
Galnt3
Slc30a4
Folh1
Enpp6
Porcn
Slc26a1
Corin
Ccdc157
Itgb4
Habp2
Pcdhgb6
Map3k21
Adgrg3
Ces1e
Wnt11
Arhgap28
Cyp24a1
Uchl1
Scube2
Hhat
Rfc4
Gucy2g
Lrrc26
Mamdc2
Duoxa2
Pax1
Tekt5
7530416G11Rik

### Sheet: Cortex
Chpt1
Mdh1
Atp5d
Hspa9
Sdhb
Tsc22d1
Glud1
Cyp2j13
Sdhc
Dld
Ndufv3
Hspd1
Prxl2a
Ndufa1
Agpat3
Atp5j
Galnt1
Ivns1abp
Glrx5
Hint1
Calr
Psmb4
Ndufb1-ps
Bhmt2
Acaa1b
Gstp1
Ndufa9
Phyh
Abcd3
Ndufa5
Samm50
Zbtb20
Atp5f1
Ugt8a
Neu1
Dlst
Got1
Lonp2
Tex264
Pepd
Fmo5
Acbd5
Vmp1
Psma1
Abhd14b
Ly6a
Txnrd1
Gprc5c
Hectd1
Dlat
Psma6
Gadd45g
Mfn2
Cct5
Acly
Bola3
Dnajc13
Timm9
Coa3
Nqo1
Paip1
Jak1
Ube2k
Pdcd6
Mgst1
Pex2
Hprt
Myo5b
Tst
Gspt1
Sik1
Vps28
Tgm1
Cish
Exoc6
Tmf1
Sra1
Rfk
Slc16a13
Lmtk2
Fkbp5
Tmem37
Vps35
Acaca
Acad8
Nt5c3
Sirt3
Tmem150a
Cmip
Tstd1
Rnf126
Pum1
Aldh5a1
Jkamp
Faf1
Arl5a
Nit1
Acad10
Dleu7
Acyp1
Abce1
Fus
Dera
Emc4
Rnf6
Ptprd
Elk4
Ufsp2
Il34
Echdc1
Dhrs7b
Fam126b
Slc22a22
Nbeal2
Ppp4r1
Umps
Las1l
Arhgap42
Cutal
Plgrkt
Gpr180
Commd2
Iyd
Notum
Nubpl
Suz12
Lyrm4
Pdk4
Pex1
Tmem143
Cdadc1
A4galt
Pik3cb
Exosc9
Slc18b1
Abraxas2
Fchsd2
Nudt14
Plrg1
Prorp
Dpys
Lrrc40
Stmn1
Ghsr
Olfr726
Dnah6
Sgo2a
March10
Tdrd1
Olfr1254
