## Supplemental Table 6 for "Spatiotemporal transcriptomic analysis during cold ischemic injury to the murine kidney reveals compartment-specific changes"

### Sheet: Cortex_vs_OuterMedulla
Gene	Cortex_Slope	OuterMedulla_Slope
Fth1	729.058	374.024
Igfbp7	531.995	640.969
Atp1b1	356.501	798.823
Cox6a1	294.349	333.388
Ptms	254.688	427.771
Atp1a1	211.723	273.056
Psap	167.378	446.377
Pdzk1ip1	162.735	156.009
Tns1	162.086	99.2122
Actb	155.681	150.589
Mgp	138.091	56.8872
Sod3	132.283	160.213
Spp1	129.538	275.694
Pabpn1	99.8588	114.128
B2m	93.7136	106.046
Rsrp1	85.1321	74.3793
Ctsb	76.8306	36.6878
C130074G19Rik	74.262	83.1156
Mdh2	70.9577	89.8232
Cd74	70.0933	93.5124
Cfl1	69.9383	82.1779
Atpif1	69.1508	97.2077
Ctsd	63.6843	59.0829
Hist1h1c	62.5771	104.209
Atp5a1	56.5087	75.339
Car15	56.2597	72.2388
Cystm1	55.366	69.3839
Pfn1	54.093	65.6167
Cox8a	51.3997	100.327
H2-D1	51.3798	51.3347
Uqcrc1	51.1739	66.0582
Aldh4a1	51.082	72.1007
Gpi1	50.7307	61.4372
Slc5a10	50.121	79.8617
Park7	48.9817	42.3056
Atp5e	48.7747	73.0012
Rab5c	47.4308	40.0946
Uqcr11	46.8436	75.1299
Cideb	46.8141	68.4866
Folr1	46.0592	82.5604
Slc25a5	43.4563	61.6003
Hnrnpab	43.2621	64.0113
Serf2	42.9531	63.6161
Chchd10	41.6794	58.7105
Ccdc107	41.4833	91.4008
Edf1	41.2768	58.8629
S100a1	40.2155	47.1357
Mettl26	38.9018	49.0227
Gk	38.5567	66.2271
Calm1	38.2725	66.3369
Ppp1r1a	37.749	81.9795
Ube2d3	37.557	35.8366
Dcaf11	37.524	32.5865
Ndufa13	36.5815	51.0044
Oaz1	36.4628	46.5223
Cd164	36.0739	60.3566
Pkm	35.9925	76.7793
Plpp3	35.2805	36.1907
Cyb5b	35.2318	54.831
Bpnt1	34.2411	43.7393
Got2	33.9311	30.89
Picalm	33.5891	31.3057
Atp5mpl	33.3581	32.7606
Serbp1	33.2968	39.3352
Tagln2	32.9833	23.1597
Ndufs7	32.9415	55.3905
Gstt2	32.9276	50.1492
Ezr	32.7321	44.6706
H2-Aa	32.6801	41.6646
Ccnd1	32.4108	39.8741
Shmt2	32.3468	23.9386
Clint1	31.8862	27.0207
Hspa5	31.7352	40.8103
Oaz2	31.3183	32.1651
Map7	31.0499	28.6889
Nudt4	30.6413	32.7571
Srsf6	29.9453	37.0648
Tef	29.6393	39.6413
Ptbp1	29.5587	41.6364
Aqp2	29.5537	47.2136
Eef2	29.0366	41.1185
Tkt	28.5358	21.2462
Hist1h1e	27.9935	24.2314
Srsf11	27.7814	27.7805
Slc9a3r1	27.7283	37.9326
Chdh	27.6346	37.4415
Nedd8	27.4109	39.7408
Cltb	26.8171	33.2885
Snrnp70	26.4951	42.8523
March6	26.4153	28.5816
Ak2	25.2131	24.9135
Cdc42se1	25.1874	21.3371
Serp1	25.0519	30.4291
Kif12	24.7503	28.6301
Prkar1a	24.4073	28.3533
Pgam1	24.0667	36.5909
Hnrnpa2b1	24.034	36.1652
Nr1d1	23.2268	20.2306
Glb1l2	22.6275	38.3301
Cflar	22.3421	20.7722
Swi5	22.2977	25.4043
Plpbp	22.0458	30.6599
Cisd3	22.0244	28.7156
Ndufb9	21.8245	35.9645
Tpd52	21.472	23.4063
Wnk4	21.4615	32.9779
Suds3	21.4107	37.8114
Auh	21.2746	18.313
Clta	21.2038	32.4176
Ndufs4	21.0199	30.9678
H2-Ab1	20.9905	18.4806
Pdlim5	20.5462	23.1312
Cenpb	20.5456	19.9795
Timm8b	20.4892	29.1118
Psmb3	20.31	27.1138
Wdr26	20.2603	19.9394
Rpn1	20.1283	25.0368
Mcrip2	19.467	30.2293
Ppib	19.4499	23.4732
Sf1	19.3994	15.5004
Psmd2	19.2806	21.034
Hook2	19.2548	31.2606
Nedd4l	19.135	35.5643
Timm23	18.8987	19.0433
Nfe2l1	18.8759	32.6051
Fabp3	18.6986	34.7414
Myo1c	18.5563	27.2786
Sap30	18.4513	23.8626
Anapc13	18.1913	24.9015
Proc	18.1321	36.6242
Crebzf	18.1013	16.4998
Sostdc1	17.9579	50.5519
Slc25a19	17.8594	18.6069
Pgls	17.7741	22.6375
Mapk1	17.7192	24.6307
H2afv	17.6916	17.6069
Snhg11	17.4564	92.8686
Dvl3	17.1781	14.8827
Slc6a8	17.0106	11.5267
Gjb2	16.9247	18.0305
Csnk1g2	16.9026	14.6846
Rab18	16.9016	16.6648
Nudc	16.7168	20.3156
Ubald2	16.6784	15.2947
Pnn	16.6462	25.4284
Igf1r	16.6027	30.4923
Chp1	16.5142	14.1045
Arglu1	16.0631	19.116
Pbx1	16.0419	16.061
Cpeb4	15.9829	20.7199
Lasp1	15.858	27.5607
Eif2s2	15.3882	21.3431
Ppargc1a	15.3532	18.3228
Lsm4	15.2796	40.9134
Ckb	15.197	66.3862
Trim8	15.1954	15.5579
Smim1	14.9296	17.7729
Cyfip2	14.8512	50.1323
Ntn1	14.8462	24.6343
Ppp2ca	14.8404	13.4234
Tm2d2	14.8046	22.3974
Znhit1	14.6596	14.5629
Lonp1	14.4193	20.4148
Slc9a3r2	14.414	16.3914
Sept2	14.3611	16.6434
H2afz	14.3518	26.0552
Atp5o	14.3488	16.6723
Baiap2l2	14.2598	18.709
Ccdc124	14.0426	19.2586
Sidt2	13.9642	15.5611
Txlna	13.9465	15.2601
Nr2f6	13.9095	20.533
Nid1	13.817	13.2956
Hexim1	13.7951	13.9377
Ppig	13.5624	15.7393
Derl1	13.3651	22.6461
Tmem106a	13.3513	13.5775
Eif4g3	13.3353	15.6545
Nudt8	13.1892	19.8183
Lemd2	12.9445	14.4279
Coro1c	12.8784	14.1026
Rpp21	12.852	15.3506
Ip6k1	12.83	9.78757
Bod1	12.8159	12.9652
Hpcal1	12.718	17.3295
Shisa5	12.5698	20.2721
0610012G03Rik	12.5598	20.5092
Mindy2	12.407	13.8915
Col4a2	12.4025	21.9898
Slc9a8	12.2262	13.9544
Arpc1b	12.2165	11.9803
Prrc2a	12.1669	24.7278
Arrdc3	12.1556	23.1415
Pnrc1	12.1042	14.1372
Strn3	11.9825	13.1901
Sumo3	11.9781	14.2793
Cpeb2	11.9448	15.588
Ncln	11.8796	12.8898
Nufip2	11.8739	15.5926
Vasp	11.7399	16.1462
Psenen	11.7336	20.4727
Rab5b	11.7251	14.5396
Rogdi	11.6379	21.334
Igsf5	11.6321	13.7343
Selenok	11.5666	15.5106
Mavs	11.5471	14.1858
Ppa1	11.4639	23.2044
Rbmx	11.4621	11.9274
Otub1	11.4319	14.7126
Clpp	11.4065	13.4381
Tysnd1	11.3742	12.7319
Pkig	11.2867	18.2906
Cant1	11.2124	13.3284
Wdr83os	11.1399	13.0285
Etv6	11.0186	22.65
Ptpmt1	10.8049	17.4591
Tm9sf4	10.6779	12.1933
Rad23b	10.6712	14.6919
Gcgr	10.3462	19.989
Hes1	10.343	23.4327
Cys1	10.3409	18.7796
Slc2a1	10.26	20.3187
Tacc2	10.2195	13.4164
Cspp1	10.1645	15.4304
Plxnd1	10.1521	14.3357
Bckdk	10.0648	11.7078
Ciao2b	9.91256	9.765
Golga7	9.66409	13.3854
Akap8l	9.39557	14.6023
Sirt7	9.38075	12.8634
Ccnl1	9.3271	11.5491
Dlec1	9.31929	12.6015
Ncoa5	9.27447	16.112
Nop53	9.23909	13.3089
Atg4d	9.18177	10.0083
Tuba1a	9.17153	9.40391
Pdlim7	9.14947	7.78872
Cited2	9.05365	24.6654
Btaf1	8.99539	8.42343
Banf1	8.93225	13.8134
Letm1	8.84661	10.9658
Mapre2	8.77785	10.7164
Crocc	8.66842	8.34264
Srek1	8.51513	10.2698
Ggnbp1	8.47503	11.8222
Fam193b	8.38019	11.0368
Pacs2	8.36174	10.5797
Syvn1	8.28424	17.1556
Ttll10	8.27214	11.1104
Arhgef1	8.22586	10.277
Bax	8.13144	11.3323
Zfp830	8.09475	12.2617
Chmp6	8.07402	14.6158
Ppp4r3b	7.94542	8.18807
Atp4a	7.93533	4.96806
Miga2	7.89599	10.2468
Pex6	7.87991	12.1554
Fam98c	7.87564	11.307
Cdk5	7.81202	7.61066
Sik3	7.77209	9.21302
Ptpn18	7.75238	11.495
Pcnx	7.74256	10.3235
Aen	7.62042	9.50281
Chtop	7.60898	8.76827
Uckl1	7.59294	10.0614
Pcgf2	7.56771	10.5235
Tsnax	7.15961	11.1693
Josd2	6.90214	7.732
2410002F23Rik	6.77496	7.52318
Tagap1	6.64016	8.54385
Eif2ak3	6.54131	13.3269
Paxbp1	6.1811	9.30005
Parp16	5.21095	6.86834
Pop1	5.0318	9.02821
Syngr1	4.87218	13.1834
4933411K16Rik	4.2325	5.26907
Kap	-5348.26	-5535.43
Acsm2	-676.182	-399.54
Keg1	-507.948	-429.015
Acy3	-391.646	-266.741
Fbp1	-336.94	-236.149
Selenop	-263.175	-283.115
Cyp2e1	-260.95	-60.3385
Cyp4b1	-241.814	-131.527
Akr1c21	-224.417	-208.402
Spink1	-214.454	-99.4716
Acsm3	-171.54	-200.718
Pdzk1	-151.269	-93.4314
Slc22a6	-148.184	-52.9217
Cndp2	-139.685	-84.8067
Atp5g3	-135.344	-79.5403
Ghr	-133.085	-201.697
Aldh6a1	-132.783	-99.6025
Ugt2b38	-131.493	-36.3464
Ugt3a2	-123.952	-111.904
Mpv17l	-109.121	-231.907
Oxct1	-108.439	-101.755
Cyp2j5	-98.7672	-49.0661
Glyat	-97.0882	-56.8654
Uqcrfs1	-96.7378	-61.8233
Stard10	-95.1993	-125.53
Cldn10	-94.2788	-135.051
Lamp1	-93.5333	-104.233
Sult1d1	-86.1598	-84.1824
Errfi1	-82.8303	-36.2591
Acox1	-79.3617	-51.6105
Amacr	-77.2212	-80.967
Mlec	-76.0319	-57.8797
Ehhadh	-74.2612	-52.0809
Fmo1	-73.869	-61.9438
Gclm	-73.1484	-98.1823
Rab1a	-70.3325	-68.1216
Atp5k	-68.1978	-65.6072
Hist1h2bc	-67.0884	-109.166
Cox6c	-66.5947	-57.43
Hnf4a	-65.7073	-55.2732
Tmbim6	-65.7061	-64.6395
Aacs	-64.8774	-53.8372
Ddah1	-64.7464	-56.4369
Tmem176a	-64.2633	-62.7696
Uqcrc2	-62.7377	-60.0054
Agps	-61.5195	-56.6273
Sord	-61.1647	-53.8272
Tmbim4	-59.4164	-66.2465
Slc25a39	-57.2665	-97.4322
Gcdh	-57.0526	-52.5532
Slc17a1	-56.8368	-37.9975
Hadh	-55.7576	-41.5353
Akr1c14	-53.9955	-76.5752
Tmigd1	-53.8901	-66.2611
Kcnj15	-53.362	-58.3522
Nat8	-51.9756	-35.853
Txn1	-51.5603	-37.4495
4833439L19Rik	-51.3071	-33.8647
Me1	-50.418	-51.642
4931406C07Rik	-50.2806	-18.5469
Grina	-47.3034	-43.4291
Lap3	-47.217	-47.0261
Slc47a1	-45.6465	-27.1073
Txn2	-44.285	-39.8627
Aass	-43.9599	-36.9704
Slc22a2	-43.1555	-53.2781
Decr1	-42.9348	-59.7738
Gatad1	-42.8483	-70.8427
Ces2c	-42.6036	-18.4058
Slco1a6	-41.1349	-8.40379
Ndufa6	-40.6621	-18.1106
Dgat2	-39.8177	-25.2621
Cbs	-39.5426	-61.8851
Lypla1	-39.1514	-45.767
Adh1	-38.3929	-32.3048
Thnsl2	-37.7006	-24.4004
Cryl1	-37.4025	-23.5772
Bag1	-37.1702	-60.6505
Adh5	-37.1037	-33.1999
Mep1b	-36.6061	-49.5093
Cldn2	-36.0527	-31.3058
Sephs2	-35.9219	-38.0631
Ndufs1	-35.4303	-24.1476
Cryzl2	-34.8232	-28.2418
Ndufa10	-34.6095	-26.9728
Papss2	-34.5432	-36.7936
Pabpc1	-34.538	-45.167
Cdh16	-34.4633	-58.7362
Aldh8a1	-33.8735	-32.5629
Fcgrt	-33.7438	-32.9482
Gsr	-33.006	-23.3955
Abcg2	-32.8779	-28.6545
Tspan3	-32.3293	-44.8326
Mfsd4b1	-32.1978	-24.6393
Slco1a1	-31.8469	-10.0392
Cltc	-30.7213	-36.4375
Ndfip1	-30.4259	-26.957
Capns1	-30.1124	-36.3178
Slc5a8	-30.0506	-56.4853
Ndufs2	-29.8223	-29.702
Hexb	-29.3517	-37.4881
Csde1	-28.7017	-43.3284
Rab3ip	-28.593	-32.2397
Iah1	-27.9012	-39.1683
Acsm1	-27.4964	-25.4962
Tmem229a	-27.0408	-46.3997
Hykk	-26.5819	-23.9131
Aldh1l1	-25.9769	-22.1848
Slc22a18	-25.9442	-21.8021
Fh1	-25.7425	-25.5951
Hadhb	-25.5281	-20.4278
Sucla2	-25.2164	-18.2362
Phb2	-25.176	-26.7206
Pank1	-24.991	-36.8616
Vwa8	-24.6918	-36.4388
Trap1	-24.6809	-24.3105
BC004004	-24.6055	-20.803
Mccc1	-24.36	-23.8981
Selenot	-23.9684	-27.8191
Cubn	-23.4524	-31.2915
Kl	-23.3152	-11.341
Adhfe1	-23.1076	-26.998
Rnf11	-23.0553	-21.9837
Ccng1	-22.7476	-23.7978
Aco1	-22.7436	-30.5226
Gde1	-22.6562	-26.3019
Thoc7	-22.6167	-25.519
Bdh2	-22.4814	-31.607
Cyb5r3	-22.4229	-16.5245
Cpt1a	-22.1085	-24.8975
Hnrnpk	-21.9868	-21.9849
Kcnk5	-21.8942	-17.5909
Dnaja1	-21.4632	-33.4387
Cmtm6	-21.1604	-22.1248
Slc35a3	-20.3679	-21.4007
Nuak2	-20.3462	-11.6919
Mfn1	-20.2523	-28.0869
Hnf1b	-20.1827	-17.3484
Tm9sf3	-20.0746	-25.7892
Usp9x	-20.0735	-30.7722
Grpel1	-19.9918	-21.6937
Znrf2	-19.9531	-28.1781
Mtor	-19.9073	-17.5897
Eif4a2	-19.7882	-18.6922
Rtn3	-19.7609	-18.9802
Bcap31	-19.4787	-24.8165
Dusp1	-19.4118	-29.2884
Hsd3b3	-19.3357	-14.039
Osbpl9	-19.0187	-15.4632
Mcur1	-18.9809	-16.3252
Chd3	-18.8467	-13.8243
9530068E07Rik	-18.4494	-28.1185
Pnpla8	-18.0367	-18.985
Myo5a	-17.9828	-31.908
Rdh16	-17.9442	-13.6714
Nit2	-17.8747	-14.1708
Copa	-17.8524	-20.6768
Tmem252	-17.6675	-9.3993
Dmgdh	-17.6609	-18.7939
Apeh	-17.5126	-20.5555
Psmc6	-17.4523	-24.9807
Mia2	-17.3523	-25.7678
Tm7sf3	-17.3261	-25.5512
Pkp4	-17.2605	-22.2958
Tmem59	-17.0074	-25.7937
Tcp1	-16.692	-23.8971
Laptm4a	-16.657	-27.4969
Atp6ap2	-16.4984	-21.6262
B4galt5	-16.3994	-20.1495
Kmo	-16.2957	-20.0285
Tax1bp1	-16.1963	-18.1752
Sugct	-16.0407	-15.49
Papss1	-15.9236	-16.8677
Itfg1	-15.6917	-24.0034
Slc25a11	-15.6335	-14.6382
Atp6v0d1	-15.6043	-15.2328
Yme1l1	-15.5689	-18.4251
Aspa	-15.5648	-11.2062
Itpr1	-15.5587	-21.203
Tmem267	-15.4906	-15.8948
Rbbp4	-15.1439	-25.1781
Ppa2	-15.0155	-18.0114
Pi4ka	-14.9868	-11.5687
Uhmk1	-14.9652	-20.8868
Snx7	-14.9371	-18.8096
Agap1	-14.8749	-14.4815
Pdk3	-14.7018	-21.1701
Sgpp1	-14.5601	-21.4595
Gipc2	-14.5431	-17.1955
Ugp2	-14.5303	-16.3171
Atp6v0b	-14.5225	-15.1048
Ctnnb1	-14.3073	-19.0173
Col4a3	-14.2964	-22.6373
Stard7	-14.2564	-25.4086
Zmpste24	-14.1811	-20.414
Ptgr2	-14.1645	-16.342
Atp13a3	-14.151	-11.6487
Acot1	-13.9025	-20.5818
Dhrs1	-13.7949	-15.8293
Ivd	-13.6805	-11.2429
March8	-13.5634	-16.9792
Gnai1	-13.4871	-11.1199
Bscl2	-13.4311	-13.5269
Osbpl8	-13.3725	-17.2967
Pum2	-13.2342	-16.2557
Cpox	-13.1428	-9.05906
Gnai3	-13.1399	-13.3532
Spop	-13.0973	-19.8852
Lmbrd1	-13.0298	-24.1594
Mtrex	-13.0168	-14.6003
Irs2	-12.8235	-20.2042
Mfap3l	-12.7512	-17.2854
Gna12	-12.7459	-10.9164
Slc22a5	-12.6227	-7.68055
Mtfr1	-12.5373	-17.0357
C1galt1	-12.5163	-16.828
Ildr2	-12.0072	-8.14354
Glmp	-11.9688	-16.3055
Prdx3	-11.7797	-10.5311
Cdc123	-11.7344	-11.0831
Tm9sf1	-11.6667	-16.8989
Tmco1	-11.6535	-14.8942
Dbt	-11.6316	-14.6925
Secisbp2l	-11.6029	-9.24441
Tpcn1	-11.5237	-11.8913
Rnf13	-11.4091	-15.5222
Slc16a4	-11.3444	-13.1287
Surf4	-11.2596	-12.9458
Fam102a	-11.2276	-10.6431
Mgat4b	-11.1113	-16.7347
Gna13	-11.0638	-13.9613
Slc39a8	-11.0469	-23.7245
Usp7	-10.8869	-15.2626
A1cf	-10.8516	-10.259
Glyr1	-10.7555	-12.1824
Opa1	-10.6876	-9.36957
Eif3a	-10.6708	-10.6785
Rheb	-10.6599	-13.2262
Ascc1	-10.6119	-11.6556
Lrrk2	-10.6063	-16.5886
Tomm70a	-10.4305	-12.2336
Fam210a	-10.3766	-11.5583
Hspe1	-10.3369	-12.4209
Samd8	-10.3264	-15.8131
Cox16	-10.3259	-10.3764
Usp34	-10.2965	-12.5085
Dmxl1	-10.2696	-14.6975
Poldip2	-10.2695	-12.783
Ebp	-10.2474	-12.2417
Vapa	-10.2462	-13.0432
Tmem135	-10.2419	-12.9627
Abcc2	-10.1619	-17.6371
H3f3a	-9.86673	-8.03227
Pdxdc1	-9.83072	-12.8483
Arpc1a	-9.75758	-11.828
Ssr1	-9.7004	-10.7012
Pdia4	-9.66524	-16.2951
Fbxo22	-9.5901	-10.5261
Mpp6	-9.5592	-14.3238
Adss	-9.49647	-10.8395
Pitrm1	-9.28223	-13.4966
Coa5	-9.26054	-9.88793
Mgam	-9.17341	-11.7301
Gmfb	-9.03628	-8.68319
Dhx9	-8.83632	-8.41891
Naa50	-8.82865	-12.8711
Tor1aip1	-8.71694	-12.8951
Fbxw11	-8.63889	-11.9029
Ecsit	-8.62125	-11.1423
Med14	-8.61383	-13.8207
Klhdc2	-8.60153	-10.8419
Tomm22	-8.53843	-9.74343
Tprkb	-8.32018	-5.56315
Lrrc19	-8.23806	-5.79185
Atg5	-8.23341	-10.3639
Slc35b2	-8.22159	-9.97638
B230118H07Rik	-8.17864	-9.4317
Ythdf3	-8.17395	-9.21325
Ccdc91	-7.9676	-8.35366
Tmem183a	-7.94963	-13.6162
Bsdc1	-7.82001	-9.42012
Adgra3	-7.58352	-15.8811
Efr3a	-7.51749	-9.73198
Gfm2	-7.33069	-7.76979
Pik3ca	-7.29221	-9.30604
Akr1d1	-7.27425	-11.9449
Mrs2	-7.16084	-6.45942
Cmah	-7.16023	-7.70388
Rtn4ip1	-6.91294	-8.49028
Fitm2	-6.62071	-6.76896
Ptp4a2	-6.60085	-10.5933
Reep6	-6.44054	-11.2223
Psmd5	-6.43182	-7.63552
Timm22	-6.41255	-11.2
Htt	-6.24367	-8.58504
Mlx	-5.95797	-8.39976
Tmem243	-5.91376	-9.19382
Pex13	-5.8282	-6.67398
Cnep1r1	-5.72972	-8.30327
Hps5	-5.72568	-8.61276
Rspry1	-5.53067	-8.37012
Zfyve9	-4.98002	-6.70734
Gdf15	-4.97819	-12.1565
Mfsd2a	-4.96414	-9.92972
Man1a2	-4.70507	-8.51317
Sh3tc2	-4.64297	-6.60366
Gys2	-4.57248	-3.10602
Ubac2	-4.36274	-5.29199
Prmt5	-4.18457	-5.203
Hira	-4.17251	-6.26732
Fam160a2	-4.12541	-7.10834
Igip	-4.03775	-5.50854
Slc14a2	-1.82316	-40.4638

### Sheet: Cortex_vs_InnerMedulla
Gene	Cortex_Slope	InnerMedulla_Slope
Fth1	729.058	362.248
Igfbp7	531.995	219.014
Atp1b1	356.501	1305.84
Cox6a1	294.349	380.609
Ptms	254.688	123.584
Atp1a1	211.723	1032.49
Tns1	162.086	90.9205
Actb	155.681	200.561
Mgp	138.091	95.8462
Timp3	136.261	70.0179
Igfbp5	134.478	503.306
Spp1	129.538	797.438
Tpt1	101.258	74.8063
Pabpn1	99.8588	67.4779
B2m	93.7136	75.0306
Rsrp1	85.1321	70.5335
Ctsb	76.8306	71.1237
Mdh2	70.9577	126.402
Cfl1	69.9383	74.2066
Atpif1	69.1508	31.2564
Ctsd	63.6843	66.9375
Hist1h1c	62.5771	48.9873
Atp5a1	56.5087	260.192
Car15	56.2597	30.1066
Cystm1	55.366	43.1635
Pfn1	54.093	73.418
Esd	51.6568	45.4318
Cox8a	51.3997	134.956
H2-D1	51.3798	55.0513
Uqcrc1	51.1739	88.0265
Aldh4a1	51.082	20.7843
Gpi1	50.7307	77.4508
Atp5e	48.7747	83.3098
Rab5c	47.4308	27.8127
Uqcr11	46.8436	94.6831
Slc25a5	43.4563	111.015
Hnrnpab	43.2621	49.766
Serf2	42.9531	44.1975
Skp1a	42.6556	48.8789
Chchd10	41.6794	64.792
Edf1	41.2768	48.3844
S100a1	40.2155	69.4298
Mettl26	38.9018	18.3156
Calm1	38.2725	68.5894
Ppp1r1a	37.749	183.785
Dcaf11	37.524	43.3205
Sdha	37.3039	72.8191
Ndufa13	36.5815	48.4761
Pkm	35.9925	190.478
Plpp3	35.2805	79.8545
Cyb5b	35.2318	30.4243
Bpnt1	34.2411	83.169
Got2	33.9311	69.208
Picalm	33.5891	24.8587
Atp5mpl	33.3581	83.5035
Serbp1	33.2968	41.6939
Mif	33.0917	17.6802
Tagln2	32.9833	27.7329
Ndufs7	32.9415	57.5241
Ezr	32.7321	46.7665
Ndufc2	32.5238	32.9343
Vcp	32.4392	45.6719
Ccnd1	32.4108	82.8797
Grcc10	31.405	32.5429
Nudt4	30.6413	62.4482
Ptbp1	29.5587	49.3321
Eef2	29.0366	51.1116
Idh3b	28.6651	36.0316
Hist1h1e	27.9935	31.5983
Hnrnpa0	26.8865	35.3251
Kcnj16	26.192	31.3659
Ywhaz	25.8069	49.7518
Cdc42se1	25.1874	26.9933
Serp1	25.0519	22.4413
Prkar1a	24.4073	36.9656
Pgam1	24.0667	38.1183
Hnrnpa2b1	24.034	33.2832
Cflar	22.3421	22.9634
Ndufb9	21.8245	51.6091
Myl12a	21.7197	60.8284
Plscr2	21.7055	53.972
Tpd52	21.472	27.6565
Wnk4	21.4615	61.8908
Auh	21.2746	15.9082
Cdkl1	21.1036	64.3833
Ndufs4	21.0199	34.0754
Pdlim5	20.5462	20.8999
Timm8b	20.4892	17.9028
Ndufb8	20.4637	70.519
Wdr26	20.2603	17.1614
Cd24a	19.3281	57.4022
Psmd2	19.2806	16.6998
Timm23	18.8987	23.6627
Nfe2l1	18.8759	55.5775
Fabp3	18.6986	109.237
Myo1c	18.5563	36.977
Vdac2	18.2168	59.6948
Sostdc1	17.9579	103.478
Slc25a19	17.8594	19.2069
Pgls	17.7741	20.1859
H2afv	17.6916	15.3548
H2-Q6	17.6217	11.9283
Ndufs6	17.4282	53.7029
Dvl3	17.1781	29.9134
Hs6st1	16.5688	31.7405
Chp1	16.5142	24.2854
Pbx1	16.0419	23.9669
Anapc5	15.826	18.1773
Rnasek	15.5978	22.9131
Rbms1	15.4572	24.4615
Ppargc1a	15.3532	54.3418
Lsm4	15.2796	22.051
Psme4	15.2552	14.7763
Abca13	15.236	46.669
Ckb	15.197	163.057
Cyfip2	14.8512	122.874
Ppp2ca	14.8404	16.7608
Slc25a51	14.8116	17.8986
Znhit1	14.6596	13.292
Slc9a3r2	14.414	29.6778
Sept2	14.3611	17.6436
Atp5o	14.3488	43.0618
Baiap2l2	14.2598	29.5268
Btg1	14.0899	46.6401
Sidt2	13.9642	20.2389
Arpc2	13.9521	25.6489
Txlna	13.9465	15.2178
Nr2f6	13.9095	18.6645
Pacsin2	13.6686	23.8234
Eif1	13.6659	20.2899
Ccpg1	12.9964	14.4302
Rpp21	12.852	14.7091
Ip6k1	12.83	10.0324
Bod1	12.8159	15.8124
Hpcal1	12.718	13.8715
Ubxn1	12.6148	24.1996
Dmtn	12.6097	22.5226
Shisa5	12.5698	13.0096
Mindy2	12.407	17.2532
Arpc1b	12.2165	14.1974
Rab24	12.1799	9.8689
Sumo3	11.9781	25.578
Psenen	11.7336	22.2134
Mavs	11.5471	36.1822
Otub1	11.4319	18.0796
Pbxip1	11.2928	27.3587
Pkig	11.2867	14.1549
Tacstd2	11.1635	49.324
Wdr83os	11.1399	15.5143
Msi2	10.9913	26.0967
Ptpmt1	10.8049	14.1157
Gcgr	10.3462	18.577
Hes1	10.343	48.263
Slc2a1	10.26	70.2223
Cadm4	10.2279	27.6839
Ciao2b	9.91256	12.6589
Golga7	9.66409	18.6418
Atg4d	9.18177	16.5619
Tuba1a	9.17153	18.2657
Banf1	8.93225	12.3616
Ndufs3	8.82178	15.7743
Arhgef18	8.60232	20.2708
Bax	8.13144	15.0152
Chmp6	8.07402	11.9351
Miga2	7.89599	15.8119
Sik3	7.77209	11.5257
Ptpn18	7.75238	18.6224
Pcnx	7.74256	13.077
Chtop	7.60898	11.2589
Eif2ak3	6.54131	13.3532
Wdr5	5.88995	9.86725
Syngr1	4.87218	20.8156
Kap	-5348.26	-1372.18
Acsm2	-676.182	-128.26
Keg1	-507.948	-102.855
Acy3	-391.646	-106.972
Fbp1	-336.94	-52.6312
Slc27a2	-272.457	-95.2956
Selenop	-263.175	-130.535
Cyp2e1	-260.95	-29.0299
Cyp4b1	-241.814	-42.5608
Akr1c21	-224.417	-70.5197
Spink1	-214.454	-52.7407
Acsm3	-171.54	-47.6369
Pdzk1	-151.269	-34.6122
Slc22a6	-148.184	-16.4609
Cndp2	-139.685	-28.4812
Ghr	-133.085	-42.5673
Aldh6a1	-132.783	-57.693
Pck1	-132.693	-43.1383
Ugt2b38	-131.493	-17.6495
Ugt3a2	-123.952	-59.0741
Mpv17l	-109.121	-46.5549
Cd36	-106.864	-28.5018
Cyp2j5	-98.7672	-21.3549
Glyat	-97.0882	-10.1112
Stard10	-95.1993	-40.9137
Cldn10	-94.2788	-141.901
Atp11a	-93.7479	-29.0641
Lamp1	-93.5333	-46.7242
Sult1d1	-86.1598	-42.2144
Errfi1	-82.8303	-17.7735
Acox1	-79.3617	-18.4358
Amacr	-77.2212	-36.5559
Slc7a13	-74.9005	-25.8024
Ehhadh	-74.2612	-21.7648
Fmo1	-73.869	-19.5657
Gclm	-73.1484	-24.7043
Rab1a	-70.3325	-47.7632
Atp5k	-68.1978	-37.4327
Hnf4a	-65.7073	-13.3561
Aacs	-64.8774	-15.5504
Ddah1	-64.7464	-11.5568
Uqcrc2	-62.7377	-42.0875
Agps	-61.5195	-17.7314
Sord	-61.1647	-17.1836
Tmbim4	-59.4164	-24.74
Gcdh	-57.0526	-17.0429
Slc17a1	-56.8368	-16.1527
Hadh	-55.7576	-14.9072
Akr1c14	-53.9955	-23.0763
Tmigd1	-53.8901	-18.5298
Kcnj15	-53.362	-18.7811
Gas2	-52.1729	-11.4403
Nat8	-51.9756	-13.2201
Me1	-50.418	-11.5278
4931406C07Rik	-50.2806	-17.5904
Tkfc	-46.2294	-7.61938
Txn2	-44.285	-27.2508
Aass	-43.9599	-7.30314
Slc22a2	-43.1555	-18.8793
Ces2c	-42.6036	-8.97064
Slco1a6	-41.1349	-4.73346
Dgat2	-39.8177	-9.0333
Cbs	-39.5426	-10.4887
Thnsl2	-37.7006	-8.89219
Pter	-37.6571	-13.8888
Cryl1	-37.4025	-8.9435
Adh5	-37.1037	-23.581
Mep1b	-36.6061	-15.6701
Mettl7b	-35.7012	-8.1905
Cryzl2	-34.8232	-7.92105
Papss2	-34.5432	-16.5625
Pabpc1	-34.538	-20.4773
Cdh16	-34.4633	-64.7564
Aldh8a1	-33.8735	-10.2145
Fcgrt	-33.7438	-28.0836
Abcg2	-32.8779	-10.1345
Tspan3	-32.3293	-37.1688
Slc5a8	-30.0506	-15.1487
Hexb	-29.3517	-23.0122
Rab3ip	-28.593	-26.7383
Hgd	-28.5529	-14.2878
Ephx2	-27.6236	-16.3776
Acsm1	-27.4964	-6.07308
Tmem229a	-27.0408	-17.3361
Hykk	-26.5819	-10.5388
Slc22a18	-25.9442	-4.80314
Mat2a	-25.8466	-33.2619
Phb2	-25.176	-17.3004
Pank1	-24.991	-16.2998
Mccc1	-24.36	-24.989
Cubn	-23.4524	-10.8887
Adhfe1	-23.1076	-9.18445
Thoc7	-22.6167	-13.9625
Canx	-22.5211	-22.5038
Hnrnpk	-21.9868	-28.8345
Haao	-21.8192	-5.94916
Slc35a3	-20.3679	-11.162
Mfn1	-20.2523	-34.7871
Usp9x	-20.0735	-21.3963
Eif4a2	-19.7882	-26.442
Slc6a20b	-19.7007	-7.05656
Bcap31	-19.4787	-26.0374
Dusp1	-19.4118	-43.2703
Hsd3b3	-19.3357	-3.96934
Osbpl9	-19.0187	-15.9722
Rdh16	-17.9442	-4.27318
Wls	-17.6725	-19.8438
Dmgdh	-17.6609	-5.07489
Apeh	-17.5126	-10.6831
Pkp4	-17.2605	-26.0904
Agtrap	-16.821	-16.3889
C1qtnf3	-16.6881	-5.27765
Laptm4a	-16.657	-39.8075
Atp6ap2	-16.4984	-29.6622
Kmo	-16.2957	-6.0505
Sugct	-16.0407	-7.74487
Atp6v0d1	-15.6043	-16.8604
Yme1l1	-15.5689	-13.2169
Itpr1	-15.5587	-20.7629
Tmem267	-15.4906	-11.1876
Agap1	-14.8749	-12.7626
Cgnl1	-14.788	-29.6685
Gipc2	-14.5431	-8.96939
Ctnnb1	-14.3073	-15.5903
Col4a3	-14.2964	-20.4507
Zmpste24	-14.1811	-26.4865
Acot1	-13.9025	-4.31693
March8	-13.5634	-14.1153
Pum2	-13.2342	-18.177
Hebp1	-13.1121	-6.29747
Spop	-13.0973	-15.4235
Lmbrd1	-13.0298	-24.7482
Irs2	-12.8235	-9.51663
Amn	-12.0192	-6.0474
Ildr2	-12.0072	-7.34261
Treh	-11.6288	-5.03008
Secisbp2l	-11.6029	-13.3726
Rnf13	-11.4091	-14.3107
Slc16a4	-11.3444	-5.11292
Surf4	-11.2596	-13.1832
B3gat2	-11.2318	-5.0654
Fam102a	-11.2276	-11.0433
Pcyox1	-10.4366	-16.0371
Dmxl1	-10.2696	-16.2735
Abcc2	-10.1619	-4.03085
H3f3a	-9.86673	-12.5656
Ssr1	-9.7004	-13.0719
Cebpa	-9.49901	-10.9107
Pitrm1	-9.28223	-15.2425
Tprkb	-8.32018	-5.6234
Atg5	-8.23341	-6.9874
Slc35b2	-8.22159	-10.4804
Ces1d	-8.06471	-3.38503
Pik3ca	-7.29221	-11.1935
Akr1d1	-7.27425	-3.84055
St6galnac2	-7.16865	-4.98363
Ptp4a2	-6.60085	-11.439
Cnep1r1	-5.72972	-10.0591
Hps5	-5.72568	-7.175
Atp9a	-5.61531	-8.94346
Rspry1	-5.53067	-8.75128
Man1a2	-4.70507	-10.4706
Fam160a2	-4.12541	-8.28751
Znhit6	-3.85878	-6.62394
Slc14a2	-1.82316	-64.6799

### Sheet: OuterMedulla_vs_InnerMedulla
Gene	OuterMedulla_Slope	InnerMedulla_Slope
Atp1b1	798.823	1305.84
Igfbp7	640.969	219.014
Ptms	427.771	123.584
Fth1	374.024	362.248
Cox6a1	333.388	380.609
Spp1	275.694	797.438
Atp1a1	273.056	1032.49
Irx1	161.677	68.6269
Actb	150.589	200.561
Pabpn1	114.128	67.4779
B2m	106.046	75.0306
Hist1h1c	104.209	48.9873
Cox8a	100.327	134.956
Tns1	99.2122	90.9205
Atpif1	97.2077	31.2564
Acadl	90.0173	32.5321
Mdh2	89.8232	126.402
Aqp1	85.9015	130.89
Cfl1	82.1779	74.2066
Ppp1r1a	81.9795	183.785
Pkm	76.7793	190.478
Atp5a1	75.339	260.192
Uqcr11	75.1299	94.6831
Rsrp1	74.3793	70.5335
Atp5e	73.0012	83.3098
Car15	72.2388	30.1066
Aldh4a1	72.1007	20.7843
Plau	69.8298	84.1742
Cystm1	69.3839	43.1635
Ckb	66.3862	163.057
Calm1	66.3369	68.5894
Uqcrc1	66.0582	88.0265
Pfn1	65.6167	73.418
Hnrnpab	64.0113	49.766
Serf2	63.6161	44.1975
Slc25a5	61.6003	111.015
Gpi1	61.4372	77.4508
Ctsd	59.0829	66.9375
Edf1	58.8629	48.3844
Chchd10	58.7105	64.792
Mgp	56.8872	95.8462
Ndufs7	55.3905	57.5241
Cyb5b	54.831	30.4243
H2-D1	51.3347	55.0513
Acat1	51.0363	23.857
Ndufa13	51.0044	48.4761
Sostdc1	50.5519	103.478
Cyfip2	50.1323	122.874
Mettl26	49.0227	18.3156
S100a1	47.1357	69.4298
Ezr	44.6706	46.7665
Bpnt1	43.7393	83.169
Ndufb6	43.0423	39.4952
Cox7b	42.1777	59.4043
Ptbp1	41.6364	49.3321
Cyc1	41.5822	73.1824
Eef2	41.1185	51.1116
Lsm4	40.9134	22.051
Rab5c	40.0946	27.8127
Ccnd1	39.8741	82.8797
Serbp1	39.3352	41.6939
Ctsb	36.6878	71.1237
Pcolce	36.6086	67.4196
Pgam1	36.5909	38.1183
Plpp3	36.1907	79.8545
Hnrnpa2b1	36.1652	33.2832
Ndufb9	35.9645	51.6091
Arhgdia	35.5112	34.4905
Fabp3	34.7414	109.237
Pcbp1	34.1211	28.0379
Wnk4	32.9779	61.8908
Atp5mpl	32.7606	83.5035
Nudt4	32.7571	62.4482
Nfe2l1	32.6051	55.5775
Dcaf11	32.5865	43.3205
Ndufa8	31.6273	28.3299
Picalm	31.3057	24.8587
Ndufs4	30.9678	34.0754
Got2	30.89	69.208
Serp1	30.4291	22.4413
Timm8b	29.1118	17.9028
Sod2	29.0195	50.8826
Prkar1a	28.3533	36.9656
Myo1c	27.2786	36.977
Ogdh	27.1807	54.6425
Gatd3a	26.9909	39.447
Agt	26.6759	11.1193
Ren1	26.6094	13.5138
Fabp4	24.9936	27.8586
Hist1h1e	24.2314	31.5983
Cxcl14	24.1332	20.0338
Sparc	23.9391	19.165
Hes1	23.4327	48.263
Tpd52	23.4063	27.6565
Lgals3	23.2513	29.8305
Tagln2	23.1597	27.7329
Pdlim5	23.1312	20.8999
Pgls	22.6375	20.1859
Cdc42se1	21.3371	26.9933
Psmd2	21.034	16.6998
Cflar	20.7722	22.9634
Nr2f6	20.533	18.6645
Psenen	20.4727	22.2134
Slc2a1	20.3187	70.2223
Shisa5	20.2721	13.0096
Gcgr	19.989	18.577
Wdr26	19.9394	17.1614
Timm23	19.0433	23.6627
Baiap2l2	18.709	29.5268
Slc25a19	18.6069	19.2069
Ppargc1a	18.3228	54.3418
Auh	18.313	15.9082
Pkig	18.2906	14.1549
B3gnt2	17.8635	16.3172
Fzd4	17.8137	23.5586
H2afv	17.6069	15.3548
Ptpmt1	17.4591	14.1157
Hpcal1	17.3295	13.8715
Atp5o	16.6723	43.0618
Sept2	16.6434	17.6436
Pcyt2	16.5802	17.8542
Slc9a3r2	16.3914	29.6778
Pbx1	16.061	23.9669
Sidt2	15.5611	20.2389
Rpp21	15.3506	14.7091
Txlna	15.2601	15.2178
Kazn	15.0888	35.838
Nudt3	15.0235	22.1086
C77080	15.0111	24.2743
Dvl3	14.8827	29.9134
Otub1	14.7126	18.0796
Chmp6	14.6158	11.9351
Znhit1	14.5629	13.292
Sumo3	14.2793	25.578
Mavs	14.1858	36.1822
Chp1	14.1045	24.2854
Mindy2	13.8915	17.2532
Banf1	13.8134	12.3616
Ppp2ca	13.4234	16.7608
Golga7	13.3854	18.6418
Eif2ak3	13.3269	13.3532
Syngr1	13.1834	20.8156
Wdr83os	13.0285	15.5143
Thoc2	13.0067	11.9163
Bod1	12.9652	15.8124
Arpc1b	11.9803	14.1974
Ptpn18	11.495	18.6224
Bax	11.3323	15.0152
Ccdc50	11.0654	11.9776
Emb	10.6862	14.8819
Pcnx	10.3235	13.077
Miga2	10.2468	15.8119
Atg4d	10.0083	16.5619
Ip6k1	9.78757	10.0324
Ciao2b	9.765	12.6589
Gys1	9.63697	14.6466
Tuba1a	9.40391	18.2657
Sik3	9.21302	11.5257
Chtop	8.76827	11.2589
Kap	-5535.43	-1372.18
Gpx3	-627.327	-268.178
Keg1	-429.015	-102.855
Acsm2	-399.54	-128.26
Selenop	-283.115	-130.535
Acy3	-266.741	-106.972
Hbb-bs	-265.878	-293.883
Fbp1	-236.149	-52.6312
Mpv17l	-231.907	-46.5549
Akr1c21	-208.402	-70.5197
Ghr	-201.697	-42.5673
Acsm3	-200.718	-47.6369
Cldn10	-135.051	-141.901
Cyp4b1	-131.527	-42.5608
Stard10	-125.53	-40.9137
Slc34a1	-123.802	-43.5987
Ugt3a2	-111.904	-59.0741
Lamp1	-104.233	-46.7242
Aldh6a1	-99.6025	-57.693
Spink1	-99.4716	-52.7407
Gclm	-98.1823	-24.7043
Pdzk1	-93.4314	-34.6122
Miox	-86.933	-45.7729
Cndp2	-84.8067	-28.4812
Sult1d1	-84.1824	-42.2144
Amacr	-80.967	-36.5559
Akr1c14	-76.5752	-23.0763
Rab1a	-68.1216	-47.7632
Tmigd1	-66.2611	-18.5298
Tmbim4	-66.2465	-24.74
Atp5k	-65.6072	-37.4327
Fmo1	-61.9438	-19.5657
Cbs	-61.8851	-10.4887
Cyp2e1	-60.3385	-29.0299
Uqcrc2	-60.0054	-42.0875
Cdh16	-58.7362	-64.7564
Kcnj15	-58.3522	-18.7811
Glyat	-56.8654	-10.1112
Agps	-56.6273	-17.7314
Slc5a8	-56.4853	-15.1487
Ddah1	-56.4369	-11.5568
Hnf4a	-55.2732	-13.3561
Aacs	-53.8372	-15.5504
Sord	-53.8272	-17.1836
Slc22a2	-53.2781	-18.8793
Slc22a6	-52.9217	-16.4609
Gcdh	-52.5532	-17.0429
Ehhadh	-52.0809	-21.7648
Me1	-51.642	-11.5278
Acox1	-51.6105	-18.4358
Mep1b	-49.5093	-15.6701
Cyp2j5	-49.0661	-21.3549
Galnt11	-48.6197	-21.1209
Serpina1f	-47.854	-14.5
Gnas	-47.6316	-81.1402
Tmem229a	-46.3997	-17.3361
Pabpc1	-45.167	-20.4773
Tspan3	-44.8326	-37.1688
Inmt	-44.469	-17.7383
Sdc4	-43.8769	-66.1657
Hadh	-41.5353	-14.9072
Slc14a2	-40.4638	-64.6799
Tmem86a	-40.2371	-61.2858
Txn2	-39.8627	-27.2508
Slc17a1	-37.9975	-16.1527
Ndrg1	-37.7536	-20.6972
Hexb	-37.4881	-23.0122
Aass	-36.9704	-7.30314
Pank1	-36.8616	-16.2998
Papss2	-36.7936	-16.5625
Ugt2b38	-36.3464	-17.6495
Errfi1	-36.2591	-17.7735
Nat8	-35.853	-13.2201
Gatm	-35.645	-20.757
Gabarapl1	-35.482	-62.3644
Dnase1	-35.3278	-13.9415
Pth1r	-33.5707	-17.7729
Adh5	-33.1999	-23.581
Fcgrt	-32.9482	-28.0836
Aldh8a1	-32.5629	-10.2145
Rab3ip	-32.2397	-26.7383
Cubn	-31.2915	-10.8887
Usp9x	-30.7722	-21.3963
Dusp1	-29.2884	-43.2703
Pah	-29.0201	-11.7338
Abcg2	-28.6545	-10.1345
Cryzl2	-28.2418	-7.92105
Adgrg1	-28.2227	-80.4944
Mfn1	-28.0869	-34.7871
Pam	-27.5627	-45.4756
Laptm4a	-27.4969	-39.8075
S100g	-27.2216	-19.1924
Adhfe1	-26.998	-9.18445
Phb2	-26.7206	-17.3004
H1f0	-26.62	-50.1552
Hbb-bt	-25.686	-28.8608
Thoc7	-25.519	-13.9625
Acsm1	-25.4962	-6.07308
Dgat2	-25.2621	-9.0333
Bcap31	-24.8165	-26.0374
Thnsl2	-24.4004	-8.89219
Lmbrd1	-24.1594	-24.7482
Hykk	-23.9131	-10.5388
Mccc1	-23.8981	-24.989
Smpdl3a	-23.7955	-22.3699
Cryl1	-23.5772	-8.9435
Col4a3	-22.6373	-20.4507
Cck	-22.3443	-52.7613
Pkp4	-22.2958	-26.0904
Hnrnpk	-21.9849	-28.8345
Slc22a18	-21.8021	-4.80314
Atp6ap2	-21.6262	-29.6622
Slc13a3	-21.4481	-5.62231
Slc35a3	-21.4007	-11.162
Cmbl	-21.2197	-9.11395
Itpr1	-21.203	-20.7629
Acot1	-20.5818	-4.31693
Apeh	-20.5555	-10.6831
Zmpste24	-20.414	-26.4865
Irs2	-20.2042	-9.51663
Kmo	-20.0285	-6.0505
Spop	-19.8852	-15.4235
Plet1	-19.4163	-28.0606
Cpd	-19.3829	-21.2633
Ctnnb1	-19.0173	-15.5903
Dmgdh	-18.7939	-5.07489
Ahnak	-18.7092	-31.6323
Fxyd4	-18.7049	-76.7683
Eif4a2	-18.6922	-26.442
4931406C07Rik	-18.5469	-17.5904
Itgb5	-18.5323	-26.3945
Yme1l1	-18.4251	-13.2169
Ces2c	-18.4058	-8.97064
Abcc2	-17.6371	-4.03085
Cda	-17.3154	-4.57853
Bcl2l1	-17.288	-25.4762
Mcl1	-17.2474	-33.6289
Gipc2	-17.1955	-8.96939
March8	-16.9792	-14.1153
Clcnka	-16.9419	-20.6557
Psca	-16.5828	-31.1476
Asph	-16.4489	-24.6006
Pum2	-16.2557	-18.177
Tspan8	-15.9214	-31.8131
Tmem267	-15.8948	-11.1876
Rnf13	-15.5222	-14.3107
Sugct	-15.49	-7.74487
Osbpl9	-15.4632	-15.9722
Atp6v0d1	-15.2328	-16.8604
Spon1	-15.2245	-28.7905
Tmem127	-15.2188	-18.89
Slc18a1	-14.8033	-5.09571
Wbp11	-14.7845	-12.9365
Dmxl1	-14.6975	-16.2735
Agap1	-14.4815	-12.7626
Ptprf	-14.4168	-19.609
Hsd3b3	-14.039	-3.96934
Thap12	-13.8262	-12.2275
Igfbp2	-13.7945	-33.3792
Rdh16	-13.6714	-4.27318
Pitrm1	-13.4966	-15.2425
Rnf103	-13.3642	-19.0296
Slc16a4	-13.1287	-5.11292
Surf4	-12.9458	-13.1832
Prodh	-12.4097	-11.7216
Hbp1	-12.3883	-18.4447
Akr1d1	-11.9449	-3.84055
Aqp4	-11.8962	-11.1958
Ssu72	-11.7031	-9.0212
Eif3l	-11.6932	-13.7703
Nbl1	-11.3	-26.6269
F13b	-11.2287	-4.54169
Inpp5b	-10.8981	-9.12385
Ssr1	-10.7012	-13.0719
Fam102a	-10.6431	-11.0433
Ptp4a2	-10.5933	-11.439
Arid1b	-10.5915	-13.2612
Aqp6	-10.4625	-32.1318
Ttr	-10.4093	-7.39112
Tasor	-10.4086	-13.9399
Atg5	-10.3639	-6.9874
Zfp664	-10.2558	-15.2365
Lrrc8d	-10.1385	-11.0273
Slc35b2	-9.97638	-10.4804
Rasgef1b	-9.83959	-15.3627
Tbcel	-9.74216	-9.79479
Pik3ca	-9.30604	-11.1935
Secisbp2l	-9.24441	-13.3726
Ryk	-8.8671	-12.2091
Hps5	-8.61276	-7.175
Man1a2	-8.51317	-10.4706
Slco1a6	-8.40379	-4.73346
Pigg	-8.38928	-7.62799
Rspry1	-8.37012	-8.75128
Cnep1r1	-8.30327	-10.0591
Pcmtd2	-8.23355	-14.9553
Tnc	-8.21309	-25.489
Ildr2	-8.14354	-7.34261
H3f3a	-8.03227	-12.5656
Taok1	-7.96832	-9.31047
G6pc	-7.85215	-5.51126
Palld	-7.48913	-15.0383
Tbck	-7.32333	-9.53163
Fam160a2	-7.10834	-8.28751
Nrep	-6.96979	-20.2387
Zxdc	-5.91835	-6.99253
Bmpr1b	-5.65426	-18.5748
Tprkb	-5.56315	-5.6234
Smu1	-5.48331	-7.46444
Myo9a	-5.16719	-9.30091
Degs2	-4.05007	-4.1623
Ugt2b37	-3.95423	-2.55351
Nhlrc4	-2.44501	-6.26015
Tmem238l	-2.24729	-4.09194
Nrip3	-1.82596	-5.04454
Htr4	-1.5836	-5.97059
