## Supplemental Table 7 for "Spatiotemporal transcriptomic analysis during cold ischemic injury to the murine kidney reveals compartment-specific changes"

### Sheet: Cortex_vs_OuterMedulla
Gene	Cortex_Slope	OuterMedulla_Slope
Slc34a1	588.203	-123.802
Gabarapl1	34.1182	-35.482

### Sheet: Cortex_vs_InnerMedulla
Gene	Cortex_Slope	InnerMedulla_Slope
Slc34a1	588.203	-43.5987
Tmsb4x	86.5133	-95.2415
Gabarapl1	34.1182	-62.3644
Pipox	23.0795	-10.9733
Pbld1	20.3077	-10.3348

### Sheet: OuterMedulla_vs_InnerMedulla
Gene	OuterMedulla_Slope	InnerMedulla_Slope
Lpl	179.667	-79.4824
Eci3	67.6805	-12.2404
Calml4	51.243	-15.2043
Gm2a	42.8414	-11.0875
