## Supplemental Table 8 for "Spatiotemporal transcriptomic analysis during cold ischemic injury to the murine kidney reveals compartment-specific changes"

### Sheet: CellType1
Genes
Serpina1d
Serpina1f
Akr1c18
Cyp7b1
Ceacam2
Serpina1a
Serpina1b
Slc22a19
Slc22a13
Bcat1
Apoa4
Mep1b
Rnf24
Aadat
Slc23a1
Slc22a7
Nt5e
Hmgcr
Myo5a
Gramd1b
Agt
Snhg11
Slc10a2
Fam107a
Slc6a13
Crot
Irx1
Cldn3
Havcr1
Gpm6a

### Sheet: CellType2
Genes
Kap
Cyp4a14
Agps
Hpd
Bhmt2
Dmgdh
Slc5a8
Tmigd1
Gclm
Reep6
Pigr
Ddah1
Keg1
Akr1d1
Mettl7b
Me1
Slc7a13
Nat8
Ugt3a1
Mogat1
Pzp
Cyp4a10
Aass
Acot12
Ghr
Ehhadh
Slco1a1
Acy3
Acsm1
Tgm1

### Sheet: CellType3
Genes
Cfd
Cidea
Cox8b
Mrap
Plin1
Adipoq
Retn
Ucp1
Cidec
Slc36a2
Hp
Adrb3
Thrsp
Adig
Retnla
Apoc1
Nat8l
Car3
Plin4
Nnat
Abcd2
Fasn
Trarg1
Lgals12
Scd1
Nrg4
Fabp4
Atp1a2
B3galt2
Prkar2b

### Sheet: CellType4
Genes
S100g
Calb1
Trpv5
Slc8a1
Nphs1
Nphs2
Pgam2
Slc26a4
Hhatl
Klk1
Ren1
Clic3
Tmem52b
Slc12a3
Oxgr1
Slc4a9
Wt1
Insrr
Rab3b
Clu
Hmx2
Kcne1
Klk1b9
Akr1b7
Atp6v1g3
Shisa3
Synpo
Rhbg
Hepacam2
Guca2a

### Sheet: CellType5
Genes
Slc22a6
Slc51a
Ugt2b38
Slco1a6
Slc13a3
Cyp4b1
Enpp6
Inmt
Pah
Slc26a1
Slc34a1
G6pc
Cyp2j13
Acmsd
Slc22a8
Ugt2b37
Ces1e
Slc13a1
Ctxn3
Dnase1
Miox
Agxt2
Nat8f1
Ttr
Fam151a
Slc16a14
Tmem252
Cyp2d12
Gldc

### Sheet: CellType6
Genes
Gsdmc3
Iglc1
Slc14a2
Krt15
Jchain
Igkc
Psca
Ighm
Lypd2
Cck
Scel
Upk2
Tnn
Gsdmc2
Ighj1
Krt19
Angpt2
Wnt7b
Sbspon
Slpi
Bst1
Slc4a11
Slco4a1
Slc14a1
Ighj4
Fst
Muc20
Sprr1a
Alx1
Proser2

### Sheet: CellType7
Genes
Cldn16
Egf
Umod
Casr
Mt3
Slc5a1
Car15
Gcgr
Wfdc15b
Sostdc1
Gk
Ccl28
1700028J19Rik
Slc34a2
Ppp1r1a
Slc5a10
Vill
Dusp15
Slc12a1
Cat
Adra2b
Fam81a
Esm1
Mfsd4a
Mt1
Bhmt2
Tmem72
Cyp2j11
Wfdc2
Abca13
