## Supplemental Table 10 for "Spatiotemporal transcriptomic analysis during cold ischemic injury to the murine kidney reveals compartment-specific changes"

### Sheet: Inner_Medulla
ID	Description	Normalized Enrichment Score (NES)	p.adjust	Leading Edge Genes
mmu04714	Thermogenesis - Mus musculus (house mouse)	4.71542	8.9e-10	Cox6a1, Atp5b, Atp5a1, Actb, Cox8a, Uqcr11, Uqcrc1, Atp5e, Cox7a2, Cyc1, Sdha, Ndufb8, Atp5l, Ndufv1, Uqcrh, Cox7b, Ndufs7, Atp5c1, Ppargc1a, Ndufs6, Ndufb9, Ndufb10, Ndufa13, Ndufv2, Atp5o, Ndufb6, Ndufs4, Ndufc2, Sdhd, Ndufa2, Ndufa8, Ndufb5, Acsl1, Ndufab1
mmu05020	Prion disease - Mus musculus (house mouse)	4.55801	8.9e-10	Cox6a1, Atp5b, Atp5a1, Cox8a, Slc25a5, Uqcr11, Uqcrc1, Atp5e, Cox7a2, Cyc1, Sdha, Ndufb8, Ndufv1, Uqcrh, Vdac2, Cox7b, Ndufs7, Atp5c1, Ndufs6, Ndufb9, Ndufb10, Ndufa13, Ndufv2, Atp5o, Ndufb6, Ndufs4, Ndufc2, Sdhd, Ndufa2, Ndufa8, Ndufb5, Ndufab1, Atp5g1, Tuba1a, Ndufa7, Psmd2, C7, Ndufs3, Bax, Eif2ak3, Tubb2a, Tubb4b
mmu05415	Diabetic cardiomyopathy - Mus musculus (house mouse)	4.47029	8.9e-10	Cox6a1, Atp5b, Atp5a1, Cox8a, Slc25a5, Uqcr11, Uqcrc1, Atp5e, Cox7a2, Cyc1, Sdha, Ndufb8, Slc2a1, Ctsd, Ndufv1, Uqcrh, Vdac2, Cox7b, Ndufs7, Atp5c1, Ndufs6, Ndufb9, Ndufb10, Ndufa13, Ndufv2, Atp5o, Ndufb6, Ndufs4, Ndufc2, Sdhd, Ndufa2, Ndufa8, Ndufb5, Ndufab1
mmu00190	Oxidative phosphorylation - Mus musculus (house mouse)	4.46596	8.9e-10	Cox6a1, Atp5b, Atp5a1, Cox8a, Uqcr11, Uqcrc1, Atp5e, Cox7a2, Cyc1, Sdha, Ndufb8, Atp5l, Ndufv1, Uqcrh, Cox7b, Ndufs7, Atp5c1, Ndufs6, Ndufb9, Ndufb10, Ndufa13, Ndufv2, Atp5o, Ndufb6, Ndufs4, Ndufc2, Sdhd, Ndufa2, Atp6v1d, Ndufa8, Ndufb5, Ndufab1
mmu05016	Huntington disease - Mus musculus (house mouse)	4.35336	8.9e-10	Cox6a1, Atp5b, Atp5a1, Cox8a, Slc25a5, Uqcr11, Uqcrc1, Atp5e, Cox7a2, Cyc1, Sdha, Ndufb8, Ndufv1, Uqcrh, Vdac2, Cox7b, Ndufs7, Atp5c1, Ppargc1a, Ndufs6, Ndufb9, Sod2, Ndufb10, Ndufa13, Ndufv2, Atp5o, Ndufb6, Ndufs4, Ndufc2, Sdhd, Ndufa2, Ndufa8, Ndufb5, Ndufab1, Atp5g1, Tuba1a, Ndufa7, Psmd2, Ndufs3, Bax
mmu05208	Chemical carcinogenesis - reactive oxygen species - Mus musculus (house mouse)	4.3482	8.9e-10	Cox6a1, Atp5b, Atp5a1, Cox8a, Slc25a5, Uqcr11, Uqcrc1, Atp5e, Cox7a2, Cyc1, Sdha, Ndufb8, Ndufv1, Uqcrh, Vdac2, Cox7b, Ndufs7, Atp5c1, Ndufs6, Ndufb9, Sod2, Ndufb10, Ndufa13, Ndufv2, Atp5o, Ndufb6, Ndufs4, Ndufc2, Sdhd, Ndufa2, Ndufa8, Ndufb5, Ndufab1
mmu05014	Amyotrophic lateral sclerosis - Mus musculus (house mouse)	4.20027	8.9e-10	Cox6a1, Atp5b, Atp5a1, Actb, Cox8a, Uqcr11, Uqcrc1, Atp5e, Cox7a2, Pfn1, Cyc1, Sdha, Ndufb8, Chchd10, Ndufv1, Uqcrh, Cox7b, Ndufs7, Atp5c1, Ndufs6, Ndufb9, Ndufb10, Ndufa13, Ndufv2, Vcp, Atp5o, Ndufb6, Ndufs4, Hnrnpa2b1, Ndufc2, Sdhd, Ndufa2, Ndufa8, Ndufb5, Ndufab1
mmu05010	Alzheimer disease - Mus musculus (house mouse)	4.13108	8.9e-10	Cox6a1, Atp5b, Atp5a1, Cox8a, Slc25a5, Uqcr11, Uqcrc1, Atp5e, Cox7a2, Cyc1, Sdha, Ndufb8, Calm1, Ndufv1, Uqcrh, Vdac2, Cox7b, Ndufs7, Atp5c1, Ndufs6, Ndufb9, Ndufb10, Ndufa13, Ndufv2, Atp5o, Ndufb6, Ndufs4, Ndufc2, Sdhd, Ndufa2, Calm2, Dvl3, Ndufa8, Ndufb5, Ndufab1, Fzd4, Psenen, Atp5g1, Tuba1a, Ndufa7, Psmd2, Ndufs3, Dvl1, Eif2ak3, Tubb2a, Tubb4b
mmu05022	Pathways of neurodegeneration - multiple diseases - Mus musculus (house mouse)	4.08045	8.9e-10	Cox6a1, Atp5b, Atp5a1, Cox8a, Slc25a5, Uqcr11, Uqcrc1, Atp5e, Cox7a2, Cyc1, Sdha, Ndufb8, Calm1, Ndufv1, Uqcrh, Vdac2, Cox7b, Ndufs7, Atp5c1, Ndufs6, Ndufb9, Ndufb10, Ndufa13, Ndufv2, Vcp, Atp5o, Ndufb6, Ndufs4, Ndufc2, Sdhd, Ndufa2, Calm2, Dvl3, Ndufa8, Ndufb5, Ndufab1, Fzd4, Atp5g1, Tuba1a, Ndufa7, Psmd2, Ndufs3, Dvl1, Bax, Eif2ak3, Tubb2a, Tubb4b
mmu05012	Parkinson disease - Mus musculus (house mouse)	3.96974	8.9e-10	Cox6a1, Atp5b, Atp5a1, Cox8a, Slc25a5, Uqcr11, Uqcrc1, Atp5e, Cox7a2, Cyc1, Sdha, Ndufb8, Calm1, Ndufv1, Uqcrh, Vdac2, Cox7b, Ndufs7, Atp5c1, Ndufs6, Ndufb9, Ndufb10, Ndufa13, Ndufv2, Atp5o, Ndufb6, Ndufs4, Ndufc2, Sdhd, Ndufa2, Calm2, Ndufa8, Ndufb5, Ndufab1
mmu04932	Non-alcoholic fatty liver disease - Mus musculus (house mouse)	3.60406	1.37008e-07	Cox6a1, Cox8a, Uqcr11, Uqcrc1, Cox7a2, Cyc1, Sdha, Ndufb8, Ndufv1, Uqcrh, Cox7b, Ndufs7, Ndufs6, Ndufb9, Ndufb10, Ndufa13, Ndufv2, Ndufb6, Ndufs4, Ndufc2, Sdhd, Ndufa2, Ndufa8, Ndufb5, Ndufab1
mmu04260	Cardiac muscle contraction - Mus musculus (house mouse)	3.14608	4.98893e-06	Atp1b1, Atp1a1, Fxyd2, Cox6a1, Cox8a, Uqcr11, Uqcrc1, Cox7a2, Cyc1, Uqcrh, Cox7b
mmu04723	Retrograde endocannabinoid signaling - Mus musculus (house mouse)	3.14204	5.49768e-06	Ndufb8, Ndufv1, Ndufs7, Ndufs6, Ndufb9, Ndufb10, Ndufa13, Ndufv2, Ndufb6, Ndufs4, Ndufc2, Ndufa2, Ndufa8, Ndufb5, Ndufab1
mmu01200	Carbon metabolism - Mus musculus (house mouse)	2.40676	0.00344342	Pkm, Mdh2, Gpi1, Aldoa, Sdha, Got2, Ogdh, Esd, Pgam1, Idh3b, Sdhd, Acat1, Pdhb, Pgk1, Prps2, Pgls, Pfkl
mmu04919	Thyroid hormone signaling pathway - Mus musculus (house mouse)	2.09919	0.0282342	Atp1b1, Atp1a1, Fxyd2, Actb, Ccnd1, Slc2a1
mmu04971	Gastric acid secretion - Mus musculus (house mouse)	2.0832	0.0201181	Atp1b1, Atp1a1, Actb, Calm1, Kcnj1, Car2, Ezr, Kcnj16, Calm2
mmu05169	Epstein-Barr virus infection - Mus musculus (house mouse)	2.00318	0.0458548	Ccnd1, B2m, H2-D1, Hes1, Mavs, Psmd2, Bax, Ccnd3, Stat1, H2-Q6
mmu05132	Salmonella infection - Mus musculus (house mouse)	1.93845	0.026951	Actb, Cyfip2, Pfn1, Myl12a, Anxa2, Rab5c, Arpc2, Hsp90aa1, Actr3, Tuba1a, Bax, Arpc1b, Tubb2a, Tubb4b
mmu01100	Metabolic pathways - Mus musculus (house mouse)	1.75629	0.0427023	Cox6a1, Atp5b, Atp5a1, Pkm, Ckb, Cox8a, Mdh2, Uqcr11, Uqcrc1, Atp5e, Bpnt1, Plpp3, Gpi1, Aldoa, Cox7a2, Cyc1, Sdha, Ndufb8, Atp5l, Got2, Ndufv1, Uqcrh, Cox7b, Ndufs7, Atp5c1, Ogdh, Ndufs6, Ndufb9, Ndufb10, Car2, Ndufa13, Ndufv2, Esd, Atp5o, Car4, Ndufb6, Pgam1, Isyna1, Idh3b, Ndufs4, Ndufc2, Sdhd, Ndufa2, Acadl, Car15, Atp6v1d, Ndufa8, Ndufb5, Acsl1

### Sheet: Outer_Medulla
ID	Description	Normalized Enrichment Score (NES)	p.adjust	Leading Edge Genes
mmu05415	Diabetic cardiomyopathy - Mus musculus (house mouse)	2.74372	0.00168863	Cox6a1, Cox8a, Atp5a1, Uqcr11, Atp5e, Uqcrc1, Slc25a5, Ctsd, Cyba, Ndufs7, Ndufa13, Ndufb6, Cox7b, Cyc1, Ndufb9, Ndufs8, Ndufb7, Ndufa8, Ndufs4, Agt, Ren1
mmu05208	Chemical carcinogenesis - reactive oxygen species - Mus musculus (house mouse)	2.61567	0.00273727	Cox6a1, Cox8a, Atp5a1, Uqcr11, Atp5e, Uqcrc1, Slc25a5, Gstm1, Cyba, Ndufs7, Ndufa13, Gstt2, Ndufb6, Cox7b, Cyc1, Ndufb9, Ndufs8, Ndufb7, Ndufa8, Ndufs4, Sod2
mmu05014	Amyotrophic lateral sclerosis - Mus musculus (house mouse)	2.51232	0.0037206	Cox6a1, Actb, Cox8a, Atp5a1, Uqcr11, Atp5e, Uqcrc1, Pfn1, Chchd10, Ndufs7, Ndufa13, Ndufb6, Cox7b, Cyc1, Hspa5, Hnrnpa2b1, Ndufb9, Ndufs8, Ndufb7, Ndufa8, Ndufs4, Psmb3
mmu05020	Prion disease - Mus musculus (house mouse)	2.39896	0.00567486	Cox6a1, Cox8a, Atp5a1, Uqcr11, Atp5e, Uqcrc1, Slc25a5, Cyba, Ndufs7, Ndufa13, Ndufb6, Cox7b, Cyc1, Hspa5, Ndufb9, Ndufs8, Ndufb7, Ndufa8, Ndufs4, Psmb3, Mapk1
mmu05016	Huntington disease - Mus musculus (house mouse)	2.33492	0.0102144	Cox6a1, Cox8a, Atp5a1, Uqcr11, Atp5e, Uqcrc1, Slc25a5, Ndufs7, Ndufa13, Ndufb6, Cox7b, Cyc1, Ndufb9, Ndufs8, Cltb, Clta, Ndufb7, Ndufa8, Ndufs4, Sod2, Psmb3
mmu04260	Cardiac muscle contraction - Mus musculus (house mouse)	2.30218	0.0192048	Atp1b1, Cox6a1, Atp1a1, Cox8a, Uqcr11, Uqcrc1, Cox7b, Cyc1
mmu00190	Oxidative phosphorylation - Mus musculus (house mouse)	2.29428	0.0183268	Cox6a1, Cox8a, Atp5a1, Uqcr11, Atp5e, Uqcrc1, Ndufs7, Ndufa13, Ndufb6, Cox7b, Cyc1, Ndufb9, Ndufs8, Ndufb7, Ndufa8, Ndufs4, Atp6v0c, Ppa1
mmu04714	Thermogenesis - Mus musculus (house mouse)	2.22102	0.0219865	Cox6a1, Actb, Cox8a, Atp5a1, Uqcr11, Atp5e, Uqcrc1, Ndufs7, Ndufa13, Ndufb6, Cox7b, Cyc1, Ndufb9, Ndufs8, Ndufb7, Ndufa8, Ndufs4
mmu05012	Parkinson disease - Mus musculus (house mouse)	2.19185	0.0192048	Cox6a1, Ubc, Cox8a, Atp5a1, Uqcr11, Atp5e, Calm1, Uqcrc1, Slc25a5, Ndufs7, Calml4, Ndufa13, Ndufb6, Park7, Cox7b, Cyc1, Hspa5, Ndufb9, Ndufs8, Ndufb7, Ndufa8, Ndufs4
mmu04932	Non-alcoholic fatty liver disease - Mus musculus (house mouse)	2.18755	0.0202487	Cox6a1, Cox8a, Uqcr11, Uqcrc1, Ndufs7, Ndufa13, Ndufb6, Cox7b, Cyc1, Ndufb9, Ndufs8, Ndufb7, Ndufa8, Ndufs4
mmu05022	Pathways of neurodegeneration - multiple diseases - Mus musculus (house mouse)	2.10609	0.0278597	Cox6a1, Ubc, Cox8a, Atp5a1, Uqcr11, Atp5e, Calm1, Uqcrc1, Slc25a5, Ndufs7, Calml4, Ndufa13, Ndufb6, Park7, Cox7b, Cyc1, Hspa5, Ndufb9, Ndufs8, Ndufb7, Ndufa8, Ndufs4, Psmb3, Hsd17b10, Mapk1, Derl1, Psmd2
mmu05010	Alzheimer disease - Mus musculus (house mouse)	2.08009	0.0278597	Cox6a1, Lpl, Cox8a, Atp5a1, Uqcr11, Atp5e, Calm1, Uqcrc1, Slc25a5, Ndufs7, Calml4, Ndufa13, Ndufb6, Cox7b, Cyc1, Ndufb9, Ndufs8, Ndufb7, Ndufa8, Ndufs4, Psmb3, Hsd17b10, Mapk1
mmu04726	Serotonergic synapse - Mus musculus (house mouse)	-1.96598	0.0413405	Gnai1, Gnai3, Slc18a1, Gnb1, Itpr1, Dusp1, Gnb2, Gnas, Cyp2j5
mmu01100	Metabolic pathways - Mus musculus (house mouse)	-2.72522	0.000287602	Rdh16, Agpat1, Mtmr6, Hsd3b3, Nit2, Dbt, Acot12, Atp6v0b, Atp6v1b2, Atp6v0d1, Ugp2, Mgat4b, C1galt1, Papss1, Mmut, Cda, Fmo2, Pten, Ndufa6, Sucla2, Dmgdh, Bckdha, Kmo, B4galt5, Hadhb, Hao2, Acot1, Cmbl, Sgpp1, Aldh1l1, Gstm5, Gsr, Cryl1, Mccc1, Hykk, Ndufs1, Ndst1, Dgat2, Acsm1, Fh1, Ndufa10, Pah, Ndufs2, Aco1, Adh1, Aldh8a1, Adh5, Gatm, Nat8, Ugt2b38, Papss2, Pank1, Aass, Hexb, Sephs2, Tmem86a, …

### Sheet: Cortex
ID	Description	Normalized Enrichment Score (NES)	p.adjust	Leading Edge Genes
mmu04114	Oocyte meiosis - Mus musculus (house mouse)	2.27633	0.0313453	Calm1, Ywhaz, Anapc13, Mapk1, Igf1r, Cpeb4, Anapc5, Ywhaq, Ppp2ca, Mapk3, Cpeb2
mmu04519	Cadherin signaling - Mus musculus (house mouse)	2.23739	0.0313453	Actb, Ywhaz, Myo1c, Mapk1, Dvl3, Igf1r, Fgfr1, Ywhaq, Cyfip2, Arpc2, Atn1, Arpc1b, Mapk3, Vasp, Psenen
mmu04810	Regulation of actin cytoskeleton - Mus musculus (house mouse)	2.19504	0.0381626	Actb, Tmsb4x, Cfl1, Pfn1, Ezr, Myl12a, Mapk1, Fgfr1, Cyfip2, Arpc2, Akt2, Arpc1b, Mapk3, Pxn, Arhgef7, Itga1
mmu04510	Focal adhesion - Mus musculus (house mouse)	2.1313	0.0381626	Actb, Spp1, Ccnd1, Myl12a, Mapk1, Igf1r, Ilk, Akt2, Col4a2, Mapk3, Pxn, Itga1, Vasp
mmu04612	Antigen processing and presentation - Mus musculus (house mouse)	2.12299	0.0381626	B2m, Ctsb, Cd74, H2-D1, H2-Aa, Hspa5, H2-Ab1, H2-Q6
mmu01200	Carbon metabolism - Mus musculus (house mouse)	-2.02872	0.0456108	Aco1, Sucla2, Fh1, Dld, Sdhc, Glud1, Adh5, Sdhb, Tkfc, Me1, Mdh1, Acox1, Aldh6a1, Fbp1
mmu00020	Citrate cycle (TCA cycle) - Mus musculus (house mouse)	-2.07067	0.0468086	Acly, Dlat, Dlst, Aco1, Sucla2, Fh1, Dld, Sdhc, Sdhb, Mdh1, Pck1
mmu03320	PPAR signaling pathway - Mus musculus (house mouse)	-2.13075	0.0381626	Acaa1b, Cpt1a, Me1, Ehhadh, Acox1, Cd36, Pck1, Slc27a2
mmu00280	Valine, leucine and isoleucine degradation - Mus musculus (house mouse)	-2.22152	0.0381626	Dbt, Ivd, Acaa1b, Mccc1, Hadhb, Dld, Hadh, Aacs, Ehhadh, Oxct1, Aldh6a1
mmu04146	Peroxisome - Mus musculus (house mouse)	-2.29302	0.0313453	Abcd3, Phyh, Acaa1b, Ephx2, Agps, Ehhadh, Amacr, Acox1, Mpv17l, Slc27a2
mmu00071	Fatty acid degradation - Mus musculus (house mouse)	-2.67364	0.000878127	Acaa1b, Cpt1a, Hadhb, Adh5, Adh1, Hadh, Gcdh, Ehhadh, Acox1
mmu01100	Metabolic pathways - Mus musculus (house mouse)	-4.13511	1.26e-08	Cpox, Fmo5, Ivd, Acot1, Atp6v0b, Ugp2, Sgpp1, Got1, Dlst, Neu1, Pi4ka, Aspa, Atp6v0d1, Ugt8a, Papss1, Ndufa5, Kmo, B4galt5, Ndufa9, Dmgdh, Nit2, Rdh16, Gstp1, Acaa1b, Bhmt2, Hsd3b3, Haao, Galnt1, Aco1, Atp5j, Agpat3, Kl, Mccc1, Pank1, Sucla2, Hadhb, Fh1, Mat2a, Aldh1l1, Ndufa1, Hykk, Acsm1, Ephx2, Ndufv3, Dld, Hgd, Hexb, Ndufs2, Sdhc, Cyp2j13, Gsr, Aldh8a1, Papss2, Ndufa10, Ndufs1, Sephs2, Glud1,…
