## Supplemental Table 11 for "Spatiotemporal transcriptomic analysis during cold ischemic injury to the murine kidney reveals compartment-specific changes"

### Sheet: Inner_Medulla
ID	Normalized Enrichment Score (NES)	p.adjust	Leading Edge Genes
HALLMARK_OXIDATIVE_PHOSPHORYLATION	5.06216	2.8e-09	Atp1b1,Cox6a1,Atp5b,Atp5a1,Cox8a,Mdh2,Slc25a5,Uqcr11,Uqcrc1,Atp5e,Gpi1,Cox7a2,Cyc1,Sdha,Ndufb8,Atp5l,Got2,Ndufv1,Uqcrh,Vdac2,Cox7b,Ndufs7,Atp5c1,Ogdh,Ndufs6,Immt,Ndufv2,Atp5o,Ndufb6,Idh3b,Ndufs4,Ndufc2,Sdhd,Ndufa2,Atp6v1d,Ndufa8,Ndufb5,Ndufab1,Acadvl,Acat1,Pdhb,Atp5g1,Timm8b,Ndufa7,Ndufs3,Bax,Alas1
HALLMARK_KRAS_SIGNALING_DN	-2.15236	0.00902592	Thnsl2,Prodh,Skil,Btg2,Sgk1,Bmpr1b,Gp2,Igfbp2,Cldn8,Hsd11b2,Cdh16,Selenop,Egf
HALLMARK_XENOBIOTIC_METABOLISM	-2.33242	0.00604632	Papss2,Cdo1,Fah,Acox1,Fmo1,Ephx1,Crot,Pgrmc1,Csad,Adh5,Cndp2,Cd36,Cyp2e1,Aldh2,Fbp1,Gabarapl1,Mt2

### Sheet: Outer_Medulla
ID	Normalized Enrichment Score (NES)	p.adjust	Leading Edge Genes
HALLMARK_OXIDATIVE_PHOSPHORYLATION	2.13053	0.0168949	Atp1b1,Cox6a1,Cox8a,Mdh2,Atp5a1,Uqcr11,Atp5e,Uqcrc1,Slc25a5,Gpi1,Ndufs7,Acat1,Por,Ndufb6,Cox7b,Cyc1,Ndufs8,Ndufb7,Ndufa8,Ndufs4,Got2,Timm8b,Ogdh,Hsd17b10,Atp6v0c
HALLMARK_XENOBIOTIC_METABOLISM	-2.07617	0.0411653	Dhrs1,Cda,Igfbp4,Gsr,Acsm1,Adh1,Adh5,Gabarapl1,Papss2,Acox1,Hnf4a,Cyp2e1,Fmo1,Tmbim6,Cyb5a,Cndp2,Fbp1
HALLMARK_FATTY_ACID_METABOLISM	-2.23165	0.0168949	Sucla2,Hadhb,Hao2,Cpt1a,Fh1,Adh1,Gabarapl1,Hadh,Inmt,Acox1,Me1,Ehhadh,Gcdh,Decr1,Fmo1,Acsm3

### Sheet: Cortex
ID	Normalized Enrichment Score (NES)	p.adjust	Leading Edge Genes
HALLMARK_FATTY_ACID_METABOLISM	-2.88726	0.000186477	Cpt1a,Sucla2,Hadhb,Fh1,Dld,Sdhc,Adh1,Decr1,Me1,Hadh,Gcdh,Mdh1,Fmo1,Ehhadh,Acox1,Cd36,Acsm3
HALLMARK_OXIDATIVE_PHOSPHORYLATION	-2.56432	0.00106495	Tomm70a,Timm9,Opa1,Mfn2,Prdx3,Dlat,Atp6v0b,Dlst,Slc25a11,Ndufa5,Phyh,Ndufa9,Grpel1,Cpt1a,Cyb5r3,Bdh2,Atp5j,Phb2,Sucla2,Hadhb,Fh1,Ndufa1,Dld,Ndufs2,Sdhc,Ndufs1,Glud1,Ndufa6,Decr1,Sdhb,Hspa9,Uqcrc2,Atp5d,Cox6c,Atp5k,Mdh1,Uqcrfs1,Aldh6a1,Atp5g3
HALLMARK_BILE_ACID_METABOLISM	-2.26654	0.0129232	Lonp2,Abcd3,Phyh,Pnpla8,Hsd3b3,Slc22a18,Ephx2,Aldh8a1,Gclm,Amacr,Slc27a2
HALLMARK_XENOBIOTIC_METABOLISM	-2.24124	0.00869502	Acsm1,Gsr,Papss2,Adh5,Adh1,Tkfc,Tmbim6,Hnf4a,Fmo1,Acox1,Cd36,Cndp2,Cyp2e1,Fbp1
HALLMARK_ADIPOGENESIS	-1.9359	0.0482015	Acly,Dbt,Prdx3,Dlat,Samm50,Ndufa5,Phyh,Rtn3,Grpel1,Rnf11,Agpat3,Mccc1,Ephx2,Dld,Sdhc,Decr1,Sdhb,Me1,Hadh,Acox1,Cd36,Cyp4b1
