## Supplemental Table 12 for "Spatiotemporal transcriptomic analysis during cold ischemic injury to the murine kidney reveals compartment-specific changes"

### Sheet: Inner_Medulla
ID	Description	Normalized Enrichemnt Score (NES)	p.adjust	Leading Edge Genes
mmu04820	Cytoskeleton in muscle cells - Mus musculus (house mouse)	2.98646	9.60087e-06	Actb, Col3a1, Bgn, Col1a2, Col1a1, Col4a1, Col4a2, Vim, Tpm1, Fn1, Myl9, Tpm2, Col6a3, Sdc1, Col6a1, Col6a2, Fbn1, Des, Col5a2, Col5a1, Fbln1
mmu04512	ECM-receptor interaction - Mus musculus (house mouse)	2.57425	0.000201603	Spp1, Col1a2, Col1a1, Col4a1, Col4a2, Fn1, Col6a3, Sdc1, Col6a1, Col6a2
mmu04510	Focal adhesion - Mus musculus (house mouse)	2.54472	0.000236389	Spp1, Actb, Col1a2, Flna, Col1a1, Col4a1, Col4a2, Fn1, Myl9, Col6a3, Col6a1, Col6a2
mmu04814	Motor proteins - Mus musculus (house mouse)	2.5203	0.000250452	Actb, Tuba1b, Tuba1a, Tuba1c, Acta2, Tpm1, Dynll1, Myl9, Tpm2
mmu04518	Integrin signaling - Mus musculus (house mouse)	2.51634	0.000257539	Spp1, Actb, Col1a2, Flna, Col1a1, Col4a1, Col4a2, Fn1, Col6a3, Col6a1, Col6a2, Fbn1
mmu05132	Salmonella infection - Mus musculus (house mouse)	2.42802	0.000561182	Actb, Anxa2, Tuba1b, Flna, Pfn1, Arpc1b, Tuba1a, Tuba1c, Dynll1, Myl9
mmu04151	PI3K-Akt signaling pathway - Mus musculus (house mouse)	2.31978	0.00119768	Spp1, Col1a2, Col1a1, Col4a1, Col4a2, Fn1, Ywhah, Col6a3, Col6a1, Col6a2, Cdk4
mmu04210	Apoptosis - Mus musculus (house mouse)	2.21121	0.0023339	Actb, Ctsd, Tuba1b, Ctsb, Ctsl, Tuba1a, Tuba1c
mmu05165	Human papillomavirus infection - Mus musculus (house mouse)	2.17791	0.00249584	Spp1, Col1a2, Col1a1, Col4a1, Col4a2, Fn1, Col6a3, Col6a1, Col6a2, Cdk4
mmu04974	Protein digestion and absorption - Mus musculus (house mouse)	1.80336	0.0324561	Col3a1, Col1a2, Col18a1, Col1a1, Col4a1, Col4a2, Col15a1, Col6a3, Col6a1, Col6a2, Col5a2, Col5a1
mmu00020	Citrate cycle (TCA cycle) - Mus musculus (house mouse)	-2.10677	0.00246593	Fh1, Idh3b, Suclg1, Idh3g, Ogdh, Sdha, Aco2, Sdhb, Mdh2, Idh2, Mdh1
mmu01200	Carbon metabolism - Mus musculus (house mouse)	-2.41067	0.000236389	Idh3a, Pccb, Fh1, Acat1, Aldoc, Idh3b, Suclg1, Idh3g, Ogdh, Got1, Sdha, Aco2, Sdhb, Mdh2, Idh2, Mdh1
mmu04260	Cardiac muscle contraction - Mus musculus (house mouse)	-3.0102	1.07656e-06	Uqcrc1, Uqcrfs1, Cox7a1, Uqcrb, Cyc1, Uqcrh, Uqcr10, Cox6a1, Cox7b, Cox7c, Uqcr11, Cox7a2, Cox5b, Cox8a, Cox6c, Atp1b1, Atp1a1, Fxyd2
mmu04723	Retrograde endocannabinoid signaling - Mus musculus (house mouse)	-3.30435	6.02799e-09	Ndufc2, Ndufa8, Ndufs3, Ndufab1, Ndufv3, Ndufb5, Ndufs7, Ndufs2, Ndufb6, Ndufa1, Ndufv2, Ndufs6, Ndufa7, Ndufv1, Ndufs8, Ndufa12, Ndufb7, Ndufs5, Ndufa11, Ndufb10, Ndufa6, Ndufb2, Ndufa5, Ndufb4, Ndufb8, Ndufa13, Ndufb9
mmu04932	Non-alcoholic fatty liver disease - Mus musculus (house mouse)	-4.31935	2.33333e-10	Uqcrc2, Ndufc2, Ndufa8, Ndufs3, Ndufab1, Ndufv3, Uqcrc1, Ndufb5, Ndufs7, Sdha, Ndufs2, Uqcrfs1, Ndufb6, Ndufa1, Ndufv2, Sdhb, Ndufs6, Ndufa7, Ndufv1, Ndufs8, Ndufa12, Ndufb7, Cox7a1, Ndufs5, Uqcrb, Ndufa11, Cyc1, Ndufb10, Ndufa6, Ndufb2, Ndufa5, Cycs, Ndufb4, Ndufb8, Ndufa13, Uqcrh, Uqcr10, Ndufb9, Cox6a1, Cox7b, Cox7c, Uqcr11, Cox7a2, Cox5b, Cox8a, Cox6c
mmu05014	Amyotrophic lateral sclerosis - Mus musculus (house mouse)	-4.32524	2.33333e-10	Uqcrc1, Ndufb5, Ndufs7, Sdha, Ndufs2, Uqcrfs1, Ndufb6, Ndufa1, Ndufv2, Sdhb, Ndufs6, Ndufa7, Ndufv1, Ndufs8, Ndufa12, Ndufb7, Cox7a1, Ndufs5, Gpx6, Uqcrb, Ndufa11, Cyc1, Ndufb10, Ndufa6, Atp5c1, Ndufb2, Ndufa5, Atp5d, Cycs, Ndufb4, Atp5o, Ndufb8, Ndufa13, Uqcrh, Uqcr10, Atp5g3, Ndufb9, Atp5g1, Cox6a1, Atp5j, Cox7b, Cox7c, Chchd10, Atp5a1, Uqcr11, Cox7a2, Cox5b, Cox8a, Atp5b, Cox6c, Atp5e
mmu05415	Diabetic cardiomyopathy - Mus musculus (house mouse)	-4.54024	2.33333e-10	Uqcrc1, Ndufb5, Ndufs7, Sdha, Ndufs2, Uqcrfs1, Ndufb6, Ndufa1, Ndufv2, Sdhb, Ndufs6, Ndufa7, Ndufv1, Ndufs8, Ndufa12, Ndufb7, Cox7a1, Ndufs5, Uqcrb, Ndufa11, Cyc1, Ndufb10, Ndufa6, Atp5c1, Ndufb2, Ndufa5, Mpc2, Atp5d, Ndufb4, Atp5o, Ndufb8, Ndufa13, Uqcrh, Uqcr10, Atp5g3, Ndufb9, Slc25a5, Atp5g1, Cox6a1, Atp5j, Cox7b, Cox7c, Atp5a1, Uqcr11, Cox7a2, Cox5b, Cox8a, Atp5b, Cox6c, Atp5e
mmu05016	Huntington disease - Mus musculus (house mouse)	-4.59946	2.33333e-10	Ndufa8, Ndufs3, Tuba4a, Ndufab1, Sod2, Ndufv3, Uqcrc1, Ndufb5, Ndufs7, Sdha, Ndufs2, Uqcrfs1, Ndufb6, Ndufa1, Ndufv2, Sdhb, Ndufs6, Ndufa7, Ndufv1, Ndufs8, Ndufa12, Ndufb7, Cox7a1, Ndufs5, Gpx6, Uqcrb, Ndufa11, Cyc1, Ndufb10, Ndufa6, Atp5c1, Ndufb2, Ndufa5, Atp5d, Cycs, Ndufb4, Atp5o, Ndufb8, Ndufa13, Uqcrh, Uqcr10, Atp5g3, Ndufb9, Slc25a5, Atp5g1, Cox6a1, Atp5j, Cox7b, Cox7c, Atp5a1, Uqcr11, Cox…
mmu05022	Pathways of neurodegeneration - multiple diseases - Mus musculus (house mouse)	-4.60318	2.33333e-10	Ndufa8, Ndufs3, Tuba4a, Ndufab1, Ndufv3, Uqcrc1, Ndufb5, Ndufs7, Sdha, Ndufs2, Uqcrfs1, Ndufb6, Ndufa1, Ndufv2, Sdhb, Ndufs6, Ndufa7, Ndufv1, Ndufs8, Ndufa12, Ndufb7, Cox7a1, Ndufs5, Gpx6, Uqcrb, Ndufa11, Cyc1, Ndufb10, Ndufa6, Atp5c1, Ndufb2, Ndufa5, Uba52, Atp5d, Cycs, Ndufb4, Atp5o, Ndufb8, Ndufa13, Uqcrh, Uqcr10, Atp5g3, Ndufb9, Slc25a5, Atp5g1, Cox6a1, Atp5j, Cox7b, Cox7c, Atp5a1, Uqcr11, Co…
mmu05010	Alzheimer disease - Mus musculus (house mouse)	-4.65764	2.33333e-10	Ndufa8, Ndufs3, Tuba4a, Ndufab1, Ndufv3, Uqcrc1, Ndufb5, Ndufs7, Sdha, Ndufs2, Uqcrfs1, Ndufb6, Ndufa1, Ndufv2, Sdhb, Ndufs6, Ndufa7, Ndufv1, Ndufs8, Ndufa12, Ndufb7, Lpl, Cox7a1, Ndufs5, Uqcrb, Ndufa11, Cyc1, Ndufb10, Ndufa6, Atp5c1, Ndufb2, Ndufa5, Atp5d, Cycs, Ndufb4, Atp5o, Ndufb8, Ndufa13, Uqcrh, Uqcr10, Atp5g3, Ndufb9, Slc25a5, Atp5g1, Cox6a1, Atp5j, Cox7b, Cox7c, Atp5a1, Uqcr11, Cox7a2, Co…
mmu05020	Prion disease - Mus musculus (house mouse)	-4.67136	2.33333e-10	Ndufa8, Ndufs3, Tuba4a, Ndufab1, Ndufv3, Uqcrc1, Ndufb5, Ndufs7, Sdha, Ndufs2, Uqcrfs1, Ndufb6, Ndufa1, Ndufv2, Sdhb, Ndufs6, Ndufa7, Ndufv1, Ndufs8, Ndufa12, Ndufb7, Cox7a1, Ndufs5, Uqcrb, Ndufa11, Cyc1, Ndufb10, Ndufa6, Atp5c1, Ndufb2, Ndufa5, Atp5d, Cycs, Ndufb4, Atp5o, Ndufb8, Ndufa13, Uqcrh, Uqcr10, Atp5g3, Ndufb9, Slc25a5, Atp5g1, Cox6a1, Atp5j, Cox7b, Cox7c, Atp5a1, Uqcr11, Cox7a2, Cox5b, …
mmu01100	Metabolic pathways - Mus musculus (house mouse)	-4.68855	2.33333e-10	Dhrs3, Ndufs1, Acadsb, Gal3st1, Ivd, Mcee, Idh3a, Pccb, Car4, Fh1, Acat1, Tmem86a, Ndufb3, Ndufa9, Hadhb, Ptgds, Agpat3, Acadvl, Aldoc, Uqcrc2, Idh3b, Bpnt1, Ndufc2, Suclg1, Pcbd1, Idh3g, Ndufa8, Ndufs3, Aadat, Acadm, Ndufab1, Ndufv3, Ogdh, Acsl1, Got1, Uqcrc1, Ndufb5, Ndufs7, Sdha, Ndufs2, Uqcrfs1, Ndufb6, Ndufa1, Aco2, Enpp2, Ndufv2, Sdhb, Ndufs6, Ndufa7, Ndufv1, Ndufs8, Ndufa12, Ndufb7, Cox7a1…
mmu05012	Parkinson disease - Mus musculus (house mouse)	-4.73021	2.33333e-10	Ndufa8, Ndufs3, Tuba4a, Ndufab1, Ndufv3, Uqcrc1, Ndufb5, Ndufs7, Sdha, Ndufs2, Uqcrfs1, Ndufb6, Ndufa1, Ndufv2, Sdhb, Ndufs6, Ndufa7, Ndufv1, Ndufs8, Ndufa12, Ndufb7, Cox7a1, Ndufs5, Uqcrb, Ndufa11, Cyc1, Ndufb10, Ndufa6, Atp5c1, Ndufb2, Ndufa5, Uba52, Atp5d, Cycs, Ndufb4, Atp5o, Ndufb8, Ndufa13, Uqcrh, Uqcr10, Atp5g3, Ndufb9, Slc25a5, Atp5g1, Cox6a1, Atp5j, Cox7b, Cox7c, Atp5a1, Uqcr11, Cox7a2, …
mmu04714	Thermogenesis - Mus musculus (house mouse)	-4.84786	2.33333e-10	Ndufv3, Acsl1, Uqcrc1, Ndufb5, Ndufs7, Sdha, Ndufs2, Uqcrfs1, Ndufb6, Ndufa1, Ndufv2, Sdhb, Ndufs6, Ndufa7, Ndufv1, Ndufs8, Ndufa12, Ndufb7, Cox7a1, Ndufs5, Uqcrb, Ndufa11, Cyc1, Ndufb10, Ndufa6, Atp5c1, Ndufb2, Ndufa5, Atp5d, Ndufb4, Atp5o, Ndufb8, Ndufa13, Uqcrh, Uqcr10, Atp5g3, Ndufb9, Atp5g1, Cox6a1, Atp5j, Cox7b, Cox7c, Atp5l, Atp5k, Atp5a1, Uqcr11, Cox7a2, Cox5b, Cox8a, Atp5b, Cox6c, Atp5e
mmu05208	Chemical carcinogenesis - reactive oxygen species - Mus musculus (house mouse)	-4.94968	2.33333e-10	Ndufa8, Ndufs3, Ndufab1, Sod2, Ndufv3, Uqcrc1, Ndufb5, Ndufs7, Sdha, Ndufs2, Uqcrfs1, Ndufb6, Ndufa1, Ndufv2, Sdhb, Ndufs6, Ndufa7, Ndufv1, Ndufs8, Ndufa12, Ndufb7, Cox7a1, Ndufs5, Uqcrb, Ndufa11, Cyc1, Ndufb10, Ndufa6, Atp5c1, Ndufb2, Ndufa5, Atp5d, Ndufb4, Atp5o, Ndufb8, Ndufa13, Uqcrh, Uqcr10, Atp5g3, Ndufb9, Slc25a5, Atp5g1, Cox6a1, Atp5j, Egf, Cox7b, Cox7c, Atp5a1, Uqcr11, Cox7a2, Cox5b, Cox…
mmu00190	Oxidative phosphorylation - Mus musculus (house mouse)	-5.01719	2.33333e-10	Uqcrc1, Ndufb5, Ndufs7, Sdha, Ndufs2, Uqcrfs1, Ndufb6, Ndufa1, Ndufv2, Sdhb, Ndufs6, Ndufa7, Ndufv1, Ndufs8, Ndufa12, Ndufb7, Cox7a1, Ndufs5, Uqcrb, Ndufa11, Cyc1, Ndufb10, Ndufa6, Atp5c1, Ndufb2, Ndufa5, Atp5d, Cycs, Ndufb4, Atp5o, Ndufb8, Ndufa13, Uqcrh, Uqcr10, Atp5g3, Ndufb9, Atp5g1, Cox6a1, Atp5j, Cox7b, Cox7c, Atp5l, Atp5k, Atp5a1, Uqcr11, Cox7a2, Cox5b, Cox8a, Atp5b, Cox6c, Atp5e

### Sheet: Outer_Medulla
ID	Description	Normalized Enrichemnt Score (NES)	p.adjust	Leading Edge Genes
mmu04517	IgSF CAM signaling - Mus musculus (house mouse)	3.00525	1.00521e-06	Actb, Tuba1b, Tubb4b, Tuba1c, Dynll1, Arpc1b, Rac1, Itgb1, Msn, Rhoa, Myh9, Tuba1a, Actn1, Arpc5, Tubb6, Myl9
mmu05205	Proteoglycans in cancer - Mus musculus (house mouse)	2.97836	2.1195e-07	Actb, Col1a2, Col1a1, Ccnd1, Flna, Ppp1ca, Fn1, Rac1, Itgb1, Msn, Rhoa
mmu05132	Salmonella infection - Mus musculus (house mouse)	2.94437	1.48824e-06	Actb, Gapdh, Tuba1b, Anxa2, S100a10, Pfn1, Tubb4b, Tuba1c, Flna, Dynll1, Arpc1b, Rac1, Rhoa, Tuba1a, Arpc5, Tubb6, Myl9
mmu04530	Tight junction - Mus musculus (house mouse)	2.91413	1.8839e-06	Actb, Tuba1b, Tuba1c, Ccnd1, Arpc1b, Rac1, Itgb1, Msn, Rhoa, Ybx3, Myh9, Tuba1a, Cldn7, Pcna, Actn1, Cldn3, Arpc5, Myl9, Nedd4, Cdk4
mmu04510	Focal adhesion - Mus musculus (house mouse)	2.70035	1.98098e-05	Spp1, Actb, Col1a2, Col1a1, Ccnd1, Flna, Col4a1, Ppp1ca, Fn1, Rac1, Itgb1, Col4a2, Rhoa, Col6a3, Actn1, Myl9, Col6a2, Ilk, Col6a1
mmu04820	Cytoskeleton in muscle cells - Mus musculus (house mouse)	2.60172	6.44789e-05	Actb, Col3a1, Col1a2, Bgn, Col1a1, Col4a1, Vim, Fn1, Itgb1, Col4a2, Tpm2, Myh9, Col6a3, Tpm1, Myl9, Col6a2, Col6a1, Col5a1, Fbn1, Col5a2
mmu04519	Cadherin signaling - Mus musculus (house mouse)	2.47687	0.000433177	Actb, Krt8, Vim, Ywhah, Ppp1ca, Arpc1b, Rac1, Ywhaz, Rhoa, Ywhaq, Actn1, Arpc5, Myo1c
mmu03040	Spliceosome - Mus musculus (house mouse)	2.42433	0.000584326	Snrpg, Hnrnpa3, Hnrnpa1, Snrpd2, Hnrnpk, Snrpb, Snrpe, Fus, Snrpd1, Srsf3, Snrpf, U2af1
mmu05203	Viral carcinogenesis - Mus musculus (house mouse)	2.28162	0.00139031	Pkm, Ccnd1, Ywhah, Rac1, Ywhaz, Rhoa, Ddb1, Hnrnpk, Ywhaq, Actn1, Scin, Cdk4, Ccna2, Cdk1
mmu04110	Cell cycle - Mus musculus (house mouse)	2.24128	0.00116427	Ccnd1, Ywhah, Ywhaz, Pcna, Ywhaq, Anapc5, Anapc11, Cdk4, Mcm6, Ccna2, Cdk1, Mcm7, Mcm5, Mcm3, Mcm2, Cdt1, Ccnb2, Plk1, Mad2l1, Mcm4, Aurkb, Cdca5, Sgo1, Ccne1
mmu04814	Motor proteins - Mus musculus (house mouse)	2.2286	0.00116427	Actb, Tuba1b, Tubb4b, Tuba1c, Dynll1, Acta2, Tpm2, Myh9, Tuba1a, Tpm1, Tubb6, Myl9, Myo1c
mmu04518	Integrin signaling - Mus musculus (house mouse)	2.22771	0.00147461	Spp1, Actb, Col1a2, Col1a1, Ccnd1, Flna, Col4a1, Fn1, Rac1, Itgb1, Col4a2, Col6a3, Actn1, Col6a2, Ilk, Col6a1, Fbn1
mmu04670	Leukocyte transendothelial migration - Mus musculus (house mouse)	2.17385	0.00154549	Actb, Rac1, Itgb1, Msn, Rhoa, Cldn7, Actn1, Gnai2, Cldn3, Myl9
mmu04933	AGE-RAGE signaling pathway in diabetic complications - Mus musculus (house mouse)	2.17183	0.00154549	Col3a1, Col1a2, Col1a1, Ccnd1, Col4a1, Fn1, Rac1, Col4a2
mmu05146	Amoebiasis - Mus musculus (house mouse)	2.1559	0.00278103	Col3a1, Col1a2, Col1a1, Col4a1, Fn1, Col4a2, Serpinb6a, Actn1
mmu05165	Human papillomavirus infection - Mus musculus (house mouse)	2.12695	0.00263007	Spp1, Col1a2, Col1a1, Pkm, Ccnd1, Col4a1, Fn1, Itgb1, Col4a2, Eif4ebp1, Col6a3, Col6a2, Cdk4, Col6a1, Ccna2, Bak1, Pdgfrb
mmu04926	Relaxin signaling pathway - Mus musculus (house mouse)	2.12204	0.00302879	Col3a1, Col1a2, Col1a1, Col4a1, Acta2, Gnb2, Col4a2
mmu04151	PI3K-Akt signaling pathway - Mus musculus (house mouse)	2.05759	0.00818915	Spp1, Col1a2, Col1a1, Ccnd1, Col4a1, Ywhah, Fn1, Rac1, Itgb1, Gnb2, Col4a2, Ywhaz, Eif4ebp1, Col6a3, Ywhaq, Col6a2, Cdk4, Col6a1, Pck2, F2r, Pdgfrb
mmu04611	Platelet activation - Mus musculus (house mouse)	2.0528	0.00470473	Actb, Col3a1, Col1a2, Col1a1, Ppp1ca, Itgb1, Rhoa, Gnai2
mmu04810	Regulation of actin cytoskeleton - Mus musculus (house mouse)	1.9699	0.00701379	Actb, Tmsb4x, Cfl1, Pfn1, Ppp1ca, Arpc1b, Fn1, Rac1, Itgb1, Msn, Rhoa, Myh9, Actn1, Arpc5, Myl9, Scin
mmu04210	Apoptosis - Mus musculus (house mouse)	1.96017	0.00882324	Actb, Ctsd, Tuba1b, Ctsb, Tuba1c, Tuba1a, Birc5
mmu04921	Oxytocin signaling pathway - Mus musculus (house mouse)	1.92871	0.0107046	Actb, Eef2, Ccnd1, Calm1, Ppp1ca, Rhoa, Gnai2, Myl9
mmu04371	Apelin signaling pathway - Mus musculus (house mouse)	1.88095	0.0172817	Spp1, Ccnd1, Calm1, Acta2, Plat, Gnb2
mmu03030	DNA replication - Mus musculus (house mouse)	1.8758	0.0221112	Pold4, Pcna, Mcm6, Rfc2, Mcm7, Mcm5, Lig1, Mcm3, Mcm2, Rfc5, Rpa2, Fen1, Mcm4, Pole
mmu04145	Phagosome - Mus musculus (house mouse)	1.80999	0.0279576	Actb, Tuba1b, Tubb4b, Tuba1c, Rac1, Itgb1, Tuba1a, Tubb6, Sec61a1, Mrc2
mmu04914	Progesterone-mediated oocyte maturation - Mus musculus (house mouse)	1.80478	0.0277679	Gnai2, Anapc5, Anapc11, Ccna2, Cdk1, Ccnb2, Plk1, Mad2l1, Aurka, Kif22
mmu05166	Human T-cell leukemia virus 1 infection - Mus musculus (house mouse)	1.80374	0.0221112	Ran, Ccnd1, Tspo, Anapc5, Anapc11, Cdk4, Ccna2, Tgfbr2, Ccnb2, Mad2l1
mmu04512	ECM-receptor interaction - Mus musculus (house mouse)	1.77347	0.0342888	Spp1, Col1a2, Col1a1, Col4a1, Fn1, Itgb1, Col4a2, Col6a3, Col6a2, Col6a1
mmu04382	Cornified envelope formation - Mus musculus (house mouse)	1.73692	0.0275072	S100a6, Krt8, S100a11, S100a10, Col4a1, Col4a2, Cldn7, Cldn3
mmu03320	PPAR signaling pathway - Mus musculus (house mouse)	-1.84631	0.0219536	Acox2, Cd36, Ehhadh, Acsl1, Gk, Pck1, Scp2, Scd1, Lpl, Slc27a2, Acadm
mmu00280	Valine, leucine and isoleucine degradation - Mus musculus (house mouse)	-2.15533	0.00411808	Pcca, Acat1, Abat, Pccb, Mccc2, Bckdha, Ivd, Ehhadh, Echs1, Aldh6a1, Oxct1, Acadm
mmu04723	Retrograde endocannabinoid signaling - Mus musculus (house mouse)	-2.22368	0.00411808	Ndufb2, Ndufa7, Ndufa1, Ndufb4, Ndufa13, Ndufa6, Ndufv3, Ndufb9, Ndufb8
mmu05014	Amyotrophic lateral sclerosis - Mus musculus (house mouse)	-2.28029	0.00160603	Sdha, Uqcrfs1, Ndufb2, Ndufa7, Uqcrb, Ndufa1, Sdhb, Ndufb4, Ndufa13, Ndufa6, Ndufv3, Ndufb9, Cox7b, Chchd10, Cox7a2, Cox6a1, Sod1, Atp5a1, Cox5b, Uqcr11, Ndufb8, Cox7c, Atp5e, Atp5b, Cox8a, Cox6c
mmu04976	Bile secretion - Mus musculus (house mouse)	-2.38201	0.0013098	Slc51b, Hmgcr, Slc22a1, Slc10a2, Abcc3, Slco1a6, Nceh1, Slc22a7, Atp1b1, Aqp1
mmu04260	Cardiac muscle contraction - Mus musculus (house mouse)	-2.48969	0.00105226	Cox7b, Cox7a2, Cox6a1, Cox5b, Uqcr11, Cox7c, Atp1b1, Cox8a, Cox6c
mmu05022	Pathways of neurodegeneration - multiple diseases - Mus musculus (house mouse)	-2.53723	0.000329287	Sdha, Uqcrfs1, Ndufb2, Ndufa7, Uqcrb, Ndufa1, Sdhb, Ndufb4, Ndufa13, Ndufa6, Ndufv3, Ndufb9, Cox7b, Cox7a2, Cox6a1, Sod1, Atp5a1, Cox5b, Uqcr11, Calml4, Ndufb8, Cox7c, Atp5e, Atp5b, Cox8a, Cox6c
mmu05010	Alzheimer disease - Mus musculus (house mouse)	-2.79208	3.71219e-05	Sdha, Uqcrfs1, Ndufb2, Ndufa7, Uqcrb, Ndufa1, Sdhb, Ndufb4, Ndufa13, Ndufa6, Ndufv3, Ndufb9, Cox7b, Cox7a2, Cox6a1, Atp5a1, Cox5b, Uqcr11, Calml4, Ndufb8, Lpl, Cox7c, Atp5e, Atp5b, Cox8a, Cox6c
mmu04146	Peroxisome - Mus musculus (house mouse)	-2.87284	5.82316e-06	Pxmp2, Acox2, Idh2, Ehhadh, Sod2, Acsl1, Ech1, Pecr, Eci3, Scp2, Sod1, Prdx5, Nudt19, Hao2, Mpv17l, Slc27a2
mmu05016	Huntington disease - Mus musculus (house mouse)	-2.91211	1.20337e-05	Sdha, Uqcrfs1, Ndufb2, Sod2, Ndufa7, Uqcrb, Ndufa1, Sdhb, Ndufb4, Ndufa13, Ndufa6, Ndufv3, Ndufb9, Cox7b, Cox7a2, Cox6a1, Sod1, Atp5a1, Cox5b, Uqcr11, Ndufb8, Cox7c, Atp5e, Atp5b, Cox8a, Cox6c
mmu05012	Parkinson disease - Mus musculus (house mouse)	-2.96258	8.04645e-06	Sdha, Uqcrfs1, Ndufb2, Ndufa7, Uqcrb, Ndufa1, Sdhb, Ndufb4, Ndufa13, Ndufa6, Ndufv3, Ndufb9, Cox7b, Cox7a2, Cox6a1, Sod1, Atp5a1, Cox5b, Uqcr11, Calml4, Ndufb8, Cox7c, Atp5e, Atp5b, Cox8a, Cox6c
mmu05020	Prion disease - Mus musculus (house mouse)	-3.02018	8.03741e-06	Sdha, Uqcrfs1, Ndufb2, Ndufa7, Uqcrb, Ndufa1, Sdhb, Ndufb4, Ndufa13, Ndufa6, Ndufv3, Ndufb9, Cox7b, Cox7a2, Cox6a1, Sod1, Atp5a1, Cox5b, Uqcr11, Ndufb8, Cox7c, Atp5e, Atp5b, Cox8a, Cox6c
mmu05415	Diabetic cardiomyopathy - Mus musculus (house mouse)	-3.23611	1.89124e-06	Sdha, Uqcrfs1, Ndufb2, Ndufa7, Agt, Uqcrb, Ndufa1, Sdhb, Ndufb4, Ace, Ndufa13, Ndufa6, Mpc2, Ndufv3, Ndufb9, Cox7b, Cox7a2, Cox6a1, Atp5a1, Cox5b, Uqcr11, Ndufb8, Cox7c, Atp5e, Atp5b, Cox8a, Cox6c
mmu04932	Non-alcoholic fatty liver disease - Mus musculus (house mouse)	-3.66745	3.81826e-09	Sdha, Uqcrfs1, Ndufb2, Ndufa7, Uqcrb, Ndufa1, Sdhb, Ndufb4, Ndufa13, Ndufa6, Ndufv3, Ndufb9, Cox7b, Cox7a2, Cox6a1, Cox5b, Uqcr11, Ndufb8, Cox7c, Cox8a, Cox6c
mmu04714	Thermogenesis - Mus musculus (house mouse)	-4.06805	1.65e-09	Sdha, Uqcrfs1, Ndufb2, Acsl1, Ndufa7, Uqcrb, Ndufa1, Sdhb, Ndufb4, Ndufa13, Ndufa6, Ndufv3, Ndufb9, Atp5l, Atp5k, Cox7b, Cox7a2, Cox6a1, Atp5a1, Cox5b, Uqcr11, Ndufb8, Cox7c, Atp5e, Atp5b, Cox8a, Cox6c
mmu00190	Oxidative phosphorylation - Mus musculus (house mouse)	-4.26288	1.65e-09	Sdha, Uqcrfs1, Ndufb2, Ndufa7, Uqcrb, Ndufa1, Sdhb, Ndufb4, Ndufa13, Ndufa6, Ndufv3, Ndufb9, Atp5l, Atp5k, Cox7b, Cox7a2, Cox6a1, Atp5a1, Cox5b, Uqcr11, Ndufb8, Cox7c, Atp5e, Atp5b, Cox8a, Cox6c
mmu05208	Chemical carcinogenesis - reactive oxygen species - Mus musculus (house mouse)	-4.33059	1.65e-09	Sdha, Uqcrfs1, Ndufb2, Sod2, Ndufa7, Uqcrb, Ndufa1, Sdhb, Ndufb4, Ndufa13, Ndufa6, Ndufv3, Ndufb9, Cox7b, Cox7a2, Cox6a1, Sod1, Cbr1, Atp5a1, Cox5b, Uqcr11, Ndufb8, Egf, Cox7c, Atp5e, Atp5b, Cox8a, Cox6c
mmu01100	Metabolic pathways - Mus musculus (house mouse)	-4.61502	1.65e-09	Haao, Anpep, Hsd17b14, Dao, Pcca, Cyp2j11, Gnmt, Hykk, Bhmt2, Cox7a1, Qdpr, Acat1, Pank1, Fmo1, Mpst, Glyctk, Gstz1, Abat, Aldh4a1, Upb1, Rdh16, Pccb, Mccc2, Hmgcr, Acox2, Ak4, Ddc, Bckdha, Gpx6, Pcbd1, Ldhd, Ldc1, Mat2a, Papss2, Dhrs3, Ivd, Idh2, Aco2, Ehhadh, Gcdh, Sdha, Uqcrfs1, Gcnt1, Acot7, Ndufb2, Echs1, Coasy, Cth, Acsl1, Galnt11, Sardh, Aldh8a1, Gss, Ndufa7, Uqcrb, Aldh6a1, Ndufa1, Cyp2j5…

### Sheet: Cortex
ID	Description	Normalized Enrichemnt Score (NES)	p.adjust	Leading Edge Genes
mmu00190	Oxidative phosphorylation - Mus musculus (house mouse)	-2.49706	9.08861e-05	Cox7a2, Cox7b, Cox6a1, Atp5k, Atp5a1, Uqcr11, Cox7c, Atp5b, Cox8a, Atp5e, Cox6c
mmu01100	Metabolic pathways - Mus musculus (house mouse)	-2.40252	9.08861e-05	Bdh1, Kyat3, Gk, Inmt, Cyp51, Galnt11, Dhrs3, G6pc, Pcbd1, Hpd, Ndufa1, Acsl1, Kl, Pah, Pgam2, Scp2, Acadm, Acsm2, Mdh1, Cox7a2, Oxct1, Cox7b, Cox6a1, Atp5k, Atp5a1, Sord, Hao2, Uqcr11, Aadat, Ass1, Cox7c, Atp5b, Cox8a, Atp5e, Cox6c, Miox
mmu05208	Chemical carcinogenesis - reactive oxygen species - Mus musculus (house mouse)	-2.38702	9.08861e-05	Slc25a5, Cox7a2, Cox7b, Cox6a1, Atp5a1, Uqcr11, Cox7c, Egf, Atp5b, Cox8a, Atp5e, Cox6c
mmu04714	Thermogenesis - Mus musculus (house mouse)	-2.21283	0.00050268	Cox7a2, Cox7b, Cox6a1, Atp5k, Atp5a1, Uqcr11, Cox7c, Atp5b, Cox8a, Atp5e, Cox6c
mmu05010	Alzheimer disease - Mus musculus (house mouse)	-2.1353	0.00050268	Slc25a5, Cox7a2, Cox7b, Cox6a1, Atp5a1, Uqcr11, Cox7c, Atp5b, Cox8a, Atp5e, Cox6c
mmu05012	Parkinson disease - Mus musculus (house mouse)	-2.1353	0.00050268	Slc25a5, Cox7a2, Cox7b, Cox6a1, Atp5a1, Uqcr11, Cox7c, Atp5b, Cox8a, Atp5e, Cox6c
mmu05016	Huntington disease - Mus musculus (house mouse)	-2.1353	0.00050268	Slc25a5, Cox7a2, Cox7b, Cox6a1, Atp5a1, Uqcr11, Cox7c, Atp5b, Cox8a, Atp5e, Cox6c
mmu05020	Prion disease - Mus musculus (house mouse)	-2.1353	0.00050268	Slc25a5, Cox7a2, Cox7b, Cox6a1, Atp5a1, Uqcr11, Cox7c, Atp5b, Cox8a, Atp5e, Cox6c
mmu05022	Pathways of neurodegeneration - multiple diseases - Mus musculus (house mouse)	-2.1353	0.00050268	Slc25a5, Cox7a2, Cox7b, Cox6a1, Atp5a1, Uqcr11, Cox7c, Atp5b, Cox8a, Atp5e, Cox6c
mmu05014	Amyotrophic lateral sclerosis - Mus musculus (house mouse)	-2.11962	0.00141657	Cox7a2, Cox7b, Cox6a1, Chchd10, Atp5a1, Uqcr11, Cox7c, Atp5b, Cox8a, Atp5e, Cox6c
mmu05415	Diabetic cardiomyopathy - Mus musculus (house mouse)	-1.74994	0.0182159	Slc25a5, Cox7a2, Cox7b, Cox6a1, Atp5a1, Uqcr11, Cox7c, Atp5b, Cox8a, Atp5e, Cox6c
