## Supplemental Table 13 for "Spatiotemporal transcriptomic analysis during cold ischemic injury to the murine kidney reveals compartment-specific changes"

### Sheet: Inner_Medulla
ID	Normalized Enrichment Score (NES)	p.adjust	Leading Edge Genes
HALLMARK_EPITHELIAL_MESENCHYMAL_TRANSITION	4.03885	8e-10	Spp1,Mgp,Lgals1,Col3a1,Bgn,Sparc,Col1a2,Flna,Col1a1,Serpinh1,Capg,Col4a1,Timp1,Col4a2,Acta2,Vim,Tpm1,Fn1,Myl9,Tpm2,Calu,Col6a3,Efemp2,Sdc1,Emp3,Lrp1,Col6a2,Fbn1,Crlf1,Col5a2,Col5a1,Fbln1,Bmp1,Matn2,Col16a1,Adam12,Postn,Lox,Mmp2,Thy1
HALLMARK_COMPLEMENT	2.5782	0.000319377	Clu,Ctsd,Ctsb,Ctsl,Pfn1,Timp1,Col4a2,Fn1,Cfh,Lrp1
HALLMARK_E2F_TARGETS	2.29016	0.00339736	Ran,Nme1,Jpt1,Stmn1,Cdk4,Mki67,Birc5,Mcm5,Tk1,Top2a,Cdca8,Cdk1,Cdca3,Spag5,Tfrc
HALLMARK_APICAL_JUNCTION	2.21936	0.00400747	Actb,Pfn1,Tspan4,Myl9,Ywhah,Cnn2,Fbn1,Bmp1,Col16a1,Mmp2,Thy1
HALLMARK_G2M_CHECKPOINT	1.89808	0.0315552	Mt2,Jpt1,Stmn1,Marcks,Cdk4,Mki67,Ube2c,Birc5,Mcm5,Top2a,Cenpa,Cdk1,Ccna2
HALLMARK_COAGULATION	1.85068	0.032321	Clu,Sparc,Ctsb,Ctsl,Timp1,Fn1,Cfh,Lrp1,Fbn1,Bmp1,Mmp2
HALLMARK_FATTY_ACID_METABOLISM	-1.84316	0.032321	Bckdhb,Mcee,Car4,Fh1,Retsat,Hadhb,Acadvl,Idh3b,Suclg1,Pcbd1,Idh3g,Aadat,Acadm,Ech1,Acsl1,Sdha,Aco2,Mdh2,Gabarapl1,Mdh1
HALLMARK_ADIPOGENESIS	-2.62815	9.86735e-05	Idh3a,Phyh,Ddt,Retsat,Agpat3,Suclg1,Ptger3,Idh3g,Ndufs3,Acadm,Ech1,Ndufab1,Ghitm,Uqcrc1,Aco2,Enpp2,Sdhb,Ndufb7,Lpl,Mdh2,Cyc1,Ndufa5,Atp5o,Uqcr10,Cox6a1,Cox7b,Chchd10,Uqcr11,Cox8a
HALLMARK_OXIDATIVE_PHOSPHORYLATION	-4.67473	8e-10	Fh1,Phyh,Acat1,Ndufb3,Timm8b,Ndufa9,Retsat,Etfa,Hadhb,Acadvl,Uqcrc2,Idh3b,Ndufc2,Suclg1,Idh3g,Ndufa8,Ndufs3,Acadm,Ech1,Ndufab1,Iscu,Ogdh,Uqcrc1,Ndufb5,Ndufs7,Sdha,Ndufs2,Uqcrfs1,Ndufb6,Ndufa1,Aco2,Ndufv2,Sdhb,Ndufs6,Ndufa7,Ndufv1,Ndufs8,Ndufb7,Mdh2,Uqcrb,Cyc1,Ndufa6,Atp5c1,Ndufb2,Ndufa5,Atp5d,Idh2,Cycs,Ndufb4,Atp5o,Ndufb8,Uqcrh,Mdh1,Uqcr10,Atp5g3,Slc25a5,Atp5g1,Cox6a1,Atp5j,Cox7b,Cox7c,Atp5l,Atp5…

### Sheet: Outer_Medulla
ID	Normalized Enrichment Score (NES)	p.adjust	Leading Edge Genes
HALLMARK_MYC_TARGETS_V1	3.82775	1.4e-09	Rack1,Eif4a1,Ran,Eef1b2,Nme1,Pabpc1,Npm1,Odc1,Nap1l1,Snrpg,Hnrnpa2b1,Hnrnpa3,Cct5,Serbp1,Hnrnpa1,Cct7,Nhp2,Cct3,Snrpd2,Cct4,Eif3b,Kpnb1,Pcna,Set,Ywhaq,Psma7,Tcp1,Snrpd1,Srsf3,Impdh2,U2af1,Cct2,Nop56,Fbl,Cdk4,Mcm6,Ccna2,Mcm7,Rrm1,Dut,Mcm5,Prdx4,Aimp2,Lsm2,Tyms,Mcm2
HALLMARK_E2F_TARGETS	3.39279	1.34127e-08	Ran,Nme1,Nap1l1,Stmn1,Ube2s,Jpt1,Birc5,Snrpb,Pcna,Mki67,Rbbp7,Hmgb2,Tmpo,Nop56,Cdk4,Mcm6,Tk1,Rfc2,Cdk1,Mcm7,Dut,Ssrp1,Nasp,Cdca3,Mcm5,Cdca8,Spc24,Prdx4,Top2a,Lig1,Dnmt1,Mcm3,Cdkn3,Mcm2,Smc4,Rpa2,Ccnb2,Plk1,Tacc3,Racgap1,Mad2l1,Spc25,Aurka,Lmnb1,Kif22,Tcf19,Cenpm,Hmmr,Mcm4,Aurkb,Ncapd2,Pole,Cenpe,Melk,Asf1b,Mxd3,Ccne1
HALLMARK_EPITHELIAL_MESENCHYMAL_TRANSITION	3.25685	1.60218e-07	Spp1,Lgals1,Mgp,Col3a1,Sparc,Col1a2,Bgn,Col1a1,Flna,Serpinh1,Col4a1,Timp1,Vim,Fn1,Acta2,Itgb1,Capg,Col4a2,Calu,Tgm2,Tpm2,Col6a3,Tpm1,Emp3,Myl9,Lrp1,Crlf1,Col6a2,Col5a1,Efemp2,Mcm7,Fbn1,Col5a2,Postn,Pdgfrb,Bmp1,Fstl1
HALLMARK_G2M_CHECKPOINT	3.22066	5.9367e-08	Ccnd1,Ncl,Odc1,Stmn1,Ube2s,Jpt1,Birc5,Ube2c,Kpnb1,Mki67,Snrpd1,Tmpo,Sfpq,Dtymk,Cdk4,Mcm6,Ccna2,Cdk1,Nasp,Mcm5,Hmgn2,Top2a,Incenp,Cenpa,Mcm3,Cdkn3,Mcm2,Smc4,Rpa2,Ccnb2,Plk1,Tacc3,Racgap1,Gins2,Mad2l1,Kif23,Pbk,Aurka,Lmnb1,Prc1,Kif22,Nusap1,Tpx2,Ccnf,Hmmr,Cenpf,Aurkb,Chaf1a,Smc2,Pole,Cenpe
HALLMARK_APICAL_JUNCTION	2.4672	0.000607251	Actb,Pfn1,Ywhah,Itgb1,Msn,Tspan4,Myh9,Cldn7,Actn1,Cnn2,Gnai2,Myl9
HALLMARK_COMPLEMENT	2.4408	0.000607251	Clu,Ctsd,Pfn1,Ctsb,Timp1,Calm1,Fn1,Plat,Gnb2,Anxa5,Col4a2
HALLMARK_MITOTIC_SPINDLE	2.34447	0.00211783	Flna,Arhgdia,Myh9,Birc5,Cdk1,Top2a,Incenp,Smc4,Ccnb2,Plk1,Racgap1,Kif23,Aurka,Lmnb1,Prc1,Kif22,Ect2,Nusap1,Tpx2,Anln,Cenpf,Cenpe
HALLMARK_UNFOLDED_PROTEIN_RESPONSE	2.24074	0.00243428	Eef2,Eif4a1,Npm1,Banf1,Nhp2,Ywhaz,Eif4ebp1,Spcs3,Fus,Nop56
HALLMARK_DNA_REPAIR	2.09856	0.00992108	Nme1,Aprt,Pold4,Ddb1,Arl6ip1,Pcna,Taf10,Impdh2,Sec61a1,Rfc2,Dut,Ssrp1,Lig1,Tyms,Rfc5,Rpa2,Fen1,Rad51
HALLMARK_APOPTOSIS	1.77095	0.043939	Clu,Bgn,Gpx1,Ccnd1,Timp1,Plat,Pea15a,Ifitm3,Tspo,Hmgb2,Dap,F2r,Top2a,Pdgfrb
HALLMARK_PEROXISOME	-1.88969	0.0294789	Retsat,Dhrs3,Idh2,Ehhadh,Sod2,Acsl1,Ech1,Scp2,Sod1,Prdx5,Nudt19,Hao2,Slc27a2
HALLMARK_FATTY_ACID_METABOLISM	-1.91605	0.0121945	Fmo1,Gstz1,Retsat,Pcbd1,Cd36,Aco2,Ehhadh,Gcdh,Sdha,Echs1,Acsl1,Ech1,Bphl,Gabarapl1,Mdh1,Cbr1,Hao2,Acadm,Aadat
HALLMARK_BILE_ACID_METABOLISM	-2.21841	0.00421124	Dio1,Gnmt,Pxmp2,Retsat,Idh2,Acsl1,Slc23a1,Aldh8a1,Pecr,Slc22a18,Scp2,Sod1,Prdx5,Slc27a2
HALLMARK_ADIPOGENESIS	-2.28942	0.00145521	Retsat,Bckdha,Cd36,Aco2,Echs1,Ech1,Sdhb,Por,Fah,Etfb,Scp2,Cox7b,Chchd10,Cox6a1,Sod1,Uqcr11,Lpl,Cox8a,Acadm
HALLMARK_XENOBIOTIC_METABOLISM	-3.30979	9.47164e-07	Fmo1,Upb1,Retsat,Pink1,Mccc2,Acox2,Ddc,Cd36,Papss2,Cyfip2,Aco2,Slc22a1,Gss,Cyb5a,Ech1,Csad,Abcc3,Bphl,Por,Gabarapl1,Fah,Akr1c18,Fbp1,Tmbim6,Cbr1,Acsm1
HALLMARK_OXIDATIVE_PHOSPHORYLATION	-4.65339	1.4e-09	Retsat,Bckdha,Iscu,Idh2,Aco2,Sdha,Uqcrfs1,Ndufb2,Echs1,Ndufa7,Uqcrb,Cyb5a,Aldh6a1,Ech1,Ndufa1,Sdhb,Ndufb4,Por,Ndufa6,Etfb,Mdh1,Atp5l,Atp5k,Cox7b,Cox7a2,Cox6a1,Atp5a1,Cox5b,Uqcr11,Ndufb8,Cox7c,Atp5e,Atp1b1,Atp5b,Cox8a,Cox6c,Acadm

### Sheet: Cortex
ID	Normalized Enrichment Score (NES)	p.adjust	Leading Edge Genes
HALLMARK_EPITHELIAL_MESENCHYMAL_TRANSITION	2.78896	3.79193e-05	Spp1,Lgals1,Sparc,Col1a2,Bgn,Col3a1,Col1a1,Col4a1,Timp1
HALLMARK_OXIDATIVE_PHOSPHORYLATION	-2.53036	3.01119e-05	Acadm,Slc25a5,Mdh1,Cox7a2,Cox7b,Cox6a1,Atp5k,Atp5a1,Uqcr11,Cox7c,Atp5b,Cox8a,Atp5e,Cox6c
