## Supplemental Table 14 for "Spatiotemporal transcriptomic analysis during cold ischemic injury to the murine kidney reveals compartment-specific changes"

### Sheet: Inner_Medulla
Pathway	Normalized Enrichment Score (CIS)	Normalized Enrichment Score (AKI)

### Sheet: Outer_Medulla
Pathway	Normalized Enrichment Score (CIS)	Normalized Enrichment Score (AKI)
Metabolic pathways - Mus musculus (house mouse)	-2.72522	-4.61502
HALLMARK_XENOBIOTIC_METABOLISM	-2.07617	-3.30979
HALLMARK_FATTY_ACID_METABOLISM	-2.23165	-1.91605

### Sheet: Cortex
Pathway	Normalized Enrichment Score (CIS)	Normalized Enrichment Score (AKI)
Metabolic pathways - Mus musculus (house mouse)	-4.13511	-2.40252
HALLMARK_OXIDATIVE_PHOSPHORYLATION	-2.56432	-2.53036
