## Supplemental Table 15 for "Spatiotemporal transcriptomic analysis during cold ischemic injury to the murine kidney reveals compartment-specific changes"

### Sheet: Inner_Medulla
Pathway	Normalized Enrichment Score (CIS)	Normalized Enrichment Score (AKI)
Thermogenesis - Mus musculus (house mouse)	4.71542	-4.84786
Prion disease - Mus musculus (house mouse)	4.55801	-4.67136
Diabetic cardiomyopathy - Mus musculus (house mouse)	4.47029	-4.54024
Oxidative phosphorylation - Mus musculus (house mouse)	4.46596	-5.01719
Huntington disease - Mus musculus (house mouse)	4.35336	-4.59946
Chemical carcinogenesis - reactive oxygen species - Mus musculus (house mouse)	4.3482	-4.94968
Amyotrophic lateral sclerosis - Mus musculus (house mouse)	4.20027	-4.32524
Alzheimer disease - Mus musculus (house mouse)	4.13108	-4.65764
Pathways of neurodegeneration - multiple diseases - Mus musculus (house mouse)	4.08045	-4.60318
Parkinson disease - Mus musculus (house mouse)	3.96974	-4.73021
Non-alcoholic fatty liver disease - Mus musculus (house mouse)	3.60406	-4.31935
Cardiac muscle contraction - Mus musculus (house mouse)	3.14608	-3.0102
Retrograde endocannabinoid signaling - Mus musculus (house mouse)	3.14204	-3.30435
Carbon metabolism - Mus musculus (house mouse)	2.40676	-2.41067
Metabolic pathways - Mus musculus (house mouse)	1.75629	-4.68855
HALLMARK_OXIDATIVE_PHOSPHORYLATION	5.06216	-4.67473

### Sheet: Outer_Medulla
Pathway	Normalized Enrichment Score (CIS)	Normalized Enrichment Score (AKI)
Diabetic cardiomyopathy - Mus musculus (house mouse)	2.74372	-3.23611
Chemical carcinogenesis - reactive oxygen species - Mus musculus (house mouse)	2.61567	-4.33059
Amyotrophic lateral sclerosis - Mus musculus (house mouse)	2.51232	-2.28029
Prion disease - Mus musculus (house mouse)	2.39896	-3.02018
Huntington disease - Mus musculus (house mouse)	2.33492	-2.91211
Cardiac muscle contraction - Mus musculus (house mouse)	2.30218	-2.48969
Oxidative phosphorylation - Mus musculus (house mouse)	2.29428	-4.26288
Thermogenesis - Mus musculus (house mouse)	2.22102	-4.06805
Parkinson disease - Mus musculus (house mouse)	2.19185	-2.96258
Non-alcoholic fatty liver disease - Mus musculus (house mouse)	2.18755	-3.66745
Pathways of neurodegeneration - multiple diseases - Mus musculus (house mouse)	2.10609	-2.53723
Alzheimer disease - Mus musculus (house mouse)	2.08009	-2.79208
HALLMARK_OXIDATIVE_PHOSPHORYLATION	2.13053	-4.65339

### Sheet: Cortex
Pathway	Normalized Enrichment Score (CIS)	Normalized Enrichment Score (AKI)
